# Single Cell Gene Expression Analysis Reveals Human Stem Cell-Derived Graft Composition in a Cell Therapy Model of Parkinson’s Disease

**DOI:** 10.1101/720870

**Authors:** Katarína Tiklová, Sara Nolbrant, Alessandro Fiorenzano, Åsa K. Björklund, Yogita Sharma, Andreas Heuer, Linda Gillberg, Deirdre B. Hoban, Tiago Cardoso, Andrew F. Adler, Marcella Birtele, Hilda Lundén-Miguel, Nikolaos Volakakis, Agnete Kirkeby, Thomas Perlmann, Malin Parmar

## Abstract

Since the pioneering studies using fetal cell transplants in Parkinson’s disease (PD), brain repair by cell replacement has remained a long-standing and realistic goal for the treatment of neurodegenerative disorders including PD. Authentic and functional midbrain dopamine (DA) neurons can now be generated from human pluripotent stem cells (hPSCs) via a floor plate intermediate^1,2^, and these cell preparations are both safe and functional when transplanted to animal models of PD^3^. However, although resulting grafts from fetal brain tissue and hPSCs contain large numbers of desired DA neurons, these therapeutic cells are a minor component of the grafts. Moreover, the cellular composition of the graft has remained difficult to assess due to limitations in histological methods that rely on pre-conceived notions concerning cell types. Here, we used single cell RNA sequencing (scRNA-seq) combined with comprehensive histological analyses to characterize intracerebral grafts from ventral midbrain (VM)-patterned human embryonic stem cells (hESCs) and VM fetal tissue after long-term survival and functional maturation in a pre-clinical rat model of PD. The analyses revealed that while both cell preparations gave rise to neurons and astrocytes, oligodendrocytes were only detected in grafts of fetal tissue. On the other hand, a cell type closely resembling a class of newly identified perivascular-like cells was identified as a unique component of hESC-derived grafts. The presence of these cells was confirmed in transplants from three different hESC lines, as well as from iPSCs. Thus, these experiments have addressed one of the major outstanding questions in the field of cell replacement in neurological disease by revealing graft composition and differences between hESC- and fetal cell-derived grafts, which can have important implications for clinical trials.
