## Supplemental Table 1 for "Single Cell Gene Expression Analysis Reveals Human Stem Cell-Derived Graft Composition in a Cell Therapy Model of Parkinson’s Disease"

### Sheet: Refseq gene name
Yellow cluster	Orange cluster	Blue cluster	Green cluster
SOX9	STMN2	CCNB2	IGFBP2
HES5	DCX	AURKB	CRABP2
NFIB	GAP43	PTTG1	SERPINF1
C1orf61	RTN1	UBE2C	FREM1
LINC00478	CTNNA2	MAD2L1	TIMP1
ITGB8	INA	RRM2	TPBG
PTPRZ1	TAGLN3	TOP2A	MTND5P11
NFIA	ELAVL4	NUSAP1	IFITM3
QKI	NSG1	CKS1B	IFITM2
LHFP	DPYSL3	KIF2C	RPSAP53
ID4	GNG3	BIRC5	PLTP
LIMCH1	NCAM1	CENPF	LGI1
LINC00461	RUNX1T1	TPX2	SERPINH1
WNT5A	CLASP2	TYMS	NPC2
TTYH1	SCG3	CDC20	C1orf54
JUN	NSG2	PTTG3P	TPM2
EDNRB	RP11-15G8.1	HMGB2P1	TXNIP
CTGF	SCN3A	SMC4	CNN2
RPS4Y1	KIF5A	CCNB1	DOCK10
RP11-692N5.2	EBF3	RP11-307P22.1	FSTL1
FGFR3	NR4A2	DLGAP5	P4HA1
VEPH1	RUFY3	UBE2T	NME4
JAG1	MIAT	NUF2	CPXM1
PEA15	BASP1	KIAA0101	COL2A1
ASCL1	BCL11A	CDKN3	PKIB
NOTCH1	PBX1	CKAP2	MGST1
LYPD1	NHLH2	KIF22	XBP1
FAT3	GDAP1L1	H2AFX	KRT8
CXCR4	ANK2	CDC20P1	DDOST
SRGAP3	CD200	DTYMK	TMEM219
NTN1	KIDINS220	CENPU	RHOC
PSD3	CRMP1	FAM64A	RAB13
RNU2-38P	CEP170	CDK1	RAB34
RFX4	TSPAN13	CENPW	AGBL5
ZEB2	ANK3	BUB1	DLK1
HIST1H1D	CELF4	SPC24	SERPING1
RHOB	RND3	PLK1	PLOD1
HEY1	ELAVL3	KIF20A	TFF3
ZFP36L2	PKIA	CENPN	CTSB
ERBB4	SCHIP1	FANCI	MMP2
NES	KIF5C	CDCA8	PRTG
CYR61	CADPS	PRR11	LGMN
ARHGAP5	NRN1	UBE2CP4	GPC3
LDHAP4	NTM	SPAG5	DRC1
SETBP1	ZFHX3	ECT2	SLC2A3
TRIM2	FOXP2	PBK	TKT
PLOD2	RAB3C	NDC80	MYOF
LDHAP2	SYT1	PRC1	QPRT
JUND	FXYD7	TACC3	TTR
NELL2	PHYHIPL	KIF20B	RP11-603J24.7
HELLS	PGM2L1	CCNA2	TRAPPC6A
MPDZ	CSRNP3	CIT	FAM162A
LINC01158	ST7	SPC25	P4HB
HMGB1P5	ROBO1	KIF11	RP11-713C19.2
FUS	PCSK1N	KIF4A	IFI27L2
PTAR1	NEDD4L	CDCA3	TMEM134
BCL11A	STMN1P2	MND1	DENND1A
	WSB2	TROAP	CIB1
	RP11-166D19.1	TK1	DPCD
	CACNA2D1	OIP5	GNG11
	ELAVL2	CENPE	DNPH1
	RP11-692N5.2	CENPH	EFEMP1
	TRIM36	RRM2P3	CMTM7
	AUTS2	RNASEH2A	MRPL10
	RP11-447H19.1	TTK	ADSS
	AKAP6	HMMR	SELM
	GNAO1	UBE2CP1	S100A13
	RPS4Y1	AC006465.4	GANAB
	LINC00966	UBE2S	ANXA2P2
	BSCL2	FANCD2	C1orf52
	TULP4	MIS18A	NME1-NME2
	YWHAG	MXD3	GLB1
	ACVR2A	MKI67	H2AFJ
	KIF3A	CKS1BP6	LGMNP1
	ERC2	SAE1	GPRC5C
	LINC01155	TUBB6	UNC119
	PRKACB	ASPM	GSN
	2003-09-01	NCAPD2	NCSTN
	FAM171B	BUB1B	DYRK4
	TNPO1	KNSTRN	LAPTM4B
	ARHGAP21	ZWINT	ERP44
	APC	MIS18BP1	ITGB1
	DPYSL5	CENPK	TSTD1
	EVL	KIF15	ANXA2
	ATP1B1	NEK2	MRC2
	LCOR	GTSE1	B2M
	APLP1	RP11-336N8.4	ADAMTS9
	R3HDM2	ASF1B	TM7SF2
	ACOT7	RAD51AP1	CECR1
	HIST2H2BE	DEPDC1B	C1orf192
	RUFY2	CDC25C	RFXANK
	ATP9A	HJURP	PLS3
	GPR56	RPL39L	GRN
	ZNF117	ORC6	LEPRE1
	HDGFRP3	RP11-417L14.1	CTSD
	GSK3B	SGOL1	CPVL
	SMARCAD1	CENPM	PKIG
	SKIDA1	PSRC1	SDC2
	PBX3	MZT1	PRCP
	FAM117B	AURKA	KLHDC8B
	SEZ6L2	FBXO5	PIFO
	CXCR4	NCAPG	FBLN1
	CCDC88A	GGH	MYO10
	SYT11	RHNO1	CA14
	EPB41	GMNN	RCN1P2
	MAP4K4	KIF23	EFEMP2
	ANKRD36	SGOL2	CREG1
	POLB	SKA3	PIGT
	MAP4	CASC5	DTNA
	INSR	UBE2SP2	GSTM2
	FAT3	RDM1	GULP1
	ZMIZ1	CTD-2027G2.1	APRT
	KLHL24	TUBG1	C1orf213
	EPC1	RPA2	LRPAP1
	SPTBN1	VRK1	SDC4
	DICER1	LBR	GSTK1
	ZNF91	C18orf56	SPINT2
	KIFAP3	MASTL	DCTD
	MAGI2	WDR34	SLC39A1
	RHOB	RRM1	LRP2
	STRBP	RTKN2	FBXO7
	AAK1	SPDL1	SMIM20
	PIK3R3	COMMD4	PIGS
	DNM1L	ANLN	ZNF580
	TRIM2	TRIP13	ITM2C
	GPR85	TRIM59	GJA1
	TCEAL7	CTD-2571E19.3	KRT18
	PCBP4	KIF18A	PTGR1
	ZNF664	GINS2	RP4-717I23.3
	KLHL23	CCNF	LRIG3
	SRGAP3	KIF4B	PRR13
	PANK3	RP11-298C3.2	LAMA5
	ZNF254	CCDC34	HSP90B3P
	RGMB	SKP2	TMEM101
	NUDT3	TIMELESS	DALRD3
	LINC01158	RANGAP1	SYPL1
	NELL2	RFC3	LMAN2
	PBRM1	C21orf58	HEPH
	ZNF451	MCM7	SLC25A1
	JUND	RNF26	CYBA
	ASNS	MELK	CCNG1
	RP1-145M24.1	NSMCE4A	GCHFR
	MAPK10	LMNB2	SLC39A8
		NDE1	CTSL
		ARHGEF39	COL6A1
		CKAP5	FN1
		RP11-386M24.4	ABT1
		FOXM1	ISYNA1
		CDCA5	IFI6
		RFC5	NME3
		AKR1B1	ARL2BP
		HSPB11	TMED3
		NCAPH	GSTO1
		HMGN2P27	LTA4H
		HIST1H1B	CNPY3
		C19orf48	LDB2
		IQGAP3	PAM
		PPP2R5D	ZNF226
		LRR1	TUSC3
		NUDT1	CMTM6
		PCNA	RNF149
		AC097711.1	MFGE8
		MCM3	G6PC3
		RP11-54D18.4	SMPDL3A
		DDX39A	DUSP6
		PARPBP	VTRNA1-3
		DDB2	C8orf4
		DTL	BDH2
		TMEM107	LY6E
		RRM2P2	BCAS4
		FANCG	IFITM1
		RUVBL2	SUMF2
		AAMDC	CTSC
		AC010894.4	HYOU1
		MRPL37	RP11-11N9.4
		GPC3	TMEM179B
		PIH1D1	CYB5R3
		TPM2	SMIM19
		PTBP1	NR6A1
		BNIP3	LAGE3
		UCP2	FKBP7
		CDK2AP2	TCTN3
		EMP2	B9D1
		EMC9	PTBP1
		NCAPG2	KIF9
		ACYP1	CCDC109B
		TMEM194A	P4HTM
		MGME1	NTPCR
		ZNF826P	PEX19
		HMGN5	C1orf86
		GMPS	BDH2P1
		ECI2	CDK16
		BNIP3P1	FLRT2
		PHGDH	FGFR1
		CD320	CAMK2D
		SMIM19	TADA3
		ATAD2	JPX
		CHEK2	PPCS
		PLIN3	DYNC2LI1
		GPSM2	UBE2L6
		HELLS	DRAM2
		TMEM209	AGTRAP
		AHCY	EBPL
		NCAPD3	SLC20A2
		CDK2	HADHB
		CDCA4	LMAN1
		GAMT	FAM120B
		EZH2	HMGCL
		CLSPN	MYADM
		ENOSF1	ITGB1P1
		RAD1	COTL1
		PRELID1	MPI
		NUP107	HSF1
		PPIF	ATP6V0E1
		ISCA2	LRRC41
		USP1	NT5C
		MMS22L	KXD1
		ELP5	JKAMP
		NUP62	NDUFS2
		HSD17B11	MORN2
		NSUN7	FUCA2
		G2E3	PCBD1
		TTC28-AS1	ANXA7
		REEP4	HSP90AB2P
		CTNNAL1	ABCD4
		SLBP	LAPTM4A
		AC064836.3	C19orf10
		PSMC3IP	RAB3B
		DBF4	TNFRSF19
		POLD3	OTX2-AS1
		ARL6IP6	C20orf27
		DNMT1	NENF
		GPN3	CRISPLD1
		GGCT	PLCD1
		H2AFJ	MRPS7
		2010-09-01	DHRS7
		HMG20B	BMP7
		TST	IAH1
		ACAA2	MESTP1
		NUP85	SNHG15
		EZR	CLEC11A
		GINM1	BLVRB
		NT5DC2	MRPL34
		SPA17	HEBP1
		RRP7A	MRPL28
		FEN1	MPST
		MCM2	HEXB
		SMC1A	TMEM205
		RFC4	MESTP3
		DCK	TPM1
		CRISPLD1	SPAG16
		SNRNP25	PVRL2
		TMEM160	FLRT3
		ALDOAP1	ABLIM1
		KNTC1	EMC2
		POLR2D	TAF10
		HAUS4	ATP1B2
		PAICSP4	ASAH1
		VAMP3	BCKDK
		COLGALT1	ELAVL1
		BTG3	SLC25A39
		ZWILCH	PRAF2
		UBE2SP1	PLEKHJ1
		DNPH1	NUCB1
		GLA	SFT2D1
		TAGLN2	FAM219B
		TEX30	LIMD2
		RMI1	RP11-112J1.3
		CMTM7	SDK2
		HINT2	CCND2
		HAT1	AHCY
		POLE3	AKR7A2
		ALDH7A1P1	FAM136A
		SKA2P1	COA5
		CDC7	RBPMS
		RANGRF	PXDN
		AC022182.2	DPM3
		EXOSC9	COX14
		CEP70	MGMT
		PMF1	GSTM2P1
		NUP37	TGIF2
		PPIL1	COL4A2
		RNF4	B3GNT1
		GINS1	DECR1
		SEC22C	GALNT7
		VTRNA1-3	REEP5
		PLGRKT	POR
		NUDT15	ABRACL
		HIST1H1E	CTC-471F3.4
		CCDC109B	BCAT2
		RNASEH2C	SGCE
		HADH	SWI5
		TMEM141	SLC16A1
		CDCA7	YIF1B
		POP7	CYSTM1
		RAB8A	PSAT1
		ZNF730	ALDOAP1
		COL4A2	PDGFC
		IFT122	SEC31A
		TOPORS-AS1	C11orf83
		RPA1	COQ5
		CCDC77	NEK9
		CEP85	TMEM141
		DNAJC9	TMED9
		HN1L	MTCH1
		BARD1	DAP
		NXT1	GCSHP5
		ALG8	VAMP3
		RP11-168J18.6	PPIE
		C12orf75	MRPL2
		PSAT1	METTL5
		ARL6IP1P2	NCBP2-AS2
		POC5	GCA
		SPATA33	CD164
		ACTL6A	PLCH1
		ZNF93	UBE3B
		RHOC	CCNB1IP1
		SMC2	FAM206A
		PAK4	ATN1
		RP11-335F8.2	TP53INP1
		GPAA1	TRAPPC11
		SMPDL3A	KIAA1191
		RAB13	ACOT13
		TMEM237	LSM10
		POC1B	TMEM123
		PPIH	TRAP1
		GLRX5	UGDH
		DCLRE1C	TMEM107
		DBF4P1	SMIM4
		RAB34	MRPL12
		RP11-11N9.4	EDARADD
		HMGN2P17	TP53TG1
		EMC8	TOMM34
		BCL2L12	COL4A5
		TMEM138	CINP
		C9orf142	NT5C3B
		PSME2	ZDHHC4
		UFD1L	EXOSC7
		RPA2P2	ATG4B
		AC004797.1	ALDH2
		KRT8	HM13
		FBN2	DGCR6L
		CDK5RAP3	TMEM216
		AKR7A2	FLNA
		CPXM1	ITFG3
		METTL5	SSFA2
		IFITM1	GAMT
		SIGMAR1	RP11-252A24.7
		PMS2P1	CD151
		HMGB3P6	BRI3
		HNRNPUL1	PTPMT1
		PFN1P9	HMGN4
		C11orf83	YIF1A
		RP11-603J24.7	GPX7
		CA14	KDELR2
		SDC4	QDPR
		ORMDL2	LINC00998
		NUP43	ATIC
		IFI27L1	AP2A1
		ATP6AP2	F2R
		GMPSP1	LINC00467
		GPX8	RABGEF1
		CCDC74A	FAM96A
		ITGB1BP1	CALCOCO2
		ADD3	C20orf96
		VPS26A	CCNDBP1
		RFC2	CRTAP
		IFITM2	GPX8
		SDC2	TMEM209
		CTSC	RPP25L
		HILPDA	BABAM1
		LDHAP7	TRAM1
		POLR3K	ZMYM3
		RP11-312J18.5	TSC22D3
		CYB5B	MAF1
		PRIM1	SYAP1
		CLIC1P1	MLEC
		PIN1	HSD17B11
		AC115617.2	C12orf10
		TMPO	GPBP1L1
		NEDD1	CPE
		TMEM97	TMEM38B
		DUT	SNORA76
		MYH9	CIAO1
		STIP1	NUCB2
		DUSP6	BTBD7P1
		NENF	C14orf119
		TMEM38B	MESDC2
		KLHDC3	CCND1
		IER3IP1	WASL
		NIF3L1	ATG13
		MRC2	PCDH18
		GCSH	HSD17B12
		TXNIP	CHID1
		ARMC1	C21orf59
		DZIP3	HDAC1
		HHLA3	DNAJC4
		BLVRB	CNIH1
		FOPNL	SURF4
		AC004014.4	ARHGAP17
		TBC1D7	ALDH9A1
		PARP2	ANKRD54
		HMCES	OTX1
		FDPSP5	COMT
		FLNA	CCDC25
		NET1	FKBP9
		APOO	C15orf61
		OBFC1	TENM3
		AAAS	EIF3G
		PHTF2	MAP2K2
		TSTD1	VKORC1
		SMPD4	TAGLN2
		RFC1	CACUL1
		HDAC1	OBSL1
		DHRS7B	RAMP2
		RAD51C	AIMP1
		NSL1	C12orf73
		MANBAL	C5orf15
		HIST1H3I	LMO3
		MLH1	CD59
		MBD4	ATP6V1C2
		TRIAP1	GALNT2
		AK2	CCNL2
		AC004066.2	NUDT16L1
		UBR7	STON1
		ST3GAL3	EFHC1
		CCT5P1	B4GALT1
		SSRP1	DANCR
		PVRL2	OSTCP1
		MRPL11	WASF2
		PCDH18	MRPL40
		SMIM4	GINM1
		RPA2P3	TMEM50B
		CENPC	ELOF1
		HMGA2	HDDC2
		CCDC74B	SRA1
		PPM1G	SYT4
		FAM136A	SSU72
		TIMM10	SPA17
		SDHA	TGIF1
		SERPINH1	TRAF4
		HYAL2	WDR1
		AC098614.2	EIF3IP1
		ETV1	IFT27
		NUP54	CNP
		TTC32	TOPORS-AS1
		BOLA3	MRPL54
		MCUR1	DNALI1
		NAA50	PAICSP4
		C7orf49	SCCPDH
		MED30	RPL22L1
		TUBG1P	SHARPIN
		IMMT	TXNDC12
		EIF4H	MRPS15
		FOXRED1	AKIRIN1
		PHKG2	CCBL2
		LCORL	BBS4
		LSM6	HADHA
		ASCC3	LPIN3
		CCDC59	SPG7
		YIF1B	WWTR1
		ANXA2P2	VPS25
		CCT5P2	OS9
		CYBA	GLG1
		B4GALT1	IFT57
		AIP	SALL2
		SRA1	TMUB1
		QPRT	BCL9
		SYCE1L	TRO
		PRPSAP1	LAMP2
		PSMC3	MRPL32
		ECI1	MTRNR2L6
		HAGH	RP11-129B9.2
		AMZ2	CLPP
		HMGXB4	TRPT1
		HPRT1	TMA16
		MKKS	BAD
		GNG11	C8orf33
		NSRP1	EMC3
		TMX2	PLXDC2
		EXOSC7	C22orf39
		ANXA5	KIAA1467
		RBPMS2	DHRS1
		YEATS4	METTL23
		ALDOC	RP11-53M11.2
		LGMN	RNF114
		TWSG1	RP11-555H23.1
		AHI1	AMZ2
		PLCD1	CLIC1P1
		LDHAP4	MCFD2
		CRABP1	ARHGDIA
		TMEM60	MRPL23
		SLC20A1	C11orf54
		MBIP	IFNGR2
		TRIM28	PPP4C
		PHF5A	NIT1
		TADA1	SDF2
		FDPSP8	TMEM68
		RNASET2	SYVN1
		KEAP1	ANXA5
		ANKRD32	PCYOX1
		ACSL3	PFKM
		HMGN2P4	RAB1B
		APITD1	IQCK
		UBXN2A	JAM2
		RUVBL1	CLU
		ANP32BP1	TMEM223
		ZNF511	UNC50
		SEMA3A	QARS
		SLC37A4	C12orf76
		HDGF	MLST8
		TAGLN2P1	DDIT4
		MLST8	TRPC4AP
		DEGS1	APEH
		OSER1	MAGEF1
		MGMT	FAM195B
		HDAC3	TCF25
		SRP68	CIR1
		LAMP2	GNL3
		TP53I13	SNX17
		WDR41	PNRC1
		ITGB3BP	ATP5SL
		PLIN2	HRSP12
		MOB1A	TAGLN2P1
		PPP2R1B	SLC3A2
		C4orf46	ABHD14A
		ISY1	ZSWIM7
		TOP1	ARCN1
		ACTN1	2005-03-01
		SEPHS1	ERP29
		ZNF682	EMC6
		PHB	RARS2
		TRPT1	RNF4
		STK32C	OSTCP6
		PKMP1	FKBP8
		CLIC4	METTL17
		ZSWIM7	SERPINE2
		GSTZ1	NUBP2
		H2AFZP4	GCC2
		CPSF3	MALSU1
		CHTF8	AP5M1
		DGCR6L	NRP1
		AC009945.4	RNF10
		FDPSP1	EXTL2
		SLC2A1	LINC00263
		CRNDE	RNF7P1
		NOP58	CMC1
		PSPC1	PRKCSH
		DRG1	RP11-474J18.1
		CHCHD7	RPS3P7
		SFT2D1	ELP5
		MRPS18A	MRPL45
		ACOT13	NOTCH2
		UROD	PPWD1
		NFYB	C21orf33
		USP14	TIMMDC1
		DPH3	LITAF
		FBXO22	SCAF4
		ERP29	TCTN1
		CHEK1	NR2C1
		ATG4B	FABP7P2
		NINJ1	PLIN2
		CASP6	TCF7L2
		MAGOHB	RAD54L2
		S100A13	TLE4
		CMTM6	PPT1
		C1D	EIF4E2
		AC009005.2	FKBP4
		UNC50	SPG21
		DPM2	PSMD13
		BRIX1	OXA1L
		TMEM11	TUFMP1
		LSM3P3	ASCC1
		C22orf39	SAMM50
		TMEM18	ANP32BP1
		GCHFR	EPB41L4A-AS1
		FGFR1OP	TMEM159
		METTL10	ARL16
		RP5-1100H13.3	EIF4H
		RBPMS	APMAP
		ACAT2	SDHD
		TRAM1	FGFBP3
		HIST1H1D	IGDCC3
		NOP56	C1orf122
		RP5-854E16.2	PCID2
		C4orf27	PPP2R5D
		LDHAP5	DEGS1
		MMAB	RNF220
		CDKN2AIPNL	TAF11
		DAP	CTC-250P20.1
		ANP32AP1	ELOVL6
		MRPS26	MRPS18A
		HMBS	DDX50
		TRIM52-AS1	FLOT2
		PIGT	CHMP1A
		FAT1	DCUN1D5
		APMAP	MIEN1
		ELP6	MORN4
		PLS3	GORASP2
		EBPL	HCFC1R1
		C6orf57	ACN9
		RPSAP53	GRSF1
		NUDT2	C6orf57
		TOMM34	IWS1
		CEP78	WDR75
		AIMP2	MRPS26
		LINC00467	CCNK
		CBFB	CCNC
		AHSA1	NME1-NME2
		SF3B3	VIMP1
		UBE2E2	AAMDC
		MTX1	PPIAP29
		CCBL2	COPS2
		MSH2	DDX27
		C1orf174	SRP54
		ALDH9A1	RER1
		C1orf86	RP11-113A11.1
		PPME1	MPV17
		EMP3	EFCAB2
		COASY	TRNAU1AP
		ZDHHC4	PDCD6
		CMSS1	SMIM7
		MRPL18	NMT1
		NFYC	UBL7
		FAM216A	WIBG
		PTPN13	GGNBP2
		PPIAP29	SERBP1P5
		NTMT1	CBR4
		GNAI1	HNRNPA1P54
		RNF126	MZT2A
		PKIB	ERCC3
		MAD2L1BP	VDAC1P1
		MCM6	RNF167
		MCU	TADA1
		BSCL2	SUPT5H
		RP1-177A13.1	MED10
		IFT74	ALCAM
		SF3A3	C17orf89
		KBTBD2	NDUFA9
		RPL26L1	UROD
		COPS3	CRYZL1
		AC007679.1	RARS
		MYCBP	MRPS33
		UBA2	SRPK2
		FKBP8	YIPF3
		HEXB	UBE2W
		MFGE8	POLR2H
		RP11-274E7.2	GOLPH3
		B3GAT3	MIR4458HG
		RNF141	BOD1
		PDHA1	MFAP1
		PDPN	APTX
		PPP5C	DLD
		MRPL39	AHI1
		PRMT5	STT3B
		UBE2J2	RP3-522P13.1
		ALYREF	PEX2
		RP11-96J19.1	ARF1P2
		MAT2A	BET1
		SURF4	IREB2
		MINOS1P3	ECI2
		SAP130	SNAPIN
		TTYH3	VRK3
		PROSC	TMEM128
		RP11-111M22.3	PEF1
		SGTA	UFSP2
		SNAP23	TPI1P2
		LRPAP1	LYPLA1
		TTC9C	ZNF518A
		TMEM87A	PSME2
		SERPINE2	MKL2
		MRPS22	UBE2E2
		PPP2R4
		MALSU1
		C1orf35
		PDGFC
		GLOD4
		LTBP4
		NHLRC2
		ANAPC15
		NPAT
		PSMG4
		EFNA5
		C20orf24
		RP6-145B8.3
		PPAPDC1B
		PDCD10
		ABCD4
		TECRP2
		THOC3
		GEMIN2
		VAPB
		GJA1
		TCF7L2
		FREM1
		ERAL1
		CCNC
		EIF1AXP1
		RAE1
		TMUB1
		UBL7
		NARG2
		TCF3
		ITGB1P1
		TIMM22
		LDHAP2
		FAM104B
		SNX2
		TMEM123
		GTF3C5
		ZCCHC8
		LRTOMT
		ZC3H6
		GRN
		SHMT2
		GSTO3P
		ALAS1
		AKR1B1P7
		SEPT10P1
		MRPL17
		EDARADD
		EIF4HP1
		THAP9-AS1
		BRI3
		CCNB1IP1
		PEX19
		SSSCA1
		EIF2S1
		DRAM2
		MRPS11
		VMP1
		MST4
		RP9
		PPIL3
		ILF2P1
		DENR
		KIF2A
		IMP3
		ABT1
		ALG5
		SNX17
		GNL2
		BABAM1
		SMUG1
		SF3A3P2
		PSMG3
		MPST
		CAPN2
		PRSS23
		WDR18
		BANF1P4
		FAM126A
		UBE2G1
		CRTAP
		ACO2
		SYAP1
		CKLF
		SRCAP
		CDC23
		NKAP
		PA2G4P4
		ANKRD40
		FANCL
		MANF
		MYL9
		MVB12A
		NUDT14
		WASF2
		SLC35A4
		MED29
		NT5C3AP1
		SRR
		TMED7
		AES
		ADK
		MRPL19
		TMEM134
		CD151
		TSN
		GYPC
		RP11-350G24.2
		SLC39A1
		PCID2
		IPO9
		RP11-134K13.2
		PROS1
		CHTOP
		HEBP1
		XBP1
		FBL
		PITHD1
		TENM3
		GCA
		KIAA0586
		ADIPOR1
		ARL6IP1P3
		ANKMY2
		FLRT2
		BRD7
		RP11-386I14.3
		EMC3
		KIAA1143
		RPP30
		ICT1
		RBM23
		SLC25A24
		NUBP2
		LGMNP1
		PSAT1P3
		PIGF
		VWA9
		TRAF7
		ARHGAP17
		CDC37
		UBAC2
		THAP3
		TCTN3
		EXOSC10
		PTGES3P4
		KXD1
		PSME2P2
		RP11-750B16.1
		RP11-190P13.1
		ZNF544
		STX8
		FUCA2
		MRPS33
		CKAP4
		OSTCP6
		RNF114
		UFL1
		APIP
		EFEMP1
		COPB2
		PLRG1
		CD276
		UBE2F
		MAPKAPK5-AS1
		REEP3
		MMP2
		ACADVL
		NQO2
		PSMD9
		HAUS1P1
		MRPS34
		C19orf10
		C17orf89
		COL1A1
		PSMD10P2
		PRPS1
		STK25
		GTPBP4
		MESDC2
		PTPMT1
		RP11-129B9.2
		MRPL16
		CNP
		TTI2
		ITFG3
		AC009948.7
		MYEF2
		VCL
		SYPL1
		TRAPPC6A
		APEH
		RP11-552O4.2
		ATP1B3P1
		SNX5P1
		NT5C3A
		CHCHD6
		NAA20
		USP3
		ADSL
		IQCB1
		TBP
		PCBD1
		PAM
		POLD2
		DCTPP1
		ZC3HAV1
		CREM
		CTA-29F11.1
		PSMD5
		MRPL23
		NCBP2-AS2
		SLC29A1
		IDH3G
		SLC39A8
		C5orf22
		SF3A3P1
		HMGCL
		TGIF1
		NR6A1
		DNTTIP2
		CCDC12
		PALLD
		FLOT2
		WDR1
		MPI
		IFI6
		MRPL44
		CNIH1
		ENOPH1
		DBIP1
		HSF1
		SPA17P1
		SALL1
		AHCYL1
		TRAP1
		STAG3L4
		RP11-815N9.2
		DNAJC3
		RP11-423F24.3
		DCTD
		NSMCE1
		TRAPPC2L
		CNPY3
		RER1
		RP3-388N13.2
		RABGGTA
		C12orf65
		CEP57
		NMT1
		RAD23A
		SETD5-AS1
		DAP3
		HDLBP
		PRCP
		RP11-3J10.4
		RP11-466P24.2
		PPIE
		EFNA2
		USP39
		BCAT2
		SNAPC5
		STRA13
		ATP1A1
		NTHL1
		ERBB2
		TTLL5
		DFFA
		CD81
		HMGB1P1
		PRR13
		PFKL
		AKIRIN1
		RP11-397E7.4
		PTCD3
		FH
		SORBS3
		RP11-98L4.1
		NFE2L2
		PEF1
		ATG10
		TGOLN2
		ZCCHC10
		RP11-252A24.7
		SLC25A39
		SCAF4
		LEPRE1
		SDHAF2
		SNX3
		MICU1
		MAP3K7
		METTL21A
		PSMC5
		FAM60CP
		ELOVL6
		RBM12
		MBTPS1
		GEMIN7
		CYSTM1
		SHC1
		MRPL48
		RP4-592A1.2
		SLC25A37
		RPF1
		AC007041.2
		AGTRAP
		FASN
		SRSF4
		WHSC1
		CMAS
		ZFYVE21
		NRBP1
		ADAMTS12
		SS18
		CMC1
		NDUFA9
		ANAPC5
		TIMM9
		IFNGR2
		HCFC1R1
		KRAS
		SNRNP70
		MRPL54

### Sheet: Ensembl gene ID
Yellow cluster	Orange cluster	Blue cluster	Green cluster
ENSG00000125398	ENSG00000104435	ENSG00000157456	ENSG00000115457
ENSG00000197921	ENSG00000077279	ENSG00000178999	ENSG00000143320
ENSG00000147862	ENSG00000172020	ENSG00000164611	ENSG00000132386
ENSG00000125462	ENSG00000139970	ENSG00000175063	ENSG00000164946
ENSG00000215386	ENSG00000066032	ENSG00000164109	ENSG00000102265
ENSG00000105855	ENSG00000148798	ENSG00000171848	ENSG00000146242
ENSG00000106278	ENSG00000144834	ENSG00000131747	ENSG00000248923
ENSG00000162599	ENSG00000162374	ENSG00000137804	ENSG00000142089
ENSG00000112531	ENSG00000168824	ENSG00000173207	ENSG00000185201
ENSG00000183722	ENSG00000113657	ENSG00000142945	ENSG00000214263
ENSG00000172201	ENSG00000162188	ENSG00000089685	ENSG00000100979
ENSG00000064042	ENSG00000149294	ENSG00000117724	ENSG00000108231
ENSG00000245526	ENSG00000079102	ENSG00000088325	ENSG00000149257
ENSG00000114251	ENSG00000163539	ENSG00000176890	ENSG00000119655
ENSG00000167614	ENSG00000104112	ENSG00000117399	ENSG00000118292
ENSG00000177606	ENSG00000170091	ENSG00000213005	ENSG00000198467
ENSG00000136160	ENSG00000205625	ENSG00000267736	ENSG00000117289
ENSG00000118523	ENSG00000153253	ENSG00000113810	ENSG00000064666
ENSG00000129824	ENSG00000155980	ENSG00000134057	ENSG00000135905
ENSG00000266891	ENSG00000108001	ENSG00000258445	ENSG00000163430
ENSG00000068078	ENSG00000153234	ENSG00000126787	ENSG00000122884
ENSG00000197415	ENSG00000018189	ENSG00000077152	ENSG00000103202
ENSG00000101384	ENSG00000225783	ENSG00000143228	ENSG00000088882
ENSG00000162734	ENSG00000176788	ENSG00000166803	ENSG00000139219
ENSG00000139352	ENSG00000119866	ENSG00000100526	ENSG00000135549
ENSG00000148400	ENSG00000185630..1	ENSG00000136108	ENSG00000008394
ENSG00000150551	ENSG00000177551	ENSG00000079616	ENSG00000100219
ENSG00000165323	ENSG00000124194	ENSG00000188486	ENSG00000170421
ENSG00000121966	ENSG00000145362	ENSG00000231007	ENSG00000244038
ENSG00000196220	ENSG00000091972	ENSG00000168393	ENSG00000149932
ENSG00000065320	ENSG00000134313	ENSG00000151725	ENSG00000155366
ENSG00000156011	ENSG00000072832	ENSG00000129195	ENSG00000143545
ENSG00000222788	ENSG00000143702	ENSG00000170312	ENSG00000109113
ENSG00000111783	ENSG00000106537	ENSG00000203760	ENSG00000084693
ENSG00000169554	ENSG00000151150	ENSG00000169679	ENSG00000185559
ENSG00000124575	ENSG00000101489	ENSG00000161888	ENSG00000149131
ENSG00000143878	ENSG00000115963	ENSG00000166851	ENSG00000083444
ENSG00000164683	ENSG00000196361	ENSG00000112984	ENSG00000160180
ENSG00000152518	ENSG00000171033	ENSG00000166451	ENSG00000164733
ENSG00000178568	ENSG00000151967	ENSG00000140525	ENSG00000087245
ENSG00000132688	ENSG00000168280	ENSG00000134690	ENSG00000166450
ENSG00000142871	ENSG00000163618	ENSG00000068489	ENSG00000100600
ENSG00000100852	ENSG00000124785	ENSG00000259179	ENSG00000147257
ENSG00000214110	ENSG00000182667	ENSG00000076382	ENSG00000157856
ENSG00000152217	ENSG00000140836	ENSG00000114346	ENSG00000059804
ENSG00000109654	ENSG00000128573	ENSG00000168078	ENSG00000163931
ENSG00000152952	ENSG00000152932	ENSG00000080986	ENSG00000138119
ENSG00000235674	ENSG00000067715	ENSG00000198901	ENSG00000103485
ENSG00000130522	ENSG00000221946..1	ENSG00000013810..1	ENSG00000118271
ENSG00000184613	ENSG00000165443	ENSG00000138182	ENSG00000237493
ENSG00000119969	ENSG00000165434	ENSG00000145386	ENSG00000007255
ENSG00000107186	ENSG00000178662	ENSG00000122966	ENSG00000114023
ENSG00000233639	ENSG00000004866	ENSG00000152253	ENSG00000185624
ENSG00000132967	ENSG00000169855	ENSG00000138160	ENSG00000213331
ENSG00000089280	ENSG00000102109	ENSG00000090889	ENSG00000119632
ENSG00000188647	ENSG00000049759	ENSG00000111665	ENSG00000172663
ENSG00000119866	ENSG00000251440	ENSG00000121211	ENSG00000119522
	ENSG00000176871	ENSG00000135451	ENSG00000185043
	ENSG00000255248	ENSG00000167900	ENSG00000166171
	ENSG00000153956	ENSG00000104147	ENSG00000127920
	ENSG00000107105	ENSG00000138778	ENSG00000112667
	ENSG00000266891	ENSG00000153044	ENSG00000115380
	ENSG00000152503	ENSG00000214018	ENSG00000153551
	ENSG00000158321	ENSG00000104889	ENSG00000159111
	ENSG00000247763	ENSG00000112742	ENSG00000035687
	ENSG00000151320	ENSG00000072571	ENSG00000198832
	ENSG00000087258	ENSG00000258648	ENSG00000189171
	ENSG00000129824	ENSG00000214998	ENSG00000089597
	ENSG00000254377	ENSG00000108106	ENSG00000231991
	ENSG00000168000..1	ENSG00000144554	ENSG00000162642
	ENSG00000130338	ENSG00000159055	ENSG00000243678..5
	ENSG00000170027	ENSG00000213347	ENSG00000170266
	ENSG00000121989	ENSG00000148773	ENSG00000246705
	ENSG00000131437	ENSG00000178556	ENSG00000214269
	ENSG00000187672	ENSG00000142230	ENSG00000170412
	ENSG00000232593	ENSG00000176014	ENSG00000109103
	ENSG00000142875	ENSG00000066279	ENSG00000148180
	ENSG00000100167	ENSG00000010292	ENSG00000162736
	ENSG00000144369	ENSG00000156970	ENSG00000010219
	ENSG00000083312	ENSG00000128944	ENSG00000104341
	ENSG00000107863	ENSG00000122952	ENSG00000023318
	ENSG00000134982..1	ENSG00000129534	ENSG00000150093
	ENSG00000157851	ENSG00000123219	ENSG00000215845
	ENSG00000196405	ENSG00000163808	ENSG00000182718
	ENSG00000143153	ENSG00000117650	ENSG00000011028
	ENSG00000196233	ENSG00000075218	ENSG00000166710
	ENSG00000105290	ENSG00000234819	ENSG00000163638
	ENSG00000179912..2	ENSG00000105011	ENSG00000149809
	ENSG00000097021	ENSG00000111247	ENSG00000093072
	ENSG00000184678	ENSG00000035499	ENSG00000188931
	ENSG00000204130	ENSG00000158402	ENSG00000064490
	ENSG00000054793	ENSG00000123485	ENSG00000102024
	ENSG00000205336	ENSG00000163923	ENSG00000030582
	ENSG00000152926	ENSG00000091651	ENSG00000117385
	ENSG00000166503	ENSG00000226535	ENSG00000117984..1
	ENSG00000082701	ENSG00000129810	ENSG00000106066
	ENSG00000163104	ENSG00000100162	ENSG00000168734
	ENSG00000180592	ENSG00000134222	ENSG00000169439
	ENSG00000167081..1	ENSG00000204899	ENSG00000137509
	ENSG00000138439	ENSG00000087586	ENSG00000185909
	ENSG00000174938	ENSG00000112029	ENSG00000173947
	ENSG00000121966	ENSG00000109805	ENSG00000077942
	ENSG00000115355	ENSG00000137563	ENSG00000145555
	ENSG00000132718	ENSG00000171792	ENSG00000118298
	ENSG00000159023	ENSG00000112312	ENSG00000214455
	ENSG00000071054	ENSG00000137807	ENSG00000172638
	ENSG00000135976	ENSG00000163535	ENSG00000143162
	ENSG00000070501	ENSG00000165480	ENSG00000124155
	ENSG00000047849	ENSG00000137812	ENSG00000134769
	ENSG00000171105	ENSG00000224126	ENSG00000213366
	ENSG00000165323	ENSG00000187456	ENSG00000144366
	ENSG00000108175	ENSG00000259340	ENSG00000198931
	ENSG00000114796	ENSG00000131462	ENSG00000249087
	ENSG00000120616	ENSG00000117748	ENSG00000163956
	ENSG00000115306	ENSG00000100749	ENSG00000124145
	ENSG00000100697	ENSG00000143815	ENSG00000197448
	ENSG00000167232	ENSG00000176912	ENSG00000167642
	ENSG00000075945	ENSG00000120539	ENSG00000129187
	ENSG00000187391	ENSG00000119333	ENSG00000143570
	ENSG00000143878	ENSG00000167325	ENSG00000081479
	ENSG00000165209	ENSG00000182010	ENSG00000100225
	ENSG00000115977	ENSG00000040275	ENSG00000250317
	ENSG00000117461	ENSG00000140365	ENSG00000087111
	ENSG00000087470	ENSG00000011426	ENSG00000213015
	ENSG00000109654	ENSG00000071539	ENSG00000135916
	ENSG00000164604	ENSG00000213186..1	ENSG00000152661
	ENSG00000182916	ENSG00000237810	ENSG00000111057
	ENSG00000090097	ENSG00000121621	ENSG00000106853
	ENSG00000179195	ENSG00000131153	ENSG00000223745
	ENSG00000213160	ENSG00000162063	ENSG00000139263
	ENSG00000196220	ENSG00000226650	ENSG00000205352..1
	ENSG00000120137	ENSG00000228519	ENSG00000130702
	ENSG00000213096	ENSG00000109881	ENSG00000203914
	ENSG00000174136	ENSG00000145604	ENSG00000091947
	ENSG00000272325	ENSG00000111602	ENSG00000178149
	ENSG00000233639	ENSG00000100401	ENSG00000008282
	ENSG00000184613	ENSG00000133119	ENSG00000169223
	ENSG00000163939	ENSG00000160298	ENSG00000089472
	ENSG00000112200	ENSG00000166508	ENSG00000100075
	ENSG00000130522	ENSG00000173456	ENSG00000051523
	ENSG00000070669	ENSG00000165304	ENSG00000113328
	ENSG00000254708	ENSG00000107672	ENSG00000137880
	ENSG00000109339	ENSG00000176619	ENSG00000138821
		ENSG00000072864	ENSG00000135047
		ENSG00000137135	ENSG00000142156
		ENSG00000175216	ENSG00000115414
		ENSG00000258741	ENSG00000146109
		ENSG00000111206	ENSG00000105655
		ENSG00000146670	ENSG00000126709
		ENSG00000111445	ENSG00000103024
		ENSG00000085662	ENSG00000102931
		ENSG00000081870	ENSG00000166557
		ENSG00000121152	ENSG00000148834
		ENSG00000232916	ENSG00000111144
		ENSG00000184357	ENSG00000137161
		ENSG00000167747	ENSG00000169744
		ENSG00000183856	ENSG00000145730
		ENSG00000112640	ENSG00000167380
		ENSG00000165501	ENSG00000104723
		ENSG00000106268	ENSG00000091317
		ENSG00000132646	ENSG00000163162
		ENSG00000236530	ENSG00000140545..1
		ENSG00000112118	ENSG00000141349
		ENSG00000234297	ENSG00000172594
		ENSG00000123136	ENSG00000139318
		ENSG00000185480	ENSG00000202515
		ENSG00000134574	ENSG00000176907
		ENSG00000143476	ENSG00000164039
		ENSG00000179029	ENSG00000160932
		ENSG00000236484	ENSG00000124243
		ENSG00000221829	ENSG00000185885..1
		ENSG00000183207	ENSG00000129103
		ENSG00000087884	ENSG00000109861
		ENSG00000179997	ENSG00000149428
		ENSG00000116221	ENSG00000247134
		ENSG00000147257	ENSG00000185475
		ENSG00000104872	ENSG00000100243
		ENSG00000198467	ENSG00000176209
		ENSG00000011304	ENSG00000148200
		ENSG00000176171	ENSG00000196976
		ENSG00000175567	ENSG00000079150
		ENSG00000167797	ENSG00000119977
		ENSG00000213853	ENSG00000108641
		ENSG00000100908	ENSG00000011304
		ENSG00000146918	ENSG00000088727
		ENSG00000119640	ENSG00000005059
		ENSG00000166881	ENSG00000178467
		ENSG00000125871	ENSG00000135778
		ENSG00000231205	ENSG00000162735
		ENSG00000198157	ENSG00000162585
		ENSG00000163655	ENSG00000232699
		ENSG00000198721	ENSG00000102225
		ENSG00000197358	ENSG00000185070
		ENSG00000092621	ENSG00000077782
		ENSG00000167775	ENSG00000145349
		ENSG00000176209	ENSG00000171148
		ENSG00000156802	ENSG00000225470
		ENSG00000183765	ENSG00000127125
		ENSG00000105355	ENSG00000138036
		ENSG00000121957	ENSG00000156587
		ENSG00000119969	ENSG00000156171
		ENSG00000146842	ENSG00000177674
		ENSG00000101444	ENSG00000123179
		ENSG00000151503	ENSG00000168575
		ENSG00000123374	ENSG00000138029
		ENSG00000170779	ENSG00000074695
		ENSG00000130005	ENSG00000112584
		ENSG00000106462	ENSG00000117305
		ENSG00000092853	ENSG00000179820
		ENSG00000132199	ENSG00000269378
		ENSG00000113456	ENSG00000103187
		ENSG00000169230..1	ENSG00000178802
		ENSG00000111581	ENSG00000185122
		ENSG00000108179	ENSG00000113732
		ENSG00000165898	ENSG00000132128
		ENSG00000162607	ENSG00000125458
		ENSG00000146263	ENSG00000105700
		ENSG00000170291	ENSG00000050130
		ENSG00000213024	ENSG00000158864
		ENSG00000198189	ENSG00000188010
		ENSG00000179299	ENSG00000001036
		ENSG00000092140	ENSG00000166228
		ENSG00000235954	ENSG00000138279
		ENSG00000168476	ENSG00000205940
		ENSG00000119326	ENSG00000119688
		ENSG00000163950	ENSG00000068697
		ENSG00000226261	ENSG00000074842
		ENSG00000131470	ENSG00000169213
		ENSG00000006634	ENSG00000127863
		ENSG00000077514	ENSG00000248550
		ENSG00000177917	ENSG00000101220
		ENSG00000130816	ENSG00000117691
		ENSG00000111231	ENSG00000121005
		ENSG00000006625	ENSG00000187091
		ENSG00000246705	ENSG00000125445
		ENSG00000186522	ENSG00000100612
		ENSG00000064961	ENSG00000101144
		ENSG00000128311	ENSG00000134330
		ENSG00000167315	ENSG00000220884
		ENSG00000125450	ENSG00000232956
		ENSG00000092820	ENSG00000105472
		ENSG00000055211	ENSG00000090013
		ENSG00000168268	ENSG00000130312
		ENSG00000064199	ENSG00000013583
		ENSG00000189306	ENSG00000086504
		ENSG00000168496	ENSG00000128309
		ENSG00000073111	ENSG00000049860
		ENSG00000072501	ENSG00000105518
		ENSG00000163918	ENSG00000250927
		ENSG00000156136	ENSG00000140416
		ENSG00000121005	ENSG00000144451
		ENSG00000161981	ENSG00000130202
		ENSG00000130748	ENSG00000125848
		ENSG00000242849	ENSG00000099204
		ENSG00000184445	ENSG00000104412
		ENSG00000144231	ENSG00000166337
		ENSG00000092036	ENSG00000129244
		ENSG00000254244	ENSG00000104763
		ENSG00000049245	ENSG00000103507
		ENSG00000130309	ENSG00000066044
		ENSG00000154640	ENSG00000013306
		ENSG00000174442	ENSG00000243279
		ENSG00000233966	ENSG00000104886
		ENSG00000112667	ENSG00000104805
		ENSG00000102393	ENSG00000198818
		ENSG00000158710	ENSG00000178761..1
		ENSG00000151287	ENSG00000136490
		ENSG00000178966	ENSG00000258734
		ENSG00000153551	ENSG00000069188
		ENSG00000137133	ENSG00000118971
		ENSG00000128708	ENSG00000101444
		ENSG00000148229	ENSG00000053371
		ENSG00000251400	ENSG00000035141
		ENSG00000232387	ENSG00000183513
		ENSG00000097046	ENSG00000157110
		ENSG00000108961..1	ENSG00000130508
		ENSG00000255397	ENSG00000179085
		ENSG00000123737	ENSG00000178449
		ENSG00000114107	ENSG00000170430
		ENSG00000160783..1	ENSG00000218803
		ENSG00000075188	ENSG00000118707
		ENSG00000137168	ENSG00000134871
		ENSG00000063978	ENSG00000174684
		ENSG00000101003	ENSG00000104325
		ENSG00000093183	ENSG00000109586
		ENSG00000202515	ENSG00000129625
		ENSG00000107020	ENSG00000127948
		ENSG00000136159	ENSG00000146386
		ENSG00000168298	ENSG00000187534
		ENSG00000005059	ENSG00000105552
		ENSG00000172922	ENSG00000127990
		ENSG00000138796	ENSG00000175854
		ENSG00000244187	ENSG00000155380
		ENSG00000144354	ENSG00000167645
		ENSG00000172336	ENSG00000120306
		ENSG00000167461	ENSG00000135069
		ENSG00000183850	ENSG00000242849
		ENSG00000134871	ENSG00000145431
		ENSG00000163913	ENSG00000138674
		ENSG00000235453	ENSG00000204922
		ENSG00000132383	ENSG00000110871
		ENSG00000120647	ENSG00000119638
		ENSG00000130695	ENSG00000244187
		ENSG00000213551..1	ENSG00000184840
		ENSG00000206053	ENSG00000137409
		ENSG00000138376	ENSG00000112977
		ENSG00000132661	ENSG00000224837
		ENSG00000159063	ENSG00000049245
		ENSG00000239557	ENSG00000084072
		ENSG00000235162	ENSG00000112651
		ENSG00000135069	ENSG00000138382
		ENSG00000225355	ENSG00000270170
		ENSG00000152359	ENSG00000115271
		ENSG00000167523	ENSG00000135535
		ENSG00000136518	ENSG00000114805
		ENSG00000184635	ENSG00000151148
		ENSG00000155366	ENSG00000100814
		ENSG00000136824	ENSG00000119328
		ENSG00000130669	ENSG00000111676
		ENSG00000213184	ENSG00000164938
		ENSG00000197858	ENSG00000168538
		ENSG00000172594	ENSG00000122203
		ENSG00000143545	ENSG00000112304
		ENSG00000155755	ENSG00000181817
		ENSG00000139323	ENSG00000152558
		ENSG00000171960	ENSG00000126602..1
		ENSG00000182512	ENSG00000109814
		ENSG00000152457	ENSG00000179029
		ENSG00000235489	ENSG00000168273
		ENSG00000109113	ENSG00000262814
		ENSG00000247134	ENSG00000186197
		ENSG00000238249	ENSG00000182165
		ENSG00000131148	ENSG00000025772
		ENSG00000126453	ENSG00000188153
		ENSG00000149483	ENSG00000100865..1
		ENSG00000148362	ENSG00000141698
		ENSG00000100911	ENSG00000136247
		ENSG00000070010	ENSG00000075914
		ENSG00000226466	ENSG00000168397
		ENSG00000229944	ENSG00000111275
		ENSG00000170421	ENSG00000101294
		ENSG00000138829	ENSG00000128185
		ENSG00000108465	ENSG00000187049
		ENSG00000053371	ENSG00000196924
		ENSG00000088882	ENSG00000167930..1
		ENSG00000138382	ENSG00000138434
		ENSG00000185885..1	ENSG00000130005
		ENSG00000147955	ENSG00000260539
		ENSG00000078319	ENSG00000177697
		ENSG00000213070	ENSG00000164713..1
		ENSG00000105323	ENSG00000110536
		ENSG00000227205	ENSG00000182952
		ENSG00000204922	ENSG00000174851
		ENSG00000237493	ENSG00000116157
		ENSG00000118298	ENSG00000136240..2
		ENSG00000124145	ENSG00000151552
		ENSG00000123353	ENSG00000214194
		ENSG00000120253	ENSG00000138363
		ENSG00000165948	ENSG00000196961
		ENSG00000182220	ENSG00000181104
		ENSG00000250471	ENSG00000153363
		ENSG00000164294	ENSG00000154710..1
		ENSG00000163040	ENSG00000166797
		ENSG00000119185	ENSG00000136436
		ENSG00000148700	ENSG00000196476
		ENSG00000122958	ENSG00000166946
		ENSG00000049541	ENSG00000170275
		ENSG00000185201	ENSG00000164294
		ENSG00000169439	ENSG00000146842
		ENSG00000109861	ENSG00000164967
		ENSG00000135245	ENSG00000105393
		ENSG00000235847	ENSG00000067167
		ENSG00000161980	ENSG00000147130
		ENSG00000213080	ENSG00000157514
		ENSG00000103018	ENSG00000179632
		ENSG00000198056	ENSG00000169895
		ENSG00000231313	ENSG00000110917
		ENSG00000127445	ENSG00000198189
		ENSG00000233585	ENSG00000139637
		ENSG00000120802	ENSG00000159592
		ENSG00000139350	ENSG00000109472
		ENSG00000109084	ENSG00000095209
		ENSG00000128951	ENSG00000266402
		ENSG00000100345	ENSG00000144021
		ENSG00000168439	ENSG00000070081
		ENSG00000139318	ENSG00000203414
		ENSG00000117691	ENSG00000179933
		ENSG00000095209	ENSG00000117899
		ENSG00000124702	ENSG00000110092
		ENSG00000134049	ENSG00000106299
		ENSG00000196290	ENSG00000175224
		ENSG00000011028	ENSG00000189184
		ENSG00000140905	ENSG00000149084
		ENSG00000117289	ENSG00000177830
		ENSG00000104442	ENSG00000159079..2
		ENSG00000198919	ENSG00000116478
		ENSG00000197568	ENSG00000110011
		ENSG00000090013	ENSG00000100528
		ENSG00000133393	ENSG00000148248
		ENSG00000227968	ENSG00000140750
		ENSG00000145979	ENSG00000143149
		ENSG00000129484	ENSG00000100124..1
		ENSG00000183624	ENSG00000115507
		ENSG00000215035	ENSG00000093010
		ENSG00000196924	ENSG00000147419
		ENSG00000173848	ENSG00000122642
		ENSG00000184831	ENSG00000189227
		ENSG00000107960	ENSG00000218336
		ENSG00000094914	ENSG00000130811
		ENSG00000006576	ENSG00000126934
		ENSG00000215845	ENSG00000167397..1
		ENSG00000136699	ENSG00000158710
		ENSG00000035928	ENSG00000151893
		ENSG00000116478	ENSG00000124006
		ENSG00000109016	ENSG00000131477
		ENSG00000108384	ENSG00000164022
		ENSG00000117697	ENSG00000204954
		ENSG00000101363	ENSG00000113583
		ENSG00000182572	ENSG00000048540
		ENSG00000076242	ENSG00000085063
		ENSG00000129071	ENSG00000143882
		ENSG00000170855	ENSG00000143641
		ENSG00000004455	ENSG00000221978
		ENSG00000216425	ENSG00000168101
		ENSG00000012963	ENSG00000243244
		ENSG00000126091	ENSG00000096093
		ENSG00000250444	ENSG00000086062
		ENSG00000149136	ENSG00000226950
		ENSG00000130202	ENSG00000243775
		ENSG00000174547	ENSG00000158195
		ENSG00000189184	ENSG00000185608
		ENSG00000168273	ENSG00000055211
		ENSG00000255547	ENSG00000142188
		ENSG00000145241	ENSG00000130165
		ENSG00000149948	ENSG00000111906
		ENSG00000152076	ENSG00000213523
		ENSG00000115241	ENSG00000132872
		ENSG00000035141	ENSG00000160075
		ENSG00000134809	ENSG00000064199
		ENSG00000073578	ENSG00000177426
		ENSG00000149257	ENSG00000076604
		ENSG00000068001	ENSG00000071127
		ENSG00000213846	ENSG00000237064
		ENSG00000006468	ENSG00000100360
		ENSG00000138750	ENSG00000173786
		ENSG00000183891	ENSG00000235453
		ENSG00000163170	ENSG00000183617
		ENSG00000050393	ENSG00000163879
		ENSG00000121579	ENSG00000254244
		ENSG00000122783	ENSG00000143653
		ENSG00000164758	ENSG00000163584
		ENSG00000237972	ENSG00000179526
		ENSG00000132305	ENSG00000117862
		ENSG00000106682	ENSG00000116898
		ENSG00000110074	ENSG00000174574
		ENSG00000156873	ENSG00000137944
		ENSG00000178177	ENSG00000140463
		ENSG00000164167	ENSG00000084754
		ENSG00000112249	ENSG00000132793
		ENSG00000133773	ENSG00000197912
		ENSG00000167645	ENSG00000018408..1
		ENSG00000231991	ENSG00000131475
		ENSG00000230584	ENSG00000135506
		ENSG00000051523	ENSG00000090863
		ENSG00000086062	ENSG00000114446
		ENSG00000110711	ENSG00000165821
		ENSG00000213523	ENSG00000164897
		ENSG00000103485	ENSG00000116128
		ENSG00000205078	ENSG00000067445
		ENSG00000161542	ENSG00000005893
		ENSG00000165916	ENSG00000106591
		ENSG00000167969	ENSG00000270672
		ENSG00000063854	ENSG00000257121
		ENSG00000196704	ENSG00000125656
		ENSG00000100281	ENSG00000149743
		ENSG00000165704	ENSG00000198498
		ENSG00000125863	ENSG00000002330
		ENSG00000127920	ENSG00000182307
		ENSG00000126653	ENSG00000125037
		ENSG00000213593	ENSG00000120594
		ENSG00000075914	ENSG00000242259..2
		ENSG00000164111	ENSG00000084444
		ENSG00000166831	ENSG00000157379
		ENSG00000127337	ENSG00000181038
		ENSG00000109107	ENSG00000226098
		ENSG00000100600	ENSG00000124226
		ENSG00000128791	ENSG00000238193
		ENSG00000135541	ENSG00000196704
		ENSG00000187091	ENSG00000231313
		ENSG00000214110	ENSG00000180398
		ENSG00000166426	ENSG00000141522
		ENSG00000135211	ENSG00000214026
		ENSG00000144136	ENSG00000182919..1
		ENSG00000151332	ENSG00000159128
		ENSG00000130726	ENSG00000149923
		ENSG00000100410	ENSG00000158793
		ENSG00000152382	ENSG00000132581
		ENSG00000224763	ENSG00000167904
		ENSG00000026297	ENSG00000162298
		ENSG00000079999	ENSG00000164111
		ENSG00000133302	ENSG00000116005
		ENSG00000123983	ENSG00000152556
		ENSG00000249014	ENSG00000174903
		ENSG00000175279..3	ENSG00000174628
		ENSG00000173960	ENSG00000154721
		ENSG00000175792	ENSG00000120885
		ENSG00000259790	ENSG00000168569
		ENSG00000198546	ENSG00000115446
		ENSG00000075213	ENSG00000172053
		ENSG00000137700	ENSG00000174456
		ENSG00000143321	ENSG00000167965
		ENSG00000253676	ENSG00000168209
		ENSG00000167965	ENSG00000100991
		ENSG00000143753	ENSG00000164062
		ENSG00000132823	ENSG00000177383
		ENSG00000170430	ENSG00000225663..1
		ENSG00000171720	ENSG00000141002
		ENSG00000167881	ENSG00000138433
		ENSG00000005893	ENSG00000163938
		ENSG00000167543	ENSG00000115234
		ENSG00000164253	ENSG00000146278
		ENSG00000142856	ENSG00000105341
		ENSG00000147872	ENSG00000132541
		ENSG00000114978	ENSG00000253676
		ENSG00000137713	ENSG00000168003
		ENSG00000205208	ENSG00000248487..1
		ENSG00000240682..1	ENSG00000214941
		ENSG00000198900	ENSG00000095139
		ENSG00000072110	ENSG00000198060
		ENSG00000086475	ENSG00000089248
		ENSG00000197124	ENSG00000127774
		ENSG00000167085	ENSG00000146282
		ENSG00000149743	ENSG00000063978
		ENSG00000165752	ENSG00000219790
		ENSG00000236480	ENSG00000105701
		ENSG00000169504	ENSG00000165792
		ENSG00000214941	ENSG00000135919
		ENSG00000100577	ENSG00000095906
		ENSG00000255329	ENSG00000135968
		ENSG00000119203	ENSG00000156928
		ENSG00000168802	ENSG00000053770
		ENSG00000128185	ENSG00000099250
		ENSG00000234356	ENSG00000022840
		ENSG00000225462	ENSG00000162694
		ENSG00000117394	ENSG00000235823
		ENSG00000245694	ENSG00000239831
		ENSG00000055044	ENSG00000187118
		ENSG00000121390	ENSG00000130175
		ENSG00000185721	ENSG00000249448
		ENSG00000170791	ENSG00000243101
		ENSG00000198818	ENSG00000170291
		ENSG00000096080	ENSG00000174100
		ENSG00000112304	ENSG00000134250
		ENSG00000126088	ENSG00000113593
		ENSG00000120837	ENSG00000160221
		ENSG00000101557	ENSG00000113845
		ENSG00000154813	ENSG00000189067
		ENSG00000167196	ENSG00000156304
		ENSG00000089248	ENSG00000204852
		ENSG00000149554	ENSG00000120798
		ENSG00000168397	ENSG00000235129
		ENSG00000131669	ENSG00000147872
		ENSG00000138794	ENSG00000148737
		ENSG00000111196	ENSG00000164080
		ENSG00000189171	ENSG00000106829
		ENSG00000091317	ENSG00000131238
		ENSG00000197223	ENSG00000135930
		ENSG00000267751	ENSG00000004478
		ENSG00000115446	ENSG00000090487
		ENSG00000136908	ENSG00000185627
		ENSG00000113460	ENSG00000155463
		ENSG00000178307	ENSG00000265646
		ENSG00000225787	ENSG00000138303
		ENSG00000242259..2	ENSG00000100347
		ENSG00000151353	ENSG00000259790
		ENSG00000137880	ENSG00000224032
		ENSG00000213066..1	ENSG00000011638
		ENSG00000203791..1	ENSG00000214087
		ENSG00000213959	ENSG00000106682
		ENSG00000157110	ENSG00000101474
		ENSG00000120437	ENSG00000204370
		ENSG00000067167	ENSG00000174721
		ENSG00000124575	ENSG00000174498
		ENSG00000101361	ENSG00000197982
		ENSG00000224628	ENSG00000126226
		ENSG00000056050	ENSG00000112640
		ENSG00000213574	ENSG00000143753
		ENSG00000139428	ENSG00000187147
		ENSG00000237190	ENSG00000064995
		ENSG00000112977	ENSG00000248930
		ENSG00000259516	ENSG00000170522
		ENSG00000125901	ENSG00000096080
		ENSG00000256269	ENSG00000107625
		ENSG00000248275	ENSG00000132589
		ENSG00000124155	ENSG00000131165
		ENSG00000083857	ENSG00000137692
		ENSG00000101474	ENSG00000141741
		ENSG00000163832	ENSG00000171160
		ENSG00000102024	ENSG00000115806
		ENSG00000123179	ENSG00000103145
		ENSG00000154079	ENSG00000196636
		ENSG00000214263	ENSG00000132463
		ENSG00000164978	ENSG00000154079
		ENSG00000025772	ENSG00000163166
		ENSG00000148019	ENSG00000115368
		ENSG00000106305	ENSG00000125901
		ENSG00000153363	ENSG00000090061
		ENSG00000067955	ENSG00000112237
		ENSG00000100591	ENSG00000243678..6
		ENSG00000189091	ENSG00000220548
		ENSG00000182247	ENSG00000087884
		ENSG00000173171	ENSG00000214975
		ENSG00000137944	ENSG00000166200
		ENSG00000095002	ENSG00000124228
		ENSG00000198912	ENSG00000100883
		ENSG00000143149	ENSG00000157916
		ENSG00000162585	ENSG00000241723
		ENSG00000214517	ENSG00000115204
		ENSG00000142227	ENSG00000203666..1
		ENSG00000068120	ENSG00000180098
		ENSG00000136247	ENSG00000249915
		ENSG00000184220	ENSG00000214046
		ENSG00000112110	ENSG00000136448
		ENSG00000066136	ENSG00000138629
		ENSG00000204856	ENSG00000170473
		ENSG00000163629	ENSG00000005955
		ENSG00000214975	ENSG00000249565
		ENSG00000148335	ENSG00000145439
		ENSG00000127955	ENSG00000236539
		ENSG00000070423	ENSG00000173272
		ENSG00000135549	ENSG00000163161
		ENSG00000124688	ENSG00000073905
		ENSG00000076003	ENSG00000108523
		ENSG00000156026	ENSG00000152382
		ENSG00000168000..3	ENSG00000196235
		ENSG00000220522	ENSG00000133398
		ENSG00000096872	ENSG00000170017
		ENSG00000183431	ENSG00000224877
		ENSG00000170852	ENSG00000139180..1
		ENSG00000037241	ENSG00000126088
		ENSG00000141030	ENSG00000205758
		ENSG00000213739	ENSG00000113643
		ENSG00000214114..1	ENSG00000090263
		ENSG00000126261	ENSG00000135250
		ENSG00000105701	ENSG00000137207
		ENSG00000049860	ENSG00000104343..2
		ENSG00000140545..1	ENSG00000163882
		ENSG00000238000	ENSG00000113384
		ENSG00000149541	ENSG00000247516
		ENSG00000110315	ENSG00000145919
		ENSG00000131828	ENSG00000140259
		ENSG00000162493	ENSG00000137074
		ENSG00000011485	ENSG00000091140
		ENSG00000154719	ENSG00000135541
		ENSG00000100462	ENSG00000163527
		ENSG00000160087	ENSG00000216718
		ENSG00000183684	ENSG00000164751
		ENSG00000218261	ENSG00000213137
		ENSG00000168906	ENSG00000105829
		ENSG00000148248	ENSG00000136381
		ENSG00000224237	ENSG00000198721
		ENSG00000136715	ENSG00000143553
		ENSG00000136295	ENSG00000105053
		ENSG00000147471	ENSG00000132406
		ENSG00000255135	ENSG00000162517
		ENSG00000104969	ENSG00000109775
		ENSG00000092531	ENSG00000230359
		ENSG00000163956	ENSG00000120992
		ENSG00000162222	ENSG00000177853
		ENSG00000103978	ENSG00000100911
		ENSG00000135919	ENSG00000186260
		ENSG00000175110	ENSG00000182247
		ENSG00000119383
		ENSG00000156928
		ENSG00000143793
		ENSG00000145431
		ENSG00000167699
		ENSG00000090006
		ENSG00000196865
		ENSG00000110200..1
		ENSG00000149308
		ENSG00000180822
		ENSG00000184349
		ENSG00000101084
		ENSG00000225536
		ENSG00000147535
		ENSG00000114209
		ENSG00000119688
		ENSG00000248565
		ENSG00000051596
		ENSG00000092208
		ENSG00000124164
		ENSG00000152661
		ENSG00000148737
		ENSG00000164946
		ENSG00000132591
		ENSG00000112237
		ENSG00000236698
		ENSG00000101146
		ENSG00000164897
		ENSG00000138629
		ENSG00000128915
		ENSG00000071564
		ENSG00000269378
		ENSG00000177370
		ENSG00000235674
		ENSG00000182518
		ENSG00000205302
		ENSG00000152558
		ENSG00000148308
		ENSG00000033030
		ENSG00000184154
		ENSG00000188177
		ENSG00000030582
		ENSG00000182199
		ENSG00000232829
		ENSG00000023330
		ENSG00000266899
		ENSG00000253541
		ENSG00000158042
		ENSG00000186197
		ENSG00000233830
		ENSG00000251022..1
		ENSG00000164713..1
		ENSG00000100814
		ENSG00000162735
		ENSG00000173465
		ENSG00000134001
		ENSG00000156171
		ENSG00000181991
		ENSG00000062716
		ENSG00000134602
		ENSG00000164610
		ENSG00000240344
		ENSG00000244226
		ENSG00000139726
		ENSG00000068796
		ENSG00000177971..1
		ENSG00000146109
		ENSG00000120697
		ENSG00000115234
		ENSG00000134697
		ENSG00000105393
		ENSG00000123415
		ENSG00000254449
		ENSG00000157778
		ENSG00000128309
		ENSG00000162909
		ENSG00000150687..1
		ENSG00000065268
		ENSG00000223828
		ENSG00000122591
		ENSG00000132388
		ENSG00000170275
		ENSG00000100412
		ENSG00000169895
		ENSG00000217555
		ENSG00000080603
		ENSG00000094880
		ENSG00000101882
		ENSG00000230457
		ENSG00000154945
		ENSG00000115392
		ENSG00000145050
		ENSG00000101335
		ENSG00000141971
		ENSG00000183828
		ENSG00000158195
		ENSG00000176087
		ENSG00000063322
		ENSG00000213492
		ENSG00000167720
		ENSG00000134970..1
		ENSG00000104964
		ENSG00000156110
		ENSG00000115364
		ENSG00000172663
		ENSG00000177697
		ENSG00000211460
		ENSG00000136732
		ENSG00000258033
		ENSG00000143570
		ENSG00000126226
		ENSG00000198700
		ENSG00000232389
		ENSG00000184500
		ENSG00000160679
		ENSG00000013583
		ENSG00000100219
		ENSG00000105202
		ENSG00000057757
		ENSG00000218336
		ENSG00000115271
		ENSG00000100578
		ENSG00000159346
		ENSG00000255014
		ENSG00000106524
		ENSG00000185070
		ENSG00000166164
		ENSG00000213560
		ENSG00000125037
		ENSG00000163807
		ENSG00000148688
		ENSG00000167862
		ENSG00000100461
		ENSG00000085491..1
		ENSG00000095906
		ENSG00000214269
		ENSG00000230787
		ENSG00000151665
		ENSG00000138614
		ENSG00000131653
		ENSG00000140750
		ENSG00000105401
		ENSG00000134882
		ENSG00000041988
		ENSG00000119977
		ENSG00000171824
		ENSG00000236937
		ENSG00000105700
		ENSG00000225131
		ENSG00000262902
		ENSG00000244157
		ENSG00000198131
		ENSG00000170310
		ENSG00000001036
		ENSG00000090263
		ENSG00000136026
		ENSG00000219790
		ENSG00000124226
		ENSG00000014123
		ENSG00000149089
		ENSG00000115380
		ENSG00000184432
		ENSG00000171566
		ENSG00000103855
		ENSG00000184182
		ENSG00000234608
		ENSG00000165476
		ENSG00000087245
		ENSG00000072778
		ENSG00000124588
		ENSG00000110801
		ENSG00000251453
		ENSG00000074071
		ENSG00000074842
		ENSG00000224877
		ENSG00000108821
		ENSG00000226652
		ENSG00000147224
		ENSG00000115694
		ENSG00000107937
		ENSG00000117899
		ENSG00000110536
		ENSG00000257121
		ENSG00000166902
		ENSG00000173786
		ENSG00000129696
		ENSG00000167930..1
		ENSG00000238082
		ENSG00000104177
		ENSG00000035403
		ENSG00000008282
		ENSG00000007255
		ENSG00000164062
		ENSG00000266184
		ENSG00000271707
		ENSG00000249858
		ENSG00000122643
		ENSG00000159685
		ENSG00000173418
		ENSG00000140455
		ENSG00000239900
		ENSG00000173226
		ENSG00000112592
		ENSG00000166228
		ENSG00000145730
		ENSG00000106628
		ENSG00000179958
		ENSG00000105939
		ENSG00000095794
		ENSG00000260708
		ENSG00000095261
		ENSG00000214026
		ENSG00000270170
		ENSG00000112759
		ENSG00000067829
		ENSG00000138821
		ENSG00000082213
		ENSG00000230568
		ENSG00000117305
		ENSG00000177426
		ENSG00000148200
		ENSG00000067334
		ENSG00000160799
		ENSG00000129116
		ENSG00000132589
		ENSG00000071127
		ENSG00000178802
		ENSG00000126709
		ENSG00000135900
		ENSG00000100528
		ENSG00000145293
		ENSG00000218748
		ENSG00000185122
		ENSG00000236797
		ENSG00000103449
		ENSG00000168710
		ENSG00000126602..1
		ENSG00000106610
		ENSG00000248988
		ENSG00000102580
		ENSG00000227934
		ENSG00000129187
		ENSG00000169189
		ENSG00000167515
		ENSG00000137161
		ENSG00000157916
		ENSG00000254387
		ENSG00000100949
		ENSG00000130921
		ENSG00000166037
		ENSG00000136448
		ENSG00000179262
		ENSG00000206573
		ENSG00000132676
		ENSG00000115677
		ENSG00000137509
		ENSG00000213839
		ENSG00000254893
		ENSG00000084072
		ENSG00000099617
		ENSG00000168883
		ENSG00000105552
		ENSG00000174446
		ENSG00000169689
		ENSG00000163399
		ENSG00000065057
		ENSG00000141736
		ENSG00000119685..2
		ENSG00000160049
		ENSG00000110651
		ENSG00000124097
		ENSG00000205352..1
		ENSG00000141959
		ENSG00000174574
		ENSG00000251411
		ENSG00000132300
		ENSG00000091483
		ENSG00000120896
		ENSG00000215319
		ENSG00000116044
		ENSG00000162517
		ENSG00000152348
		ENSG00000152291
		ENSG00000155329
		ENSG00000260539
		ENSG00000013306
		ENSG00000156304
		ENSG00000117385
		ENSG00000167985..1
		ENSG00000112335
		ENSG00000107745..1
		ENSG00000135341
		ENSG00000144401
		ENSG00000087191
		ENSG00000267742
		ENSG00000170522
		ENSG00000244462
		ENSG00000140943
		ENSG00000142252
		ENSG00000120306
		ENSG00000160691
		ENSG00000175581
		ENSG00000185839
		ENSG00000147454
		ENSG00000117133
		ENSG00000235411
		ENSG00000177674
		ENSG00000169710
		ENSG00000116350
		ENSG00000109685
		ENSG00000111726
		ENSG00000100711
		ENSG00000115216
		ENSG00000151388
		ENSG00000141380
		ENSG00000187118
		ENSG00000139180..1
		ENSG00000089053
		ENSG00000100575
		ENSG00000159128
		ENSG00000103145
		ENSG00000133703
		ENSG00000104852
		ENSG00000183617
