## Supplemental Table 3 for "Single Cell Gene Expression Analysis Reveals Human Stem Cell-Derived Graft Composition in a Cell Therapy Model of Parkinson’s Disease"

### Sheet: System Development functions 
Diseases and Bio Functions	Astrocyte cluster	Oligodendrocyte cluster	Neuron Cluster	VLMC cluster
Morphology of nervous system	12.7929969502431	12.2717626456401	16.0204266475775	0.0
Behavior	7.23617187317556	11.7653669169211	20.459850343122	0.0
Morphology of nervous tissue	8.48279856852447	10.1081269130921	15.8069471091436	0.0
Cognition	3.81462810377709	9.72038508227482	16.7758510079825	0.0
Learning	3.69074934060007	8.67169019963643	17.3556032716	0.0
Morphology of central nervous system	9.16613884103901	9.32992220061112	6.85751599262788	0.0
Development of central nervous system	12.9133257933486	7.53701906848034	4.39947915785209	0.0
Morphology of brain	7.99442867462453	7.23195957844533	7.24849359171294	0.0
Development of head	10.0922825012809	3.72780558460161	0.0	8.60820133991552
Morphology of head	7.70669242105225	7.32128247954829	0.0	7.12327040483439
Development of vasculature	5.07991631075205	0.0	0.0	16.0957108157764
Quantity of neurons	3.90816061399318	6.40950292801559	10.4848745938354	0.0
Organismal death	6.16400718194567	6.38515625626413	0.0	7.44886463554758
Locomotion	0.0	9.91742366979708	10.0327871933935	0.0
Formation of brain	9.70404386658419	5.55594102534083	4.27086858182341	0.0
Angiogenesis	4.39667578899038	0.0	0.0	14.3142921657123
Size of body	4.35091172730737	5.77771957106293	0.0	8.36625529235837
Organization of nervous tissue	0.0	6.7053386005286	10.4360943147235	0.0
Quantity of cells	3.40773448913439	4.17839678065092	0.0	9.38587280291384
Morphology of vessel	3.05057839537579	0.0	0.0	12.9809734879305
Morphology of blood vessel	2.69191740003994	0.0	0.0	12.988978312771
Neonatal death	3.37341129004569	3.60030831753429	8.56554269631104	0.0
Perinatal death	4.44403080176432	4.24103926370938	6.70138670436227	0.0
Vasculogenesis	4.75935442998318	0.0	0.0	10.3873435313973
Emotional behavior	2.80573039243385	0.0	11.7453330438821	0.0
Morphology of cardiovascular system	0.0	0.0	0.0	14.3834818675896
Morphology of vasculature	2.71096614920674	0.0	0.0	11.5727780705544
Development of body trunk	2.83763811964344	0.0	0.0	11.0398040350007
Growth of epithelial tissue	3.58518702327419	0.0	0.0	9.96412710715581
Morphology of cerebral cortex	0.0	5.36437437302705	8.14650858644841	0.0
Memory	0.0	4.60026394754551	8.88535008184505	0.0
Density of neurons	0.0	5.60043348218235	7.76257477761919	0.0
Development of body axis	10.0600559926724	3.29063778982146	0.0	0.0
Coordination	0.0	7.04932105796347	6.15672834698608	0.0
Conditioning	2.68409796961375	3.05714324629942	7.44044928494426	0.0
Recognition memory	4.20733777146596	4.13498837096181	4.48627937681425	0.0
Growth of connective tissue	0.0	0.0	0.0	11.6699658979152
Respiratory system development	3.8152427735738	0.0	0.0	7.2653590426948
Vascularization	5.27712035891241	0.0	0.0	5.24372513872039
Development of sensory organ	4.86084746247473	0.0	0.0	5.62080476032505
Formation of lung	3.32773983615564	0.0	0.0	6.78740190147711
Cardiogenesis	0.0	0.0	0.0	10.0883760304808
Development of epithelial tissue	0.0	0.0	0.0	9.95026392369228
Formation of muscle	0.0	0.0	0.0	9.7149784323391
Morphology of body cavity	0.0	0.0	0.0	9.7066940672945
Sensory system development	4.11365720252492	0.0	0.0	5.52932531827082
Neovascularization	3.89864157479963	0.0	0.0	5.48685245061656
Morphology of heart	0.0	0.0	0.0	9.32543792585307
Morphology of bone	0.0	0.0	0.0	9.23124986962409
Survival of organism	0.0	0.0	0.0	9.09772045846666
Development of digestive system	3.06656037710997	0.0	0.0	5.94774996571689
Morphology of muscle	0.0	0.0	0.0	8.94091595211521
Social behavior	0.0	3.95540505094926	4.76163151313872	0.0
Morbidity or mortality	0.0	0.0	0.0	7.99690104151811
Brain wave	0.0	3.80346339287045	4.12775555640668	0.0
Quantity of bone	0.0	0.0	0.0	7.81603525687167
Contextual conditioning	0.0	0.0	7.7764735061126	0.0
Morphology of trabecular bone	0.0	0.0	0.0	7.7496155185787
Abnormal morphology of body cavity	0.0	0.0	0.0	7.70563316426022
Size of bone	0.0	0.0	0.0	7.6376744635955
Development of endothelial tissue	0.0	0.0	0.0	7.62551929854006
Quantity of connective tissue	0.0	0.0	0.0	7.50659012976504
Anxiety	0.0	0.0	7.49239874913641	0.0
Quantity of myeloid cells	0.0	0.0	0.0	7.4716421114353
Morphology of vessel component	0.0	0.0	0.0	7.27408168139121
Spatial memory	0.0	3.09406996362329	3.88332448235141	0.0
Quantity of trabecula	0.0	0.0	0.0	6.74696525884126
Organization of extracellular matrix	0.0	0.0	0.0	6.59327712543237
Quantity of connective tissue cells	0.0	0.0	0.0	6.46637602380055
Growth of brain	6.44476030380285	0.0	0.0	0.0
Morphology of heart ventricle	0.0	0.0	0.0	6.43171235184193
Morphology of skeleton	0.0	0.0	0.0	6.43171235184193
Growth of embryonic tissue	6.430080485111	0.0	0.0	0.0
Morphology of respiratory system	0.0	0.0	0.0	6.41682604435737
Quantity of blood cells	0.0	0.0	0.0	6.40798359123876
Quantity of leukocytes	0.0	0.0	0.0	6.23577088281808
Quantity of bone cells	0.0	0.0	0.0	6.22252807377673
Alveologenesis	0.0	0.0	0.0	6.14145907251716
Permeability of vascular system	0.0	0.0	0.0	6.1328488909459
Quantity of granulocytes	0.0	0.0	0.0	6.07290244292312
Spatial learning	0.0	0.0	6.02394610540301	0.0
Thickness of bone	0.0	0.0	0.0	5.88294913830245
Morphogenesis of cardiovascular system	0.0	0.0	0.0	5.79849744445025
Tensile strength of skin	0.0	0.0	0.0	5.77622705771879
Formation of forebrain	5.7098494521174	0.0	0.0	0.0
Development of gastrointestinal tract	0.0	0.0	0.0	5.70724903566291
Myelination of nervous system	0.0	5.6860727697978	0.0	0.0
Electrophysiology of nervous system	0.0	0.0	5.65865607109847	0.0
Formation of vessel	0.0	0.0	0.0	5.55797324633613
Growth of vessel	0.0	0.0	0.0	5.50797929667201
Thickness of trabecular bone	0.0	0.0	0.0	5.43641570800164
Myelination	0.0	5.34535273054351	0.0	0.0
Volume of bone	0.0	0.0	0.0	5.32143577248795
Development of enteric nervous system	0.0	5.31262772942546	0.0	0.0
Neuromuscular activity of organism	0.0	0.0	5.31069698274869	0.0
Growth of blood vessel	0.0	0.0	0.0	5.20728216402723
Bone mineral density	0.0	0.0	0.0	5.1652448411501
Morphology of cartilage tissue	0.0	0.0	0.0	5.14511274008401
Quantity of hematopoietic progenitor cells	0.0	0.0	0.0	5.14483619876079
Morphology of respiratory tract	0.0	0.0	0.0	5.14448792907319
Morphology of kidney	0.0	0.0	0.0	5.12777671981816
Formation of skin	0.0	0.0	0.0	4.97170810685817
Formation of epithelial tissue	0.0	0.0	0.0	4.90943353365124
Quantity of osteoclasts	0.0	0.0	0.0	4.89419648593765
Morphology of telencephalon	4.86426223263702	0.0	0.0	0.0
Morphology of femur	0.0	0.0	0.0	4.79873537851957
Morphology of lung	0.0	0.0	0.0	4.70020035705745
Fear	0.0	0.0	4.64508123871203	0.0
Sensation	0.0	0.0	4.62030302833541	0.0
Foliation of cerebellum	4.60225230839281	0.0	0.0	0.0
Salivary gland development	0.0	0.0	0.0	4.56765369316457
Membranous ossification	0.0	0.0	0.0	4.56765369316457
Formation of blood vessel	0.0	0.0	0.0	4.49497030034129
Morphology of cardiac muscle	0.0	0.0	0.0	4.45373484590457
Volume of trabecular bone	0.0	0.0	0.0	4.44372661769241
Formation of gland	0.0	0.0	0.0	4.41223995390197
Function of adrenal gland	0.0	0.0	4.38982997940029	0.0
Morphology of corpus callosum	4.34382914490068	0.0	0.0	0.0
Morphology of forebrain	4.3241496447499	0.0	0.0	0.0
Vocalization	0.0	4.29435220154183	0.0	0.0
Nociception	0.0	0.0	4.2942705289635	0.0
Development of autonomic nervous system	0.0	4.26270859210299	0.0	0.0
Morphogenesis of head	4.25424559219533	0.0	0.0	0.0
Nest building behavior	0.0	0.0	4.25177513970122	0.0
Formation of telencephalon	4.21971634005266	0.0	0.0	0.0
Vascularization of absolute anatomical region	4.18425028400392	0.0	0.0	0.0
Quantity of neuroglia	0.0	4.1098750199137	0.0	0.0
Growth of embryo	4.06834530364389	0.0	0.0	0.0
Morphogenesis of embryo	3.99921874034856	0.0	0.0	0.0
Walking	0.0	3.97230846987103	0.0	0.0
Movement of rodents	0.0	3.9554306160287	0.0	0.0
Cued conditioning	0.0	0.0	3.91593561261793	0.0
Abnormal respiratory rhythm	0.0	0.0	3.91235939129823	0.0
Development of anterior horn of the spinal cord	0.0	3.84545003224181	0.0	0.0
Short-term memory	0.0	0.0	3.81013670792417	0.0
Grasping	0.0	0.0	3.79372401878459	0.0
Size of brain	3.74949772450832	0.0	0.0	0.0
Pavlovian learning	0.0	0.0	3.72175786533209	0.0
Neovascularization of organ	3.71909840192732	0.0	0.0	0.0
Motor learning	0.0	3.63385715372034	0.0	0.0
Exploratory behavior	0.0	0.0	3.60667740251219	0.0
Formation of rhombencephalon	3.59220421898039	0.0	0.0	0.0
Morphology of cerebellum	3.42528119646686	0.0	0.0	0.0
Development of vestibular nucleus	0.0	3.41722963670845	0.0	0.0
Dedepression of CA1 neuron	0.0	3.41722963670845	0.0	0.0
Depotentiation of CA1 neuron	0.0	3.41722963670845	0.0	0.0
Myelination of corpus callosum	0.0	3.41101128705685	0.0	0.0
Morphogenesis of embryonic tissue	3.3934670075325	0.0	0.0	0.0
Development of cerebral cortex	3.36513744849177	0.0	0.0	0.0
Hypoactivity of mice	0.0	3.3530085688369	0.0	0.0
Lifespan of organism	0.0	3.30685219324788	0.0	0.0
Formation of cerebellum	3.26396453630224	0.0	0.0	0.0
Coping response	0.0	3.26138186756327	0.0	0.0
Maximal conduction velocity	0.0	3.26138186756327	0.0	0.0
Quantity of interneurons	0.0	3.249750036177	0.0	0.0
Development of vertebral column	0.0	3.24098495846186	0.0	0.0
Closure of neural tube	3.19534157726863	0.0	0.0	0.0
Growth of organism	3.13801575841121	0.0	0.0	0.0
Development of genitourinary system	0.0	3.13274390908837	0.0	0.0
Social exploration	3.12446926516447	0.0	0.0	0.0
Density of axons	0.0	3.09271257890023	0.0	0.0
Size of head	3.07918727753302	0.0	0.0	0.0
Morphology of dorsal root ganglion	0.0	3.07065780946597	0.0	0.0
Vascularization of eye	2.99812201693022	0.0	0.0	0.0
Morphology of skin	2.98778520771533	0.0	0.0	0.0
Development of reproductive system	0.0	2.97425490351156	0.0	0.0
Thickness of epithelial tissue	0.0	2.94717554308993	0.0	0.0
Behavioral flexibility	0.0	2.94578912231492	0.0	0.0
Association of bone	0.0	2.94578912231492	0.0	0.0
Maturation of cerebellum	0.0	2.94578912231492	0.0	0.0
Tubulation of endothelial tissue	2.8404825202624	0.0	0.0	0.0
Morphology of white matter	2.78728993000771	0.0	0.0	0.0
Formation of aorta	2.76418067898312	0.0	0.0	0.0
Development of urinary tract	2.73256109294211	0.0	0.0	0.0
Formation of eye	2.70799424415655	0.0	0.0	0.0
Neovascularization of eye	2.70729472769979	0.0	0.0	0.0

### Sheet: Genes
Cluster	System Development functions	Gene
Astrocyte cluster	Morphology of nervous system	DCLK1,LPAR1,SRGAP3,EGLN3,MAPK10,PCDH9,DNER,SULF1,MAP2,MAPK8IP1,SORL1,PEX2,ERBB2,PTPRF,PTPRA,ASTN1,S1PR1,ADAM9,CLCN3,PTPRZ1,RCAN1,CPEB4,SLC1A2,ANXA1,MYC,STON2,DOCK7,ZNF423,SORBS2,CBS/CBSL,HES1,AQP4,GJA1,PHGDH,FGF1,FAT3,SULF2,GAN,BMPR1B,SEPT11,PLXNB2,SLC1A3,TCF7L2,FZD3,ADCYAP1R1,SH3GL2,KIF5C,ID1,ITSN1,NOTCH1,ID2,NTN1,GRIA1,HEY2,ITGA6,ABR,FBXO2,SLC1A4,OPHN1,ATXN2,GPR37L1,SALL1,GFAP,ARC,LAMP1,CNTN1,H…
Astrocyte cluster	Behavior	ARC,RCAN1,SORL1,NPAS3,PCDH9,MAPK1,SORBS2,FBXO2
Astrocyte cluster	Morphology of nervous tissue	DCLK1,FAT3,SULF2,SRGAP3,GAN,EGLN3,MAPK10,PCDH9,SULF1,BMPR1B,MAP2,MAPK8IP1,SEPT11,SORL1,PLXNB2,PEX2,ERBB2,PTPRA,PTPRF,SLC1A3,ASTN1,ADCYAP1R1,S1PR1,CLCN3,SH3GL2,ITSN1,RCAN1,ID2,GRIA1,CPEB4,SLC1A2,FBXO2,OPHN1,ATXN2,GFAP,ARC,MYC,STON2,CNTN1,NR2F1,ZNF423,MAPK1,SORBS2,HES1,GJA1
Astrocyte cluster	Cognition	SLC6A9,SRGAP3,MAPK10,PCDH9,BMPR1B,SORL1,TNC,NDRG4,WFS1,PTPRA,PTPRF,NOTCH1,RCAN1,GRIA1,FBXO2,SLC1A4,OPHN1,GPR37L1,ARC,TMOD2,GABBR2,NPAS3,MAPK1,SORBS2,LYPD1,KIF1A,GJA1
Astrocyte cluster	Learning	SLC6A9,SRGAP3,PCDH9,BMPR1B,SORL1,TNC,NDRG4,WFS1,PTPRF,PTPRA,NOTCH1,RCAN1,GRIA1,FBXO2,OPHN1,GPR37L1,ARC,TMOD2,GABBR2,NPAS3,MAPK1,SORBS2,LYPD1,KIF1A,GJA1
Astrocyte cluster	Morphology of central nervous system	CLCN3,ABR,SLC1A2,ATXN2,GFAP,ANXA1,MAP2,CNTN1,MAPK8IP1,PEX2,PLXNB2,ERBB2,PTPRA,CBS/CBSL,SLC1A3,HES1,AQP4,ASTN1
Astrocyte cluster	Development of central nervous system	DCLK1,DNER,HYDIN,MAP2,TNIK,PEX2,ERBB2,TNC,PTPRA,SOX2,S1PR1,PTPRZ1,RCAN1,IFT88,SLC1A2,ENAH,MYC,FOXP2,THBS2,ALDH5A1,ZNF423,CBS/CBSL,HES1,ARID1A,PHGDH,GNAO1,SEMA6D,CD82,ID4,SEC24B,PLXNB2,TP53BP2,BCAN,SLC1A3,TCF7L2,FZD3,ADCYAP1R1,BMP7,SH3GL2,NOTCH1,ID2,NTN1,HEY2,RGMA,ITGA6,DCLK2,ABR,SALL1,GFAP,CNTN1,NPAS3,NR2F1,MAPK1,F3,KIF1A
Astrocyte cluster	Morphology of brain	DCLK1,PHGDH,FGF1,SULF2,SRGAP3,PCDH9,BMPR1B,MAP2,MAPK8IP1,PLXNB2,PEX2,ERBB2,PTPRA,SLC1A3,TCF7L2,FZD3,ASTN1,CLCN3,KIF5C,ID1,NOTCH1,ID2,NTN1,HEY2,ITGA6,ABR,SLC1A2,SLC1A4,OPHN1,ATXN2,GPR37L1,SALL1,GFAP,ANXA1,LAMP1,CNTN1,NPAS3,NR2F1,ZNF423,HES1
Astrocyte cluster	Development of head	DCLK1,EGLN3,DNER,TIPARP,HYDIN,MAP2,TNIK,PEX2,TNC,PTPRF,SOX2,S1PR1,ADAM9,CLCN3,IFT88,SEMA6A,SLC1A2,ENAH,TIMP2,MYC,FOXP2,THBS2,ZNF423,CBS/CBSL,HES1,ARID1A,GJA1,SALL2,EFEMP1,PHGDH,FGF1,FAT3,GNAO1,TUB,SEMA6D,VCAM1,BMPR1B,CDK2AP1,ID4,SEC24B,PLXNB2,BCAN,SLC1A3,TCF7L2,FZD3,ADCYAP1R1,BMP7,LIMK2,ID1,NOTCH1,ID2,NTN1,HEY2,RGMA,DCLK2,ITGA6,ABR,SALL1,SCHIP1,CNTN1,SLC4A4,IGFBP7,NPAS3,NR2F1,MAPK1,F3,KIF1A
Astrocyte cluster	Morphology of head	DCLK1,SRGAP3,EGLN3,PCDH9,SULF1,MAP2,MAPK8IP1,PEX2,ERBB2,PTPRF,PTPRA,ASTN1,ADAM9,CLCN3,RSPO2,TRAF3IP2,SLC1A2,SLC35D1,ANXA1,ZNF423,CBS/CBSL,HES1,GJA1,EFEMP1,PHGDH,FGF1,FAT3,SULF2,TUB,EDNRB,BMPR1B,PLXNB2,SLC1A3,TCF7L2,FZD3,BMP7,AKAP6,KIF5C,ID1,TRPS1,NOTCH1,ID2,NTN1,HEY2,RGMA,ITGA6,ABR,FBXO2,SLC1A4,OPHN1,ATXN2,GPR37L1,SALL1,GFAP,LAMP1,CNTN1,SLC4A4,NPAS3,NR2F1,EFTUD2,IGSF1
Astrocyte cluster	Development of vasculature	EGLN3,HTRA1,SULF1,PLXNB1,TIPARP,ERBB2,TMEM231,TNC,S1PR1,ADAM9,PTPRZ1,JAM2,TRAF3IP2,RCAN1,IFT88,SEMA6A,RHOJ,TIMP2,ANXA1,MYC,THBS2,SCG2,LPL,INPP4B,CBS/CBSL,HES1,GJA1,FGF1,PFKFB3,SOCS3,EDNRB,RNF213,ARHGEF26,TAB2,CD82,VCAM1,PLXNB2,TCF7L2,PFKM,ARHGEF4,ID1,NOTCH1,NTN1,HEY2,PXN,DDAH1,GFAP,ARID4A,PARP1,IGFBP7,NPAS3,ZNF24,MAPK1,F3,RAMP1,PLPP3
Astrocyte cluster	Quantity of neurons	DCLK1,MT2A,LPAR1,GNAO1,MAPK10,PCDH9,BMPR1B,ERBB2,PTPRF,SLC1A3,CLCN3,PTPRZ1,SH3GL2,KIF5C,NOTCH1,NTN1,OPHN1,ATXN2,ARC,GABBR2,STON2,ZNF423,NR2F1,NSMF,HES1
Astrocyte cluster	Formation of brain	DCLK1,PHGDH,GNAO1,SEMA6D,DNER,HYDIN,TNIK,ID4,SEC24B,PLXNB2,PEX2,TNC,BCAN,SLC1A3,FZD3,SOX2,ADCYAP1R1,BMP7,S1PR1,NOTCH1,ID2,IFT88,NTN1,RGMA,ITGA6,DCLK2,ABR,SLC1A2,ENAH,SALL1,FOXP2,CNTN1,THBS2,NPAS3,NR2F1,ZNF423,MAPK1,F3,CBS/CBSL,HES1,KIF1A,ARID1A
Astrocyte cluster	Angiogenesis	EGLN3,HTRA1,SULF1,PLXNB1,TIPARP,ERBB2,TNC,S1PR1,ADAM9,PTPRZ1,JAM2,RCAN1,IFT88,SEMA6A,RHOJ,TIMP2,ANXA1,MYC,THBS2,SCG2,INPP4B,CBS/CBSL,HES1,GJA1,FGF1,PFKFB3,SOCS3,EDNRB,RNF213,ARHGEF26,TAB2,CD82,VCAM1,TCF7L2,PFKM,ARHGEF4,ID1,NOTCH1,NTN1,HEY2,PXN,DDAH1,PARP1,IGFBP7,ZNF24,MAPK1,F3,RAMP1,PLPP3
Astrocyte cluster	Morphology of vessel	FGF1,NOTCH1,TRAF3IP2,HEY2,EGLN3,EDNRB,PXN,TIMP2,VCAM1,DDAH1,GFAP,ARID4A,MYC,THBS2,LPL,F3,CBS/CBSL,HES1,GJA1
Astrocyte cluster	Morphology of blood vessel	FGF1,NOTCH1,TRAF3IP2,HEY2,EGLN3,EDNRB,PXN,TIMP2,DDAH1,GFAP,ARID4A,MYC,THBS2,LPL,F3,CBS/CBSL,GJA1
Astrocyte cluster	Vasculogenesis	FGF1,PFKFB3,SOCS3,EGLN3,EDNRB,HTRA1,ARHGEF26,TAB2,SULF1,CD82,PLXNB1,VCAM1,TIPARP,ERBB2,TNC,S1PR1,ADAM9,PTPRZ1,JAM2,ID1,NOTCH1,RCAN1,IFT88,NTN1,HEY2,SEMA6A,RHOJ,TIMP2,DDAH1,ANXA1,MYC,PARP1,IGFBP7,THBS2,SCG2,ZNF24,MAPK1,INPP4B,F3,CBS/CBSL,HES1,GJA1,PLPP3
Astrocyte cluster	Emotional behavior	GNAO1,PREX1,GRIA1,SLC1A2,SLC16A2,SLC1A4,OPHN1,CSPG5,ARC,MAP2,GABBR2,NPAS3,MAPK1,SLC1A3,LYPD1,ANKFN1
Astrocyte cluster	Morphology of vasculature	FGF1,ID1,NOTCH1,TRAF3IP2,HEY2,EGLN3,EDNRB,PXN,TIMP2,DDAH1,GFAP,ARID4A,MYC,THBS2,NPAS3,LPL,MAPK1,F3,CBS/CBSL,GJA1
Astrocyte cluster	Development of body trunk	FGF1,SOCS3,EDNRB,SLC20A1,TAB2,SLC23A2,SULF1,RFX3,VCAM1,TIPARP,ID4,SEC24B,TP53BP2,ERBB2,HOPX,PTPRF,TCF7L2,SOX2,WWP1,BMP7,S1PR1,RSPO2,ID1,GLIS3,TRPS1,NOTCH1,TRAF3IP2,ID2,IFT88,NTN1,HEY2,ITGA6,PXN,FABP7,SALL1,ANXA1,SCHIP1,MYC,PARP1,IGFBP7,NPAS3,LPL,MAPK1,INPP4B,CBS/CBSL,HES1,ARID1A,GJA1
Astrocyte cluster	Development of body axis	DCLK1,EGLN3,DNER,TIPARP,HYDIN,MAP2,TNIK,PEX2,TNC,PTPRF,SOX2,S1PR1,CSNK1E,ADAM9,CLCN3,IFT88,SEMA6A,SLC1A2,ENAH,TIMP2,MYC,FOXP2,THBS2,ZNF423,CBS/CBSL,HES1,ARID1A,GJA1,SALL2,EFEMP1,PHGDH,FGF1,FAT3,GNAO1,TUB,SEMA6D,RFX3,VCAM1,BMPR1B,CDK2AP1,ID4,SEC24B,PLXNB2,BCAN,SLC1A3,TCF7L2,FZD3,ADCYAP1R1,BMP7,LIMK2,ID1,NOTCH1,ID2,NTN1,HEY2,RGMA,DCLK2,ITGA6,ABR,SALL1,ARC,SCHIP1,CNTN1,SLC4A4,IGFBP7,NPAS3,NR2F1,MAPK…
Oligodendrocyte cluster	Morphology of nervous system	CLCN6,SSTR1,PCDH9,NCAM2,DNER,MBNL2,BRINP1,PROM1,TNR,SNCA,ASCL1,CNTNAP2,PCDH15,NFASC,OMG,ASTN1,NKX2-2,RAP2A,SEMA5A,OLIG2,GFRA1,GRIK2,GAP43,CPEB4,EPB41L2,PPP1R9A,ANK3,APBB2,DOCK10,CCND1,DCX,GRID2,CSPG4,ERBB3,LRRK2,RNF2,DAB1,SNAP25,CRMP1,CELSR3,EPB41L1,WASF1,GDAP1,SNX27,DSCAM,ARHGEF7,GRIA2,TRIO,NTRK3,UGT8,MAPT,TRAF4,FA2H,TGFA,MBP,ARHGAP35,CACNA1A,DLL3,GPR37L1,CCDC88A,CTNNA2,MYO5A,CNTN1,KLF7,PLP1,SCN…
Oligodendrocyte cluster	Behavior	GNAI1,APOD,SNAP25,ATP1A3,PCDH9,MBNL2,SPRED1,WASF1,BRINP1,CCDC88A,SNCA,SGK1,GRIA2,PDE4D,NTRK3,MAPT,SLC6A1,GRIA4,NT5E,PRKCZ
Oligodendrocyte cluster	Morphology of nervous tissue	CLCN6,SSTR1,PCDH9,MBNL2,BRINP1,TNR,SNCA,ASCL1,CNTNAP2,PCDH15,NFASC,OMG,ASTN1,NKX2-2,RAP2A,SEMA5A,OLIG2,GRIK2,GFRA1,GAP43,CPEB4,PPP1R9A,DOCK10,DCX,GRID2,ERBB3,LRRK2,RNF2,CRMP1,CELSR3,WASF1,GDAP1,DSCAM,ARHGEF7,NTRK3,MAPT,UGT8,FA2H,TGFA,CACNA1A,CCDC88A,CTNNA2,MYO5A,CNTN1,KLF7,PLP1,KCNJ10,CTNND2,DNM3
Oligodendrocyte cluster	Cognition	GNAI1,NLGN4Y,NLGN4X,SNAP25,HMGCR,CHD7,GPR155,PCDH9,CRMP1,ADD2,MBNL2,SPRED1,WASF1,NRXN3,BRINP1,TNR,SNCA,NLGN1,GRIA2,CNTNAP2,PDE4D,NTRK3,MAPT,SLC6A1,GRIA4,NFASC,PRKCZ,NT5E,RAP2A,FA2H,APOD,ATP1A3,BCHE,GPR37L1,ANK3,CCDC88A,SGK1,PLP1,GRID2,CTNND2
Oligodendrocyte cluster	Learning	GNAI1,NLGN4Y,NLGN4X,SNAP25,HMGCR,PCDH9,CRMP1,ADD2,MBNL2,SPRED1,WASF1,NRXN3,BRINP1,TNR,SNCA,NLGN1,GRIA2,CNTNAP2,PDE4D,NTRK3,MAPT,SLC6A1,GRIA4,NFASC,PRKCZ,NT5E,RAP2A,FA2H,APOD,ATP1A3,BCHE,GPR37L1,CCDC88A,SGK1,GRID2,CTNND2
Oligodendrocyte cluster	Morphology of central nervous system	TGFA,GRIK2,CRMP1,CACNA1A,CNTN1,KLF7,ASCL1,GRID2,NTRK3,MAPT,UGT8,ASTN1,FA2H
Oligodendrocyte cluster	Development of central nervous system	RNF2,DAB1,NLGN4X,SOX8,CHD7,DNER,SNCA,ASCL1,CNTNAP2,TRIO,MAPT,UGT8,GPR17,NKX2-2,RAPGEF2,SEMA5A,SOX6,TMEM108,OLIG2,MYT1,MBP,NF2,GAP43,DDIT4,ARHGAP35,STXBP1,CACNA1A,JMJD6,ANK3,SOX10,CTNNA2,APBB2,TAGLN3,MYO5A,CNTN1,KIF3A,MAP2K4,CCND1,PLP1,DCX,ERBB3,KCNJ10,LRRK2,RDH10,OLIG1
Oligodendrocyte cluster	Morphology of brain	RNF2,DAB1,SNAP25,PCDH9,CRMP1,CELSR3,NCAM2,EPB41L1,WASF1,BRINP1,TNR,SNCA,DSCAM,ASCL1,GRIA2,CNTNAP2,TRIO,MAPT,UGT8,ASTN1,FA2H,TGFA,GRIK2,GAP43,ARHGAP35,EPB41L2,CACNA1A,GPR37L1,ANK3,CTNNA2,APBB2,CNTN1,KLF7,CCND1,DCX,GRID2,SCN2A,CSPG4,ERBB3
Oligodendrocyte cluster	Development of head	NKX3-1,SOX8,SSTR1,PHC2,NCAM2,PLPPR4,DNER,PROM1,SNCA,ASCL1,CNTNAP2,PCDH15,NKX2-2,RAPGEF2,SEMA5A,OLIG2,NF2,GAP43,DDIT4,ANK3,SOX10,APBB2,KIF3A,COL11A1,CCND1,DCX,CSPG4,LRRK2,RDH10,RNF2,DAB1,NLGN4X,CHD7,THY1,DSCAM,TRIO,PDE6D,MAPT,GPR17,TGFA,TMEM108,ARHGAP35,STXBP1,JMJD6,CACNA1A,SCHIP1,CTNNA2,MYO5A,CNTN1,MAP2K4
Oligodendrocyte cluster	Morphology of head	NKX3-1,SSTR1,PCDH9,PHC2,NCAM2,SPRED1,BRINP1,PROM1,TNR,SNCA,ASCL1,CNTNAP2,PCDH15,ASTN1,SEMA5A,GRIK2,GAP43,EPB41L2,COL9A1,ANK3,SOX10,APBB2,KIF3A,CCND1,DCX,EPS8,GRID2,CSPG4,ERBB3,RDH10,MMP16,RNF2,DAB1,SNAP25,CHD7,EDNRB,CRMP1,CELSR3,EPB41L1,WASF1,GPSM2,DSCAM,GRIA2,TRIO,PDE6D,NTRK3,UGT8,MAPT,FA2H,TGFA,ARHGAP35,NALCN,JMJD6,CACNA1A,GPR37L1,CTNNA2,CNTN1,KLF7,SCN2A,KCNJ10,PDGFA
Oligodendrocyte cluster	Quantity of neurons	PCDH9,CELSR3,WASF1,TNR,SNCA,DSCAM,NLGN1,ARHGEF7,ASCL1,CNTNAP2,NTRK3,MAPT,PCDH17,NFASC,NKX2-2,RAP2A,TGFA,OLIG2,GFRA1,CACNA1A,ANK3,MYO5A,KLF7,MAP2K4,EPS8,GRID2,SLC1A1,KCNIP3,ERBB3,DNM3,OLIG1
Oligodendrocyte cluster	Locomotion	DAB1,SNAP25,TMOD1,GNG7,CHD7,GRIA3,SNCA,DSCAM,GRIA2,PCDH15,MAPT,OLFM2,OMG,ASTN1,FGF12,GFRA1,ATP1A3,BCHE,CACNA1A,ADGRL3,GPR37L1,APBA2,P2RX7,MYO5A,USP2,EPS8,GRID2,SLC1A1,CSPG4,ABHD12,FGF14,KCNJ10,LRRK2
Oligodendrocyte cluster	Formation of brain	RNF2,DAB1,NLGN4X,CHD7,DNER,SNCA,ASCL1,CNTNAP2,TRIO,MAPT,GPR17,NKX2-2,RAPGEF2,SEMA5A,TMEM108,OLIG2,NF2,GAP43,DDIT4,ARHGAP35,STXBP1,CACNA1A,JMJD6,ANK3,CTNNA2,APBB2,MYO5A,CNTN1,KIF3A,MAP2K4,CCND1,DCX,LRRK2,RDH10
Oligodendrocyte cluster	Organization of nervous tissue	LRRTM2,TNR,SNCA,MYO5A,NLGN1,NLGN4X,MBP,MAPT,NFASC,CTNND2,ANK3
Oligodendrocyte cluster	Morphology of cerebral cortex	DAB1,SNAP25,GRIK2,GAP43,PCDH9,CRMP1,CELSR3,WASF1,BRINP1,CTNNA2,TNR,APBB2,DSCAM,KLF7,GRIA2,DCX,TRIO,CSPG4,ERBB3
Oligodendrocyte cluster	Development of body axis	NKX3-1,SOX8,SSTR1,PHC2,NCAM2,PLPPR4,DNER,PROM1,SNCA,ASCL1,CNTNAP2,PCDH15,NKX2-2,RAPGEF2,SEMA5A,OLIG2,NF2,GAP43,DDIT4,ANK3,SOX10,APBB2,KIF3A,COL11A1,CCND1,DCX,CSPG4,LRRK2,RDH10,RNF2,DAB1,NLGN4X,CHD7,THY1,DSCAM,TRIO,PDE6D,MAPT,TRAF4,GPR17,TGFA,TMEM108,ARHGAP35,STXBP1,JMJD6,CACNA1A,SCHIP1,CTNNA2,MYO5A,CNTN1,MAP2K4
Neuron cluster	Morphology of nervous system	SEZ6,CLCN6,SSTR1,PAK3,KHDRBS2,SNCA,GABRA1,SLITRK3,NFASC,ST8SIA2,MAPK9,CADPS,SNAP91,CDK5R2,NRG1,NCKIPSD,BECN1,EPB41L3,CDK5R1,NRP1,SORBS2,ADCYAP1,AIFM1,ARHGEF9,BID,CACNB3,RASGRF1,ACHE,LGI1,CHN1,CELSR3,ATP8A2,EPB41L1,CNTFR,EPHB1,SEPT5,SNX27,HAP1,KIF5A,MAP1A,STX1B,GIT1,CLSTN3,ADAM22,TAC1,CAMK2A,PLXNA4,MYO5A,PRKRA,IGBP1,PRKACA,DNM3,SH2D3C,PAFAH1B1,DPYSL5,RAB3B,BRINP1,ATP2B2,BRSK2,BDNF,PGAP1,ROBO2,RETR…
Neuron cluster	Behavior	CAMK2B,GNAI1,SNAP25,JPH4,CNR1,NQO2,RCAN2,CAMK2A,WASF1,PAK3,SORBS2,MAPT,GRIA4,SLC6A1,FZR1,CACNB3,HTR2A
Neuron cluster	Morphology of nervous tissue	SEZ6,DCLK1,CLCN6,CNR1,SSTR1,FIG4,DPYSL4,IREB2,PAK3,MFN2,SNCA,CNTNAP2,GABRA1,RHOT1,SLITRK3,NFASC,ST8SIA2,OMG,CADPS,SNAP91,MAPK8IP3,CDK5R2,NRG1,NCKIPSD,SLC6A15,BECN1,EPB41L3,CDK5R1,SORBS2,ADCYAP1,BCL2L1,ARHGEF9,BID,L1CAM,RASGRF1,ACHE,LGI1,NDN,CHN1,SNPH,CRMP1,CELSR3,CNTFR,DMRTA2,EPHB1,SEPT5,SNCG,DSCAM,ARHGEF7,NCS1,KIF5A,MAP1A,STX1B,GIT1,ATP13A2,ADAM22,PINK1,TAC1,APBA1,MYCBP2,PAK1,MAP3K12,OSTM1,CPEB3…
Neuron cluster	Cognition	CAMK2B,SEZ6,PRKAR2B,CNR1,SYT4,ADD2,TRIM3,NRXN3,PAK3,SNCA,CNTNAP2,GABRA1,GRIA4,NFASC,ST8SIA2,APBB1,SLC24A2,NECTIN1,ADGRB3,DTNBP1,ATP1A3,NRG1,CPLX2,SLC8A2,CDK5R1,BTBD9,SORBS2,ADCYAP1,ARHGEF9,DOC2A,CACNB3,L1CAM,JAKMIP1,GNAI1,RASGRF1,NDN,NLGN4X,SNAP25,CRMP1,SEPT5,PDE4D,MAP1A,SLC6A1,PRKCZ,SYNJ1,HTR2A,ATP13A2,TAC1,SMPD3,PTPRN,CPEB3,NRXN1,CAMK2A,GRIN2B,HDAC6,PAFAH1B1,NQO2,AMPH,ELAVL4,MAP2K1,MBNL2,BRINP1…
Neuron cluster	Learning	CAMK2B,SEZ6,PRKAR2B,CNR1,SYT4,ADD2,TRIM3,NRXN3,PAK3,SNCA,CNTNAP2,GABRA1,GRIA4,NFASC,ST8SIA2,APBB1,SLC24A2,NECTIN1,ADGRB3,DTNBP1,ATP1A3,NRG1,CPLX2,SLC8A2,CDK5R1,BTBD9,SORBS2,ADCYAP1,ARHGEF9,DOC2A,CACNB3,L1CAM,GNAI1,RASGRF1,NDN,NLGN4X,SNAP25,CRMP1,SEPT5,PDE4D,MAP1A,SLC6A1,PRKCZ,SYNJ1,HTR2A,ATP13A2,TAC1,PTPRN,CPEB3,NRXN1,CAMK2A,GRIN2B,HDAC6,PAFAH1B1,NQO2,AMPH,ELAVL4,MAP2K1,MBNL2,BRINP1,TNR,QPCT,FGF1…
Neuron cluster	Morphology of central nervous system	DCLK1,EFNA5,NCAM2,IREB2,KHDRBS2,ARNT2,SNCA,CNTNAP2,RGS2,RHOT1,ST8SIA2,APBB1,MAPK8IP3,CDK5R2,KIF3B,CDK5R1,ADCYAP1,AIFM1,BID,CACNB3,L1CAM,POMGNT2,ACHE,LGI1,ATF2,NDN,MCOLN1,SNAP25,CHN1,CRMP1,CELSR3,EPB41L1,DMRTA2,EPHB1,DSCAM,HAP1,CISD2,MAP1A,POLB,CLSTN3,PINK1,MBP,SMPD3,MYCBP2,ARHGAP35,ABR,MAP3K12,OSTM1,CPEB3,ATXN2,PLXNA4,SLC4A3,GRIN2B,CTNNA2,CNTN1,HDAC6,PRKRA,SNCB,IGBP1,SH2D3C,PAFAH1B1,MKKS,BRINP1,A…
Neuron cluster	Development of central nervous system	DCLK1,XRCC1,CNR1,EFNA5,HPRT1,SMARCA4,KHDRBS2,FBXW7,ARNT2,SNCA,AGTPBP1,CRELD1,CNTNAP2,HDAC11,ST8SIA2,APBB1,MAPK9,RAPGEF2,MAPK8IP3,CDK5R2,NRG1,CDK5R1,WASF3,MKL2,ADCYAP1,BCL2L1,EIF2B5,L1CAM,POMK,NDN,NLGN4X,GNAO1,PTS,EIF2B3,HPCAL4,EPHB1,HAP1,VSNL1,ADAM22,MBP,PAK1,ARHGAP35,BTBD3,ABR,PITPNM1,SLC6A17,PLXNA4,CTNNA2,NEFH,MYO5A,APLP1,CNTN1,PRKRA,SEPT4,SNCB,SH2D3C,PAFAH1B1,SHROOM2,RBFOX2,DNER,MAP2K1,MKKS,TR…
Neuron cluster	Morphology of brain	DCLK1,EFNA5,NCAM2,IREB2,KHDRBS2,ARNT2,SNCA,CNTNAP2,RGS2,RHOT1,ST8SIA2,APBB1,MAPK8IP3,CDK5R2,CDK5R1,ADCYAP1,AIFM1,BID,CACNB3,L1CAM,POMGNT2,ACHE,LGI1,ATF2,NDN,MCOLN1,SNAP25,CHN1,CRMP1,CELSR3,EPB41L1,DMRTA2,EPHB1,DSCAM,HAP1,MAP1A,POLB,CLSTN3,PINK1,SMPD3,MYCBP2,ARHGAP35,ABR,MAP3K12,OSTM1,CPEB3,ATXN2,PLXNA4,GRIN2B,CTNNA2,CNTN1,HDAC6,PRKRA,SNCB,IGBP1,SH2D3C,PAFAH1B1,MKKS,BRINP1,ATP2B2,TNR,BRSK2,BDNF,PG…
Neuron cluster	Quantity of neurons	DCLK1,PAFAH1B1,DNM1,DPYSL4,IREB2,PAK3,SLC9A6,RAB3B,ATP2B2,TNR,SNCA,CNTNAP2,DCK,FGF13,GABRA1,RHOT1,ST8SIA2,NFASC,APBB1,PCLO,BDNF,NR4A2,DNAJC6,SNAP91,UNC13A,SLC17A6,TH,NRG1,NEURL1,CDK5,CNTN2,ANK3,SYN1,CDK5R1,MADD,SLC1A1,ADCYAP1,AIFM1,STAM,L1CAM,SH3GL3,ATF2,GNAO1,RET,CELSR3,CNTFR,VGF,DMRTA2,GRIN1,HSF2,WASF1,SYN2,CX3CL1,DNM1L,SNCG,DSCAM,NLGN1,ARHGEF7,PCDHGC4,HAP1,KIF5A,STX1B,GIT1,MAPT,PCDH17,PTPRN2,G…
Neuron cluster	Locomotion	SEZ6,PAFAH1B1,CNR1,SLC27A4,HPRT1,ELAVL4,FIG4,DNM1,ARRB2,GNAL,KCNJ6,FAAH,ATP2B2,SNCA,AGTPBP1,PRKCB,GABRA1,BDNF,OMG,NR4A2,KCNMA1,FGF12,CACNA1E,SLC17A6,ATP1A3,TH,RCAN2,GABRB3,CDK5,CNTN2,OPRL1,BECN1,APBA2,CDK5R1,SCN1A,BTBD9,SLC1A1,SLC18A2,ADCYAP1,ABHD12,GABRA3,ACHE,GNAO1,SNAP25,CACNB4,RET,CHN1,CACNA1B,VGF,ABAT,GRIN1,SNCG,DSCAM,HAP1,GRIA2,MAPT,GRK6,HTR2A,ADAM22,SPTBN4,CEND1,APBA1,INPP5F,PAK1,BAG1,PPP3…
Neuron cluster	Formation of brain	SH2D3C,DCLK1,PAFAH1B1,XRCC1,SHROOM2,CNR1,EFNA5,HPRT1,SMARCA4,RBFOX2,DNER,MAP2K1,MKKS,KHDRBS2,TRAPPC9,ATP2B2,FBXW7,ARNT2,SNCA,AGTPBP1,CRELD1,RAC3,CNTNAP2,FGF13,ST8SIA2,APBB1,BDNF,MAPK9,RAPGEF2,NR4A2,ROBO2,CELSR2,SLC17A6,GAP43,MAPK8IP3,CDK5R2,NRG1,CDK5,EPHB2,ANK3,CDK5R1,KIF3A,DCX,MKL2,ADCYAP1,BCL2L1,STAM,L1CAM,POMK,NLGN4X,MBOAT7,GNAO1,ITGA3,ATRN,BBS7,GRIN1,PTCHD1,MYT1L,MKL1,TTL,HAP1,MAPT,SRRM4,ROGD…
Neuron cluster	Organization of nervous tissue	LRRTM2,NLGN4X,CNR1,ATP8A2,INA,SLC9A6,PAK3,TNR,ATP2B2,SNCA,SNCG,NLGN1,PCDHGC4,FLRT3,MAPT,NFASC,RAB39B,MBP,ANK3,NDEL1,LMX1A,NEFH,MYO5A,SNCB,L1CAM,CTNND2
Neuron cluster	Emotional behavior	SCN3A,CNR1,HPRT1,GNAL,PAK3,MKKS,FAAH,BRINP1,USP46,SCN9A,CNTNAP2,RGS2,GABRA1,SCN3B,BDNF,NR4A2,ROBO2,HDAC5,CACNA1E,SLC17A6,GRIK2,TH,MAPK8IP2,EPHB2,APBA2,CPLX2,SYN1,SCN1A,SLC1A1,GABRA5,SLC18A2,ADCYAP1,CKMT1A/CKMT1B,STX1A,ADGRL1,SLITRK1,RASGRF1,SCN7A,GNAO1,TMEM35A,CACNA1B,VGF,GRIN1,SYN2,PTCHD1,GRIA2,GRM7,GIT1,MAPT,SLC6A1,PTPRN2,HTR2A,RAB3C,SCN2B,GABRG2,PTPRN,RIMS1,CCK,RIMS2,NRXN1,CAMK2A,GRIN2B,RAB3A,…
Neuron cluster	Morphology of cerebral cortex	PAFAH1B1,EFNA5,IREB2,MKKS,BRINP1,ATP2B2,TNR,BRSK2,RGS2,ST8SIA2,APBB1,BDNF,NR4A2,GRIK2,GAP43,CDK5R2,MAPK8IP3,PEX11B,CDK5,KIF2A,SYN1,CDK5R1,DCX,BID,CKMT1A/CKMT1B,L1CAM,POMGNT2,ACHE,MBOAT7,SNAP25,ITGA3,CRMP1,CELSR3,BBS7,DMRTA2,WASF1,DSCAM,HAP1,GRIA2,POLB,CLSTN3,PINK1,MYCBP2,MAP3K12,RIMS1,CPEB3,AP3M2,PLXNA4,GRIN2B,NDEL1,CTNNA2,HDAC6,DPYSL3
VLMC cluster	Development of head	CTSK,MMP2,SERPINF1,LAMB1,LAMC1,COL1A1,SPHK1,TSPO,S100A4,CYTL1,TWSG1,CFH,TMEM176B,DHRS3,ALDH1A2,CXCR4,FN1,OSR2,ITGB1,ECE1,SELENOP,CXADR,TWIST1,TSKU,COL3A1,RBP1,CD46,TGFB2,COL5A1,CXCL8,TM4SF1,HLA-A,NRP1,CCND1,TGIF1,CXCL3,TNFRSF12A,SERPINE1,ICAM1,FMOD
VLMC cluster	Morphology of head	IBSP,CTSK,MMP2,SERPINF1,LAMC1,COL1A1,S100A4,TWSG1,KLF4,CFH,B4GALT1,SLC12A2,TMEM176B,DHRS3,AKAP12,ALDH1A2,CXCR4,PROS1,OSR2,ECE1,TWIST1,IGFBP6,FLNA,RBP1,CD46,TGFB2,PLAT,RAMP2,PDGFC,AHR,CCND1,TGIF1,CHSY1,ICAM1,FMOD,DDR2,BGN
VLMC cluster	Development of vasculature	MMP2,SERPINF1,LAMC1,COL1A1,SPHK1,MYH9,CXCR4,RUNX1,UNC5B,EMP2,ACTN4,HBEGF,FBN1,MGP,FLNA,JUP,TGFB2,COL5A1,THBS4,PDGFC,CXCL8,FBLN1,AHR,NRP1,CCND1,TNFRSF12A,GADD45A,SERPINE1,FMOD,FBLN2,GBP1,S100A4,KLF4,CFH,B4GALT1,ALDH1A2,PROS1,FN1,ITGB1,ECE1,LAMA4,CXADR,TWIST1,PIM3,COL3A1,PLAT,RAMP2,MFAP2,TM4SF1,TNFAIP3,EGR3,XBP1,ICAM1,SHC1
VLMC cluster	Angiogenesis	FBLN2,GBP1,MMP2,SERPINF1,LAMC1,COL1A1,SPHK1,S100A4,KLF4,B4GALT1,MYH9,ALDH1A2,CXCR4,PROS1,FN1,ITGB1,RUNX1,ECE1,UNC5B,EMP2,LAMA4,TWIST1,PIM3,HBEGF,MGP,FLNA,COL3A1,JUP,TGFB2,PLAT,RAMP2,COL5A1,THBS4,PDGFC,CXCL8,TM4SF1,FBLN1,AHR,TNFAIP3,EGR3,NRP1,CCND1,XBP1,TNFRSF12A,GADD45A,SERPINE1,ICAM1,SHC1
VLMC cluster	Morphology of vessel	MMP2,SPHK1,COL1A1,CFH,PROS1,CXCR4,FN1,ECE1,ACTN4,LAMA4,CXADR,FBN1,MGP,FLNA,COL3A1,TGFB2,RAMP2,COL5A1,MFAP2,FBLN1,AHR,NRP1,XBP1,SERPINE1,SHC1,FMOD
VLMC cluster	Morphology of blood vessel	MMP2,COL1A1,CFH,PROS1,CXCR4,FN1,ECE1,ACTN4,LAMA4,CXADR,FBN1,MGP,FLNA,COL3A1,TGFB2,RAMP2,COL5A1,MFAP2,FBLN1,AHR,NRP1,XBP1,SERPINE1,SHC1,FMOD
VLMC cluster	Vasculogenesis	GBP1,MMP2,SERPINF1,COL1A1,SPHK1,S100A4,MYH9,ALDH1A2,CXCR4,PROS1,FN1,ITGB1,RUNX1,ECE1,UNC5B,PIM3,HBEGF,MGP,FLNA,TGFB2,PLAT,RAMP2,THBS4,PDGFC,CXCL8,TM4SF1,FBLN1,AHR,TNFAIP3,EGR3,NRP1,XBP1,TNFRSF12A,GADD45A,SERPINE1,ICAM1,SHC1
VLMC cluster	Morphology of cardiovascular system	MMP2,LY6E,COL1A1,KLF4,CFH,DHRS3,CXCR4,AKAP12,ALDH1A2,PROS1,FN1,CSRP2,ECE1,ACTN4,LAMA4,CXADR,FBN1,HBEGF,MGP,KDM2A,TNS1,FLNA,COL3A1,JUP,TGFB2,TIAM1,PLAT,RAMP2,COL5A1,THBS4,MFAP2,PDGFC,FBLN1,AHR,TNFAIP3,CCND1,NRP1,CTSC,XBP1,GADD45A,SERPINE1,SHC1,FMOD
VLMC cluster	Morphology of vasculature	MMP2,COL1A1,CFH,PROS1,CXCR4,FN1,ECE1,ACTN4,LAMA4,CXADR,FBN1,MGP,FLNA,COL3A1,TGFB2,RAMP2,COL5A1,MFAP2,FBLN1,AHR,NRP1,XBP1,SERPINE1,ICAM1,SHC1,FMOD
VLMC cluster	Development of body trunk	ETV1,FILIP1L,CTSK,MMP2,LY6E,LAMC1,SPHK1,TWSG1,B4GALT1,DHRS3,CD83,AKAP12,ALDH1A2,CXCR4,FN1,ITGB1,IFITM2,RUNX1,ECE1,CDH11,CXADR,TWIST1,HBEGF,FBN1,MGP,KDM2A,FLNA,COL3A1,RBP1,JUP,TGFB2,PLAT,RAMP2,COL5A1,PDGFC,FBLN1,AHR,EGR3,NET1,NRP1,CCND1,XBP1,CXCL3,SERPINE1,ICAM1,SHC1
VLMC cluster	Growth of connective tissue	EPCAM,MMP2,SERPINF1,SPHK1,COL1A1,KLF4,TNFRSF10B,MYH9,GNL3,CD83,AKAP12,FN1,OSR2,ITGB1,RUNX1,S100A11,TWIST1,P3H1,IGFBP6,HBEGF,JUP,TGFB2,PLAT,PDGFC,CXCL8,FBLN1,AHR,CCND1,TGIF1,TNFRSF12A,GADD45A,CXCL3,SERPINE1,DDR2,BGN
VLMC cluster	Cardiogenesis	FILIP1L,MMP2,LY6E,SPHK1,DHRS3,CXCR4,ALDH1A2,FN1,ITGB1,RUNX1,ECE1,CXADR,TWIST1,FBN1,HBEGF,KDM2A,FLNA,COL3A1,JUP,TGFB2,RAMP2,COL5A1,PDGFC,CCND1,NRP1,XBP1,CXCL3,ICAM1,SHC1
