## Supplemental Table 4 for "Single Cell Gene Expression Analysis Reveals Human Stem Cell-Derived Graft Composition in a Cell Therapy Model of Parkinson’s Disease"

### Sheet: Sheet1
Astrocyte cluster	VLMC cluster	Neuron cluster	Cycling cluster
C1orf61	CYTL1	STMN2	PBK
GFAP	IGFBP6	NEFL	BIRC5
AQP4	SERPINF1	CALB2	CCNB2
JUNB	CHGB	NRSN1	SPC25
GADD45B	APOD	VSNL1	HJURP
ZFP36	MDK	STMN4	MKI67
SOCS3	TFF3	PTPRN	KIFC1
FOS	PCOLCE	CELF4	CKAP2L
S100B	CTHRC1	NSG2	AURKB
RND1	TM4SF1	ATP1A3	NEIL3
MT3	TAGLN	PCSK1	KNL1
ID4	DCN	TTC9B	DLGAP5
HOPX	QPCT	BDNF	MELK
CXCL2	A2M	RAB3B	BUB1
APOE	RBP1	SULT4A1	TTK
JUN	ISG20	FABP3	UBE2C
MT1E	TIMP1	SCN9A	PIMREG
CRYAB	S100A11	RALYL	PLN
NDRG2	TMEM178A	CHD5	FOXM1
IER2	FBLN1	SNCB	CENPU
TTYH1	THBS4	GABRG2	CENPA
ID2	PLAT	INA	CEP55
BCAN	OLFML3	RCAN2	ASPM
EGR1	RBP4	PNCK	TOP2A
GPM6A	FCGRT	ELAVL4	RRM2
SPARCL1	ANXA2	SPOCK3	MXD3
SLC1A3	PTN	GABRQ	CENPF
VCAM1	SSR4	SYNGR3	CDCA3
DBI	MEST	GRIN1	TACC3
SCRG1	COL1A1	ELAVL2	TPX2
DDIT3	PHLDA2	AC105446,1	APOBEC3B
IRF1	CTSK	SNTG1	DEPDC1
AGT	VCAN	SCN2A	CCNA2
ITM2C	SLPI	TMEM130	DEPDC1B
F3	TPM2	DNM3	PLK1
SERPINE2	TPM4	CELF5	SGO1
GPM6B	SERPING1	SFRP1	CENPM
MT2A	RPL34	ADCYAP1	CDC25C
CRISPLD1	COL3A1	RUNDC3B	FAM72C
IGFBP7	TMSB4X	LINC00599	NEK2
CPE	RPL26	ASPHD1	EME1
MT1F	RPS4X	RAB3C	GTSE1
PTPRZ1	RPS6	ATCAY	NUF2
SPARC	RPS18	ANK3	ESCO2
HEPN1	OSR2	FNDC9	CDCA5
SCD5	RPS23	ARPP21	ARHGAP11A
RHOB	RPS3	MAP7D2	KIF2C
EFEMP1	TMSB10	PTPN5	KIF15
TSC22D4	FKBP7	SYT13	CDCA8
DNAJB1	CTSC	KRT222	CENPK
FEZ1	LGALS1	ANKS1B	TYMS
PFKFB3	RPL7	CDK5R2	SHCBP1
ATP1B2	BGN	GABRA2	HMMR
CST3	RPL39	RGS7	ANLN
FOSB	RPL10A	PRKCB	IQGAP3
HLA-E	RPL12	VSTM2L	PRC1
PSAT1	RPL10	SLC7A14	BUB1B
TUBB2B	RPL3	CHGA	TK1
MPC1	RPS8	MIR124-2HG	KIF11
ENO1	RPL13	RIT2	KIF23
FHL1	DPT	SCN3A	OIP5
DDR1	RPL35A	CAMK2N2	FANCI
ALDH2	LY96	MYT1L	FAM83D
GLUD1	RPS27	PTPRO	ZWINT
RGMA	RPL6	MUM1L1	CDC20
BNIP3	RPL32	SLC17A6	ECT2
PON2	RPL31	JPH4	RAD51AP1
GLUL	RPS15A	ZFR2	TRAIP
GAPDH	RPS3A	AK5	NCAPG
NFKBIA	SRPX2	STXBP5-AS1	NUSAP1
SRSF3	RPL8	KCNQ3	CDK1
HEPACAM	CAVIN3	TUNAR	MND1
DNER	RPS2	CKMT1B	CDKN2C
EGR2	RPS14	ACTL6B	PLK4
DTNA	RPL11	PPFIA2	FANCD2
CEBPD	CD63	RTBDN	CDKN3
ARC	PDGFRA	VSTM2B	SGO2
SOX2	EEF1A1	SLC6A17	RACGAP1
MGST1	RPS13	SEMA3E	SPAG5
SLCO1C1	RPL21	L1CAM	CCNB1
CCNL1	RPL23A	RAB27B	CENPN
LRRC3B	SERF2	CKMT1A	POC1A
EDNRB	RPL13A	NPM2	ZNF367
LINC01088	SRP14	EDIL3	KIF4A
BBOX1	RPS15	TMEM196	AURKA
PAMR1	RPL41	GRIK1	PRR11
FGF1	SERPINA1	PACSIN1	SPC24
GABARAPL2	EPCAM	KCNC2	BORA
PHGDH	RPL36	RBFOX3	PCLAF
PPP1R15A	CRABP2	POU2F2	KIF14
CALM1	SDC2	NHLH2	C21orf58
ALDOC	RPL18A	RIMS1	SKA3
ACSBG1	TPH1	SMIM18	NDC80
ATF3	C1R	GLRA3	MAD2L1
GJA1	TSHZ2	KCNJ6	NRM
SLC39A12	RPL15	ST8SIA3	GAS2L3
MT1M	RPS27A	TMEM179	UBE2T
MARCKSL1	MYL9	NRGN	RTKN2
ID1	MYL6	FGF14	KIF18A
CKB	RPS29	ATP8A2	CCDC150
MAFF	RPS19	DACH2	KIF20B
SOX9	FHL2	GPR158	ROPN1B
CXCL3	SVIL	CNTNAP2	CENPE
DDAH1	RPL9	BCAT1	ARHGAP22
TIPARP	IFITM2	CREG2	KNSTRN
RTN3	SELENOM	CENPVL3	CENPH
TMEM47	IFI16	MARCH1	CA14
CSRNP1	RPL24	HS6ST3	CENPW
CYR61	OSTC	KCNK12	DBF4
KCNJ16	RPL36AL	DIRAS2	SLC16A13
IDI1	ARID5B	PNMA5	DLX3
PLPP3	SCG5	AJAP1	LMNB1
YWHAE	VKORC1	SVOP	MMS22L
ATP1A2	CYBA	SSUH2	CDCA4
SLC4A4	TMEM45A	CAPN8	APOLD1
CD99	PTMS	GUCY1B1	BRCA2
NKAIN4	SERPIND1	IQSEC3	CHAF1A
EMC2	ACTG2	RELN	CA3-AS1
ARL6IP1	CPVL	SLC8A1	PSRC1
NTRK2	PLD3	SRRM3	REXO5
GRM3	TNFRSF11B	GABRA5	SMC4
CNN3	COL6A2	SLC2A13	BARD1
SNHG9	RPL27A	UBE2QL1	GINS2
GATM	F13A1	KSR2	CKAP2
MT1X	TNFRSF21	TH	TCF19
GCSH	LUM	PRSS3	TMEM71
SPAG16	RPS12	ANK1	TMPO-AS1
PSAP	RPL19	NEURL1	HYLS1
KCNE5	PIGT	ELMOD1	UBE2E1-AS1
GPRC5B	CPXM1	NMNAT2	MIS18BP1
NFIA	PDIA3	NEFM	DHFR
DUSP1	RPL37	RIMS2	SLC4A11
SRI	ENPP1	GUCA1A	PTTG1
SLC25A33	RAMP2	STX1B	AC006504,5
TMBIM6	IFI6	SPTB	SUGP2
ID3	PDGFD	DLK1	ADAM12
FBXO2	TMEM258	GLRA2	GPSM2
RAMP1	MMP23B	EEF1A2	SPDL1
BAMBI	SEC61B	DNM1	CKS1B
MATN2	ALDH1A2	VGF	HMGB3
DDIT4	S100A6	PCLO	HMGB2
FABP7	LY6E	ELMO1	ZWILCH
PLEKHB1	CAV2	GLS2	YPEL1
TMEM9B	RPL35	PDYN	COQ2
CLU	RACK1	MARCH4	DTYMK
CRB2	LAPTM4A	NSG1	NMU
SRSF7	CAVIN2	GRIA2	CKS2
CPXM2	MMP2	NRG1	PAK4
QKI	EMP2	DMTN	RFWD3
CXCL14	RPL14	KCND3	CHAC2
PHYHIPL	BST2	TMEM35A	ARMC9
MID1IP1	HLA-A	MIAT	PRIM1
NTM	RPS9	FBLL1	MZT1
LINC00844	ITGB1	GAP43	FEN1
CH25H	EMID1	ASIC3	FAM122B
BAG3	HEXB	TAGLN3	TUBA1B
NR4A1	CLEC11A	SH3KBP1	RPL39L
METRN	LGALS3BP	GRIK2	RFC5
HSPB8	APELA	SHTN1	SYNE2
MYC	ATRAID	LPCAT4	UBALD2
C5orf49	MFAP4	C2orf80	HMGB1
PIFO	TBX18	SYT5	H2AFZ
LINC00623	CALD1	STAC2	CLSPN
RRAD	RPS20	CACNA2D1	HMGN2
AC018647,1	S100A4	JAKMIP1	NUDT1
NCAN	PFDN5	WSCD1	ZNF296
KLF10	RPL23	RAB15	LSM5
TUBB2A	RPL37A	DGKG	CREB3L4
LINC00461	RARRES2	DNAJC6	STMN1
RTN1	CES1	PRKCZ	H2AFV
HSPA1A	XBP1	ICA1	TUBB6
GRAMD2B	PPDPF	GNG3	ORC6
PRDX1	ECM1	ATG9B	KPNA2
RIDA	C1S	CDK5R1	RUVBL2
FIBIN	RPS24	CTXN2	LGALS1
GLO1	MYL12A	HTR2A	JPT1
RCAN1	PLBD1	RTN2	CDK2
CTNND2	CNN2	CPNE7	MBD3
HSPE1	TNFSF10	MUC12	LINC02453
SLIT2	DNM3OS	SEZ6L2	TRIP13
THUMPD3-AS1	FBN1	AC008703,1	SPATA5
BTG2	MFAP2	SMIM10L2A	TMPO
C1orf194	TMEM176B	SLC18A2	LRR1
SERTAD1	TNFRSF12A	SMIM10L2B	CYS1
COMT	ALDH1A3	SNAP25	TMEM160
ALDH7A1	TRPM3	RELL2	CALM3
GPR137B	ADGRD1	SV2C	SMC2
RGS20	MRAP2	SLC30A3	FHL1
SPTSSA	CHL1	CORO1A	MAP4K4
SOD3	NUCB2	GZMB	PBX4
TPI1	PPIB	ASPDH	LMO7
ALDH6A1	PTMA	INPP5F	SAE1
RSPO2	ARPC1B	HPRT1	LRP6
HMGCS1	CLIC1	ARHGDIG	PDK3
HIF1A	P2RY14	KIF3C	FES
CFAP126	TMEM233	PLCB4	SCNN1D
PPP2R2B	PAM	DYNC1I1	TUBB
HADHB	OST4	OCIAD2	ATAD2
TRIL	CAV1	GALNT8	NUP62CL
PPT1	FGL2	SUSD4	NFATC2IP
NIPSNAP2	RBMS3	BICDL1	ATP2A1-AS1
ZFP36L1	TPM1	SCN3B	ARMC6
FXYD1	RPL36A	NAPB	IMMP1L
DCLK2	LRRC17	NRN1
PLSCR4	PTPRE	PDZD7
TSPAN3	RPS25	NECAB2
MSMO1	STC1	CXorf57
JAM2	FMOD	CALB1
POLE4	PDIA4	EHD3
MT1G	LINC00926	NRIP3
HSPA8	RPS11	MAST1
C3orf70	RPL7A	DGKB
MCL1	ITM2B	CABP1
BTBD17	RPL5	CPLX2
GEM	DRD5	CALCB
BMPR1B	SLC12A2	CCK
APC	SPHK1	SYN1
RDX	EFEMP2	SYT1
HSPA2	SERPINE1	UNC13A
CSRP1	COL1A2	AL359764,1
HSPA1B	TUSC3	NEFH
ZFP36L2	INAFM1	THY1
CEBPB	RPL4	SPNS2
BDH2	SEC61G	CLGN
LIMCH1	RPL38	STXBP5
SLC18B1	KAZALD1	F12
IFRD1	RCN3	GRB10
RFXANK	KDELR2	POPDC3
LINC01896	MYDGF	TMEFF2
SLC1A2	HSP90B1	LONRF2
NUPR1	GSN	MTSS1
INSIG1	VIM	FBXL16
BAALC	SAT1	CAMTA2
ENHO	CHIC2	AP001453,2
GABBR1	IFITM3	PRKAR2B
RSPH1	LMAN2	SLC6A15
RFTN2	RPLP1	FAM57B
PEBP4	TRMT112	NSF
ENKUR	ARPC5	ERICH3
SFT2D1	WIF1	SYCE1L
LDHB	LMNA	SYT4
PCDH9	EEF1D	MAL2
S1PR1	ELF1	SYT12
RBM7	TM4SF18	NUAK1
NUDT4	RPL18	ACOT7
FAM198B	ACTR3B	HTATIP2
MTHFD2L	NPM1	HACD1
PDE4B	RPL30	RAB3A
CD83	RPL22	MAGEL2
NPAS3	RPS16	ARHGDIB
PTGES3	IGFBP3	SMAP2
EZR	SCGB3A1	WASF1
SC5D	PLA2G2A	CCDC92
OGFRL1	FBLN2	B3GALT2
INTS6	RPS7	BTBD8
PYCR2	NENF	DRP2
HACD3	TMED2	MYO5A
MYO10	PDLIM1	MEIS3
PAQR6	SUB1	DNAJC12
C2orf40	TSPAN13	TMEM246
HSD17B14	GLIPR1	EPB41L1
CD44	PTGER2	KRT19
NXT2	ALDH1A1	SPTBN4
SLC44A1	AKR1C2	STX1A
FAM107A	PPIC	C1QL1
PIGA	RPS5	FGF12
HNRNPA2B1	DDOST	AUH
SH3GL2	CASC15	MICAL2
PPP1R10	IBSP	PNMA3
PDLIM3	RPLP2	TP53I11
CNTN1	PPA1	SNAP91
RASD1	GLT8D2	LHX5-AS1
GABBR2	NFE2L2	KCNT1
KIAA0930	TPT1	DLL3
MEIS2	CP	TRIM36
LPL	OTOR	THSD7A
MSX1	KIAA0040	FSD1
IFI27L2	C9orf3	CALY
ETNPPL	TMEM59	SLC17A8
MAPK4	CHID1	FGF13
ABHD3	TUBA1C	SCGN
MLC1	KDELR3	SYP
S100A10	RPS28	ZNF365
NKAIN3	CCDC80	VWA5B2
SLC44A3	IFITM1	STC1
ARL4D	TMEFF2	SGSM1
LPAR4	SYCE1L	LIN7B
PKM	RPL28	SLC9A7
RNF13	B2M	VAT1L
SCD	UBA52	RAB9B
AC084033,3	LEF1	TMEM151A
THRA	TRAM1	SH3GL3
CKS2	S1PR2	RAB33A
NOVA1	OGFOD3	UCHL1
SYT11	IFNGR2	FAM219A
DCK	RPLP0	ZCCHC12
CERS1	STEAP1	DLG2
IRF8	CDC42EP3	CDKN2D
RAB18	IGFBP5	PKIB
CCL2	FXYD6	B4GALT6
TPST1	RPN2	GALNT9
GYG2	HLA-C	CHST8
SIPA1L2	RPL29	CPEB3
RSRC2	SPINT2	CDH13
SERTAD3	AKAP12	DUSP4
PEA15	OCIAD2	PIP5K1B
LGI4	RPS26	CEND1
IGSF1	PFN1	REEP1
HAS2	TGFB1I1	RAB11FIP4
CLDN5	SSR2	HENMT1
RGS16	MEG8	GOLGA7B
PTGDS	SCPEP1	DOCK3
C3orf58	AFAP1L2	NAP1L5
CSPG5	PRRG3	RUNDC3A
ZNF385A	RPL17	RPP25
ETFRF1	MDFIC	BRSK2
HNRNPDL	ANKH	ACHE
IDH2	MLLT3	KIAA0513
ADCY2	NACA	ABLIM2
IGFBP7-AS1	CPQ	RGS6
AZIN1	AC022613,1	TTC9
SCG3	LRPAP1	GDAP1L1
FOXJ1	TSPO	ADD2
FGFR3	HNRNPA1	DUSP26
PTX3	PRDX4	LGI3
HSD17B12	MYADM	NR2F6
B3GAT2	RPS21	BEX5
KCTD1	THSD4	SYNJ1
CLNS1A	IGFBP4	CADM2
SRP9	UBE2I	MAPT
SMIM30	SEZ6L2	GNG4
GGCT	PDIA6	SLC24A3
LAP3	LEPR	PKIA
NAMPT	PYCARD	PARVB
PLK2	RPL27	MAPK9
ANXA1	KRT18	TMTC1
HNMT	LAMC1	FAM174B
ATP6V1H	SCARB2	LUZP2
DKK3	CHST11	KRT18
PLOD2	RPS17	BRSK1
ACAA1	SCGB1A1	CARMIL2
PTTG1	COX7A2L	TPPP
FAM181A	WEE1	GABRB3
MAP1LC3B	EIF3E	PRKAG2-AS1
FAS	ARHGAP29	CELF3
APOC1	SPSB1	PRRG3
RAB5A	WWTR1	LIMK1
ENOPH1	CD164	ADARB1
LINC01094	BTF3	FNDC10
GPT2	MCUB	SH3BP5
THBS2	HSPB1	CNST
OLFM2	RNASET2	SNCA
MAFB	DSTN	STXBP1
RAB4A	GPX3	TUBB4A
ITPKB	P4HA2	LINC01615
HSDL2	ECEL1	AREG
S100A1	TUBB6	AATK
CAMTA1	MYL12B	CYFIP2
CABCOCO1	MYH9	SCN8A
PDLIM5	TCF12	MLLT11
NR2F1-AS1	ERGIC3	NGEF
ALDH4A1	FBXO32	RANGAP1
RTF2	TMED9	HPCAL1
TRIM47	PLPP5	TBC1D9
LIX1	MTUS1	CACNB3
DARS	GBP2	GRIA4
AKR1C3	DNAJC3	AC027031,2
SULF1	GUSB	PRKAR1B
IQCK	NPC2	CFC1
TMEM170A	RHOH	PTGS2
SDC3	ISLR	UNC80
ASRGL1	EGFL7	GPX3
CHI3L2	SEC24D	PEG3
NLRP1	SDF4	NETO2
PFKL	TMEM98	EFNA3
GNB4	RAB32	B4GALNT1
GAS2L1	TMEM176A	RPS6KA6
MIDN	LRRC59	CPEB1
PPP1R3C	PPP1R14A	ETS2
SIRT2	TSLP	FAM69B
PARP1	CNPY2	CASD1
FADS2	ATP6V1G1	C11orf87
RBM22	FAM114A1	CAMK2B
TOB1	TYMP	ARHGAP44
SEPT2	ZYX	PRKACB
FAM181B	SELENOF	SYNDIG1
C9orf116	SPOCD1	YPEL4
WBP2	COMMD6	PCSK2
ASF1A	CXADR	PHLDA2
C6orf62	LIMA1	KCNK1
C18orf32	EMILIN1	PARM1
C11orf71	CTNNAL1	PPFIBP1
SLC22A6	EIF5B	VAMP2
CELF2	CTSH	RBFOX2
TSPAN7	ANXA5	COMTD1
ANGPTL4	RAB34	PDE1A
LRIG1	TCTN1	FRRS1L
FAM118B	CALU	AGAP1
CAPZA2	INHBA	AGAP3
PTPRA	PITX2	PAK3
NHSL1	SNRPD2	FAM71E1
PRTFDC1	C11orf58	MAP1LC3A
PBXIP1	NSG1	ARFGEF3
LINC00880	VCL	BEX1
BCL2	C5orf15	OPN3
ARL2	SEC31A	CES4A
ING1	SCUBE2	LINC00632
ZMYND10	CD320	CORO6
FAM84B	CHMP4B	AC004540,1
TESC	NKD1	GNAS
PFKP	FKBP2	KIFC2
SNTA1	ANKRD28	AP1S2
COPE	PSMB1	CADPS
HIST2H2BE	COLEC12	CLCN4
SLC1A4	TXNDC15	CLSTN3
LRRIQ1	MAB21L1	CALM3
RIMKLB	CERCAM	FAM84A
GRIA1	TSC22D1	GRM7
SLC25A18	PSMA4	ATP6V1A
ACYP2	PGRMC1	RAB6B
UBL3	TNFAIP6	NPW
UBE2E1	PRELP	FAXC
SGCE	COL6A1	RBPMS2
LAMP1	ERP29	SCAMP5
WLS	NPTX2	PNMA8A
H2AFX	SELENOS	PNMA6A
ZFAS1	TMEM39A	PODXL2
LHPP	OAF	RUSC2
GPR37L1	TMEM70	GRIP2
ARHGAP5-AS1	GNL3	C16orf45
SEPT7	GLB1	PWAR6
TNC	DNAJB9	KIAA1841
C9orf24	CREB5	PLEKHA1
RSRP1	KRTCAP2	KIF5A
TALDO1	PCBP1	FAM216A
SMOC1	BICC1	NFASC
TRA2B	PROS1	CACNA1A
EGLN3	IER3IP1	TPRG1L
AIFM3	LARP6	NT5DC2
GRSF1	FN1	ARHGAP24
AC091271,1	ATP1A1	YWHAH
CASC10	ACTN1	TFF1
SH3BGR	IGFBP2	ENO2
STOM	DDX24	MFSD6
KBTBD7	PRSS23	PGP
FUT9	SIVA1	DIRAS3
TMEM163	CKAP4	MBP
NFKBIZ	TMED10	PEG10
LMCD1	KLF4	CCM2
NPHP4	ARF1	PGAP1
HEXIM1	TSPAN4	GAL
CETN2	SLC25A6	BORCS8
CITED2	CFH	MADD
ZDHHC14	HP	CCNA1
FZD3	TMEM165	MCF2L
EIF1B	UBE2B	NYAP1
ABHD5	LURAP1L	CEP170B
NAV1	LAMA4	PRKACA
FAT3	ARL4A	LMO7
BBS2	TCN2	VAMP1
EMX2	SRSF9	MAP1B
DOK5	DKK1	NDRG4
TRIP6	CAST	SNCG
CNP	CXCL12	FAM133A
ZFR	TMED4	ARL4C
HEY2	SEC63	MPP2
BCL6	C1GALT1C1	ASS1
SDCCAG8	ARL6IP4	NPB
PGF	AKR1C1	PIN1
PAX6	ACTA2	BEX3
PLP1	SIL1	RNF157
SORBS1	TF	PAK1
NNT-AS1	REEP3	SYBU
TMEM255A	UFM1	NPTN
AK1	NEAT1	PNMA8B
ANK2	JTB	CCDC136
RDH11	PLP2	EGFL7
ASCC1	ANTXR1	AAK1
RANBP3L	ANG	AP3B2
TUFM	SDF2L1	SNRPN
STRADB	BMP4	BEX2
SON	APRT	ATP6V1F
CCDC184	SNRPE	MCAM
SLC2A3	CREB3	SEMA6B
SNAPIN	MIPOL1	TCEAL6
ADIRF	UGDH	SCG2
EPAS1	GSTO1	GFOD2
SEMA6D	TCF4	INHBA
FAM183A	EIF3L	CNIH2
RARRES3	ALG2	NDUFB8
DPYSL2	C19orf81	DGKZ
FBXO8	DPP7	HS6ST2
ABCA1	RSL1D1	DMXL2
RFX4	MXRA8	MAPK8IP2
NSMF	NOP53	ATP6V1G2
UGP2	CXCL8	CTIF
KIF1BP	CNIH4	SERP2
GAN	PDLIM7	NCDN
TCF7L2	MFGE8	EVL
TECR	ISG15	SV2A
FNTA	CDH11	GOT2
CX3CL1	CD9	RGS17
ARHGAP5	PLEKHO1	PCP4
TCTEX1D1	SOX4	BLCAP
GSTM3	PLTP	HERC1
HLA-DRB1	TMED3	RGS3
IFIT3	TCEA3	MMP10
CXCR4	PODNL1	YWHAG
MDM1	CCNDBP1	DLG4
NARS	MANF	RGS4
CNDP2	AHR	GLS
ADM	CBX3	FAM122B
ACO2	HNRNPA3	RAP1GAP
NDUFB5	UBALD1	MAPRE3
SAR1B	TWSG1	DTNB
ALAS1	IQGAP1	COX7A2L
ZBTB2	RAB11A	GPRASP1
LRIF1	SRP19	R3HDM1
CD24	DAP	NNAT
PNRC1	ARL1	CDK5
ZFYVE21	FKBP1A	SLC27A4
SNAPC1	C3	SNX10
CDK17	TMEM167A	OAZ1
GTF2B	RBMS1	SLC4A3
HMGCR	PCDHB2	GOT1
NFIB	FILIP1L	NIPAL3
CDC42EP4	RND3	PPP1R12C
DZIP3	HYAL2	FXYD7
ARID5A	NOTUM	PATJ
DDT	FKBP10	MAP2K4
EPHX1	CNPY4	SRCIN1
PMP2	AEBP1	SYNGR1
MBOAT2	CLCF1	SPOCK1
ATP5F1B	ITFG1	RBP4
CDK2AP1	HEXA	QPCT
IDH1	GPX8	DNAJA4
HTRA1	FNDC3B	SLC12A5
PSENEN	ATP2B1	ISCU
ATP5PB	HDAC2	KLC1
SLC25A25	ERP44	ATP6V1B2
APLNR	PSMD12	KIF21A
METTL15	S100A16	UHMK1
POR	HSD17B11	MAP2
RAB5C	STK17A	SYTL2
TBCB	PALLD	KCNIP1
SDHAF3	MLEC	NUDT14
FAM96B	SNRPB	PRDX5
FAM81B	TMF1	SCN1B
TAP1	VGLL4	HABP4
ZC3H12A	NREP	AP2M1
ESD	GRN	BIN1
SFXN5	SURF4	PCNX2
AKR7A2	SAR1A	ATP1B1
NDUFA7	SPG21	TMEM233
AIG1	BPGM	DIRAS1
WDFY2	LRRFIP1	CLTB
WRB	CAVIN1	CNTNAP1
IER5	CORO1C	MESP1
SRSF2	POLR2M	KHDRBS3
AASDH	PER2	CALM2
ST8SIA1	C11orf96	CLASP2
CDKN1A	PLEKHA4	NEGR1
PAPSS1	SFRP4	ITGA3
HILPDA	HMGA1	FAM241B
ADAMTS1	ESM1	AP1S1
MRNIP	AXL	RTN1
FAM53C	NINJ1	SLC25A12
ZDHHC2	AAED1	SMYD2
AC104986,2	PHACTR2	FAIM2
UBC	TSPYL1	MEF2C
KMT2E-AS1	EFHD1	RASAL2
TUBA1A	WTAP	NUDT11
NEK11	CBR3	FAAH
GNB2		BSCL2
C12orf76		TSPAN17
ATP6AP2		FOCAD
ISCA2		ANKRD39
MORN5		UBE2E2
NAT8L		YWHAB
CD74		SMKR1
AC097534,2		CSRNP3
FJX1		RHOF
MAOB		CPNE9
CLIC4		CRH
MOK		FBXW7
MAMDC2		FKBP1B
PPP1R42		CHST1
MAPK8IP1		KLHL18
PPP2R1A		ABRACL
MXI1		ENTPD6
HES6		BASP1
DNPH1		PPP2R2C
DNAJB4		KIF3A
LAPTM4B		CMAS
POLR2G		COX7A2
FEZ2		CBWD5
RASSF4		KAZN
COA3		KCNC4
BLVRB		SLF1
CPNE4		SYNPR
CRYL1		PGM2L1
LYRM2		MEG8
NUDCD2		HID1
LRRN3		EPB41L3
HLA-DRA		UBE2Q1
FAIM		PDE4A
GLIS3		ACYP1
FRMD3		ATP5IF1
CFAP52		NCS1
YAF2		TMX4
CANX		C1orf216
SEPHS2		ADCK2
TRA2A		CHST2
NEU1		UBE2M
IFI27L1		CITED1
ITGAV		RPS6KA3
RIPK2		MEG3
GBP1		DENND5B
DEAF1		DDX10
CLK1		ZYG11B
SGK1		ATP6V0E2
PDCD10		RASGEF1B
FAM213A		CAMK2N1
NTN1		TPD52
LDLR		HARS
MORN2		FXYD6
HSPA9		MAP4
UBXN11		MAST2
BRD2		GABRG3
PNKD		PEX11B
NR2F1		LXN
IL6		YJEFN3
SSPN		GNG2
CRLF1		LRRC73
KLF6		ATP5MPL
SNHG25		AFDN
MLF1		STMN1
AQP1		PLEKHB2
ARRDC3		PREPL
GNG11		BEX4
SFTA1P		DYNLL2
PLCG2		MAP1A
ELOVL5		ATP5MD
H2AFZ		SLC4A8
GOLIM4		ATP9A
SERPINI1		MOAP1
FDPS		NME1
ATF7IP2		YPEL3
AHCYL1		QDPR
TCIM		TSPYL4
LGI1		PTS
TNRC6B		AMY2B
ICAM1		TRO
NTS		SGIP1
HSPA5		CISD1
		FAM155A
		DYNLT3
		CASKIN1
		SLC5A3
		STOX2
		RNF220
		F8A1
		TTBK2
		PDIA2
		DAAM1
		PFDN2
		NUDT15
		NPAS4
		GDAP1
		SPINT2
		TMEM151B
		HDAC5
		TCEAL7
		GPRASP2
		VKORC1L1
		SELENOW
		PIANP
		CDIP1
		RAC3
		HINT1
		COCH
		UQCRH
		IDS
		MICAL3
		TRAPPC1
		TTLL7
		UBE2O
		UNC79
		UQCRB
		MAPK8IP3
		PI4KA
		MSANTD3
		PPP2R5B
		SERTAD4-AS1
		MEG9
		SLIT1
		PAM
		GRIPAP1
		NBL1
		MTURN
		CD55
		ARHGEF7
		SCG5
		SMIM29
		LYSMD2
		CHCHD4
		NEDD8
		EIF4G3
		GUK1
		ATP2B2
		GAD2
		DCLK1
		PPM1F
		ATP5F1E
		CTBP1
		SEPT3
		CCDC28A
		GLRB
		DYNLRB1
		AHI1
		KATNB1
		PCSK1N
		HDGFL3
		ARNT2
		TUSC1
		OMG
		PGAM1
		CAMKV
		DCTN1
		GNAL
		MYCBP2
		RBFOX1
		PTHLH
		SLC22A23
		CACNA1D
		TSPAN13
		TERF2IP
		LYPD1
		ATP6V0B
		RNF208
		OCRL
		ZCCHC17
		ATP13A2
		GSK3B
		SPP1
		GNB5
		PCMT1
		RFK
		UBE2T
		CRABP2
		C3orf14
		TECPR1
		PSD
		CTXN1
		ARHGAP36
		SEZ6
		MAFK
		TCEAL2
		SMS
		MEAF6
		MINOS1
		ZER1
		CACNA2D2
		SMCO4
		OGDHL
		C2CD5
		SCGB3A1
		MOSMO
		TTC3
		GRID2
		ABCA5
		BEND6
		ATOX1
		CREBL2
		BTBD10
		ANKRD36
		SCOC
		STUB1
		CDKN2AIPNL
		RNF187
		FAM136A
		GABRB1
		CRMP1
		PPFIA3
		EFR3B
		KIF1A
		MDH1
		NAP1L2
		TUBA4A
		GOLGA8B
		PNMA2
		GBA2
		GRK6
		RAP1GDS1
		TULP4
		TANC2
		TBC1D7
		ARF3
		TMEM91
		KLHL2
		GABARAPL1
		MTX2
		DNAJC5
		PNMA8C
		RNF8
		PLD3
		DEF8
		COX4I1
		CMIP
		NPTX2
		NRXN2
		PJA2
		PPP1R14C
		CCDC189
		HGSNAT
		PTGES2
		C4orf48
		TXNL4A
		ERO1A
		BTBD3
		MIF
		UCHL3
		LPGAT1
		LZTS3
		TM2D3
		TRIM37
		TPM3
		MPHOSPH8
		SRD5A1
		HYOU1
		MORF4L2
		CTNNA2
		PITHD1
		CXADR
		SLC25A4
		GOLGA8A
		KIFC3
		LRRC4C
		KCNMA1
		ZC2HC1A
		PAFAH1B3
		RABAC1
		KLC2
		COX6B1
		SPRYD3
		TUSC2
		LYRM9
		CYTOR
		ACTR1B
		OPA1
		FAM177A1
		AMPD2
		ATP6V1E1
		UCN
		ARPP19
		MTCH1
		FBXO9
		EIF4A2
		TSR2
		LINC00662
		ELOB
		HRAS
		LY6H
		ARHGAP35
		GNB1
		UQCRQ
		CD200
		PPP3CB
		ARL6IP4
		VPS8
		G3BP2
		UBE2F
		THOC7
		AL162231,1
		CUTA
		LYNX1
		DNAJB14
		RHBDL1
		NECAP1
		CDS2
		NDUFAB1
		PRPF19
		SATB1
		ARPC1A
		CHGB
		SRPK2
		SPATS2
		PTPRM
		FIBP
		DAB2
		SLC26A11
		LSAMP
		PGRMC1
		MAGI2
		ANKRD13D
		STARD10
		TAC1
		ZNF385D
		HEBP2
		COX6C
		VPS53
		RND2
		HMOX2
		NDUFS5
		SH3GLB2
		UBE2V2
		CERS6
		RTL8C
		AKT3
		FAM110B
		TMEM183A
		MMP24OS
		NDUFV2
		MIR4435-2HG
		TOM1L2
		MAST4
		CITED4
		NRXN1
		CAB39
		CDKN2B
		PPA1
		NGRN
		OXR1
		HSPA6
		GNAO1
		WDR47
		MCRIP1
		STMN3
		TGFBR3L
		FXR2
		CFAP36
		AC092683,1
		SLC39A10
		TRAPPC6B
		CD99L2
		FAM13B
		NDUFB2
		RHEB
		HAGH
		BAIAP3
		GRB2
		FNDC3A
		ARPC1B
		SCRN1
		OCIAD1
		VAPB
		MAP6
		ARG2
		INPP1
		NBEA
		NANOS3
		NFE2L1
		EML6
		NDUFA13
		PURA
		ATXN7L3
		VTI1B
		YWHAZ
		TTC13
		DNAJB6
		IQSEC1
		ADGRL1
		HTT
		TCAF1
		CISD2
		NAP1L3
		MIGA1
		PDE4DIP
		ATP5PF
		CAPNS1
		CRELD1
		VAT1
		RHBDD2
		STAU2
		TMOD2
		COX17
		SLC2A11
		IFFO1
		C12orf10
		TMEM59L
		C19orf53
		SMIM12
		TMSB10
		CLIP3
		CORO1C
		ELL2
		CYB561
		TTYH3
		PAIP2
		PFDN4
		ADGRB1
		ACAP3
		NPIPA1
		BOLA3
		C15orf61
		TSTA3
		SLC25A14
		SRP14
		MZT2B
		MYO9A
		OSTM1
		CCNDBP1
		USP22
		COX5B
		FAM49B
		CBARP
		RABIF
		GDI1
		RICTOR
		FST
		EEF1E1
		FDX2
		KIF5C
		TUBB3
		RUBCN
		MAPK6
		LBH
		LARP1
		NDRG3
		RAB3GAP2
		UCHL5
		CDIPT
		TGOLN2
		AKAP12
		APLP1
		UBE3B
		NENF
		IDH3A
		CAPRIN2
		ATP5MC3
		MRPS25
		EFR3A
		PTPRU
		NCBP2-AS2
		KLHDC10
		MZT2A
		NBDY
		ARID4A
		B4GALT7
		KRAS
		NPDC1
		TNK2
		PJA1
		PRELID1
		SGSM3
		GLRX2
		OLFM1
		INO80C
		SUMO3
		TMSB4X
		EPCAM
		NDUFA4
		DOHH
		ATP5MG
		SERGEF
		NISCH
		ATP5ME
		TCEAL3
		NR4A2
		NDUFA5
		SLC36A4
		SARS
		SLIRP
		ATP5MC1
		ANKRD36B
		AP3S1
		UQCRFS1
		YTHDC2
		NCOA7
		DSTN
		LCMT1
		PDE1C
		ARPC5L
		ATL1
		CHCHD6
		TRIM33
		MAZ
		TRUB2
		PDXK
		AP2S1
		RIIAD1
		TUBB
		TSPYL2
		RABEP1
		DTD1
		SNU13
		TMEM106C
		NDUFB1
		CHN1
		COX6A1
		NUDT3
		MAEA
		TEX30
		ENSA
		CACYBP
		ANKH
		SMARCA2
		MZT1
		ATXN7L3B
		BEGAIN
		SUMO1
		TOLLIP
		FBXO44
		PTBP2
		PSMG4
		CASC15
		C1orf43
		DNAJC21
		SH3PXD2A
		OLA1
		SMYD3
		COX8A
		CDC37L1
		HSPA4L
		TBPL1
		PEBP1
		GCHFR
		ASNS
		CADM3
		OPTN
		NCAM1
		SUGP2
		GLRX5
		AP3D1
		MTRNR2L12
		ENDOG
		PTPN4
		RUFY2
		ZFAND1
		POLR2J3-1
		FAM168B
		C19orf66
		WSB2
		RAB6A
		STARD3NL
		MKRN1
		SNAPC5
		EIF2B5
		ALCAM
		UBE2Z
		AKAP6
		MBNL2
		SERINC1
		KDM1A
		YKT6
		CITED2
		TMED3
		ASPH
		MORF4L1
		FLOT2
		TOMM20
		ATP5F1D
		NT5C3B
		FKBP8
		FKBP3
		RAB22A
		TPGS2
		DPYSL2
		RIC3
		USP11
		SH3BGRL3
		SOD1
		INAFM1
		TMEM160
		NAPG
		TBC1D24
		GGT7
		RAB2A
		VEGFB
		CIAPIN1
		MKKS
		APBB1
		FIS1
		MBOAT7
		MIA3
		WASF3
		DCTN3
		KIDINS220
		R3HDM2
		SCAMP1
		C9orf16
		SELENOH
		B3GALNT1
		P4HTM
		HSP90AA1
		JPT1
		COX7C
		ATP6V1G1
		PMEPA1
		NDFIP1
		DPP6
		MBTPS1
		MSL1
		RNF175
		GSTO1
		TCEA2
		PPME1
		COX14
		PLPPR2
		RHOQ
		STK25
		ELOVL4
		HERC2
		ZNF655
		CCDC91
		CHCHD10
		PINK1
		SUDS3
		NDUFAF6
		PHYHIPL
		ERLEC1
		RTN3
		TRMT112
		CYLD
		RYR3
		MTRF1L
		RNMT
		HDDC2
		TCEAL5
		ZFHX3
		BAG1
		ALKBH6
		KCTD17
		MICAL1
		RCN2
		ITGB1BP1
		NDUFAF4
		PDLIM7
		LSM4
		ARVCF
		BLOC1S2
		MAP2K2
		MAP7
		COL7A1
		BRK1
		SLC25A6
		ULK1
		UROS
		BABAM1
		SGSM2
		HK1
		GPX4
		OGA
		SMARCA4
		FRMD4B
		PRMT2
		CDC42BPA
		JTB
		ATP6V0D1
		PPM1A
		KLHDC3
		SENP5
		AMN1
		TUBA1B
		ARF5
		SORBS2
		FBXO22
		NLRP1
		TACC2
		H2AFY
		DVL1
		UBXN6
		MRFAP1L1
		ATP6V1D
		PKD1
		TIMP2
		LDOC1
		MAGI1
		CMSS1
		CCDC85B
		AP2A2
		SEC11C
		ORAI2
		MAP2K1
		USP34
		GALNT11
		RANBP1
		PHLDA3
		TMEM163
		SLC38A1
		ME3
		CNPY2
		REEP5
		MED10
		ARHGEF10L
		KIAA1109
		ARMC10
		BMPR2
		PIP4P1
		NDUFA8
		TMEM54
		RALGAPA1
		RNPC3
		SRGAP3
		PDXDC1
		AES
		ZSWIM7
		SPRYD7
		MRPL55
		CSDC2
		ELOC
		PPID
		FBXL15
		USP33
		RETREG2
		NDUFA2
		NKIRAS1
		GNAI1
		MMD
		MED29
		AKAP11
		LSM10
		FRA10AC1
		SSH2
		DGCR2
		INSIG2
		ISCA1
		MXRA7
		RTN4
		DYNC1LI2
		ANKRD36C
		PACSIN2
		GPR162
		NDEL1
		PTPRN2
		UQCR11
		SLC30A9
		ACTR2
		MRPL9
		SSNA1
		FUNDC2
		ITFG1
		WDR83
		DGUOK
		SIN3B
		IMP4
		PSMD1
		NCKAP1
		ROGDI
		RGS2
		ZNF593
		C20orf27
		COPRS
		COX5A
		DNM1L
		ARHGEF4
		SRSF9
		HNRNPD
		MICU1
		VDAC3
		B3GAT3
		CCDC124
		ZNF580
		SPIN1
		BSDC1
		LARP6
		CHMP3
		FARSA
		MPRIP
		NHP2
		DDA1
		NREP
		WRB
		TP53BP1
		MYL6B
		POLR2K
		HOOK2
		SMIM14
		MRPL34
		WDR59
		SSU72
		TNRC6A
		TXN
		VEZT
		REEP2
		CLTC
		VDAC1
		MCTS1
		CARTPT
		CAPZA1
		KLHL22
		RBM26
		ATP6V0A1
		DMTF1
		NDUFV3
		GPI
		SMIM8
		EDEM3
		PPIA
		RNPS1
		B4GALNT4
		IGSF8
		TRAPPC2L
		FTX
		UBL5
		DYNC1H1
		AL157938,3
		PCBD1
		AC140912,1
		AC010642,2
		EI24
		MYL12B
		FARSB
		TSPYL1
		LPIN1
		BIRC6
		APC2
		MTRNR2L8
		MRPS10
		PCDH11X
		USP5
		TUSC3
		NDUFA11
		CAMLG
		ABAT
		NIPSNAP3B
		STXBP6
		NDUFAF2
		CDC42
		NMB
		NSFL1C
		TIPRL
		ATP2C1
		MRPL17
		DTNBP1
		TMEM184B
		UBE2E3
		BRWD1
		COPS7A
		SMIM37
		HIST1H4C
		STX4
		COMMD7
		NDN
		PBX1
		GARS
		ACOT8
		RNF11
		NPRL2
		FAM174A
		ST7
		NDUFB7
		SURF2
		GLRX3
		CISD3
		TWIST1
		PPP6R2
		RRAS2
		ABHD14A
		DENR
		HSPH1
		ATP6AP1
		ANKRD17
		MRPS15
		CPNE1
		CFDP1
		PAFAH1B2
		C12orf76
		STRAP
		ATP5MF
		NAPA
		NDUFS6
		NUDT21
		USO1
		ACTR1A
		UBE2K
		ABCC5
		NAGK
		FAM171B
		PSMB10
		PTMS
		NDUFA3
		MLF2
		ARL8A
		NCOR2
		RAD23A
		ACTR3
		GPC1
		MRPL4
		VPS4A
		AURKAIP1
		PHF14
		EEF1B2
		PRSS23
		PPP1R11
		FAM173A
		COA1
		POMP
		SLC25A36
		FKBP4
		EXOSC6
		BCAP31
		PAFAH1B1
		ALKBH5
		SARAF
		LAGE3
		TRIM9
		KPNA6
		SNRNP25
		NCALD
		C1orf122
		AASDHPPT
		SLC22A17
		POP7
		MRPL41
		LENG8
		HSP90AB1
		SERINC3
		AP1M1
		PDS5B
		HCFC1R1
		CARHSP1
		PLEKHJ1
		ELAVL3
		PGRMC2
		TPI1
		ABHD12
		SRM
		RPS19BP1
		POLR2I
		GCC2
		MYEF2
		PTPRF
		TSTD1
		CADM1
		SNF8
		CDK16
		CMC2
		ATP5PO
		COPS5
		CNRIP1
		UPP1
		EMC4
		SHOC2
		ATP6V1C1
		MRPS21
		FADS3
		GGA2
		DRAP1
		NSD3
		URI1
		BUB3
		OTUB1
		HBS1L
		MAP9
		TIMM17B
		TTC1
		VPS29
		LY6E
		TDP2
		ACTR10
		PMCH
		DEXI
		RNF7
		RHOT2
		SLC25A11
		RERE
		C12orf75
		CCDC88A
		OAZ2
		DHX36
		BLOC1S6
		NDUFA12
		ATXN10
		OTUD6B-AS1
		TCEAL1
		NDUFS8
		SNRPD2
		ERICH1
		TOM1
		TMEM259
		ATP2B1
		OGT
		UQCC2
		YWHAQ
		CMTR1
		STX7
		PABPN1
		UQCC3
		UBE3A
		PNMA1
		SHISA5
		CLTA
		BCL7B
		NDUFB6
		EPDR1
		WDR61
		PCBP4
		BRI3
		PLEKHA3
		MRPL33
		RUVBL2
		GHITM
		NDUFB3
		TSR3
		AHDC1
		NORAD
		MAP7D1
		NDUFC2
		ARPC2
		SEPT4
		GRINA
		ARIH2
		MPC2
		UQCR10
		MFSD8
		NEIL2
		UBE2N
		SUCLA2
		PPP3CA
		CAMK2D
		COPS9
		REX1BD
		S100A6
		HSD11B1L
		SMDT1
		CAPN10
		ATRX
		WBP4
		CCT8
		PPP1R7
		NPEPPS
		TMEM14A
		MRFAP1
		TAOK3
		GNAQ
		TBCA
		RAB1A
		PSMB7
		MRPS7
		AC058791,1
		UPF2
		ARPC5
		KIF1B
		ECEL1
		FUNDC1
		RAN
		USP14
		ZC3H15
		ZMAT2
		PSMC5
		NOP10
		MAPK10
		MRPS35
		MEA1
		CAMK1
		RUFY3
		CD24
		EIF4E
		METTL26
		GABARAP
		ARHGEF12
		SHISA4
		CAND1
		MANBAL
		NKTR
		EXOC1
		ERP29
		PITPNB
		MDH2
		PPM1K
		KIAA0355
		PSMC3
		BNIP3L
		PDZD11
		ATP1B3
		AKR1B1
		FLYWCH2
		ACP1
		CSTF3
		NAP1L4
		TIMM17A
		CBX3
		UTS2
		MAPK1
		CLCN3
		COX7B
		TCEAL4
		BCAS2
		NTRK3
		HDAC6
		FKBP1A
		FKBP2
		POLR2E
		SMCR5
		TMEM30A
		PSMA7
		MUM1
		PRKAR1A
		GADD45GIP1
		CCNI
		TLE4
		PFDN1
		UQCRC1
		CBX6
		TAF9
		PRR13
		CCDC90B
		CDC37
		PSMB6
		SPTAN1
		INF2
		MRPS23
		CNOT7
		MRPL20
		PSMD7
		ANK2
		PET100
		RGS11
