## Supplemental Table 5 for "Single Cell Gene Expression Analysis Reveals Human Stem Cell-Derived Graft Composition in a Cell Therapy Model of Parkinson’s Disease"

### Sheet: Sheet1
Astrocyte cluster	VLMC cluster	Neuron cluster	Cycling cluster
C1orf61	CYTL1	VGF	PBK
GFAP	SERPINF1	STMN2	RRM2
AQP4	IGFBP6	CALB2	BIRC5
JUNB	APOD	VSNL1	SPC25
GADD45B	PCOLCE	STMN4	HJURP
MT3	CHGB	NRSN1	MKI67
SOCS3	MDK	PTPRN	AURKB
HOPX	TM4SF1	CELF4	CKAP2L
RND1	TAGLN	NSG2	KNL1
FOS	CTHRC1	NEFM	DLGAP5
S100B	DCN	PCSK1	BUB1
ZFP36	RBP1	ATP1A3	TTK
JUN	FBLN1	FABP3	NEIL3
APOE	A2M	TTC9B	ASPM
ID4	S100A11	BDNF	UBE2C
MT1E	TIMP1	SULT4A1	CCNB2
IER2	ISG20	RAB3B	MELK
SPARCL1	QPCT	SNCB	KIFC1
GPM6A	THBS4	SCN9A	PIMREG
VCAM1	PLAT	INA	TOP2A
NDRG2	TMEM178A	RALYL	FOXM1
ID2	OLFML3	RCAN2	CENPK
TTYH1	COL3A1	GABRG2	CENPU
SLC1A3	COL1A1	ELAVL4	TPX2
DBI	IFITM2	TMEM35A	CENPM
BCAN	CTSK	CHD5	ESCO2
SCRG1	RBP4	SPOCK3	CENPF
CPE	ANXA2	AC105446,1	NEK2
ITM2C	VCAN	SYNGR3	SGO1
DDIT3	PTN	SNTG1	CENPA
MT2A	SERPING1	PNCK	TK1
AGT	SSR4	SCN2A	ANLN
F3	FCGRT	GRIN1	NUF2
CRISPLD1	MEST	ELAVL2	IQGAP3
GPM6B	TPM2	GABRQ	NCAPH
SERPINE2	ARID5B	PTPN5	BUB1B
MT1F	TPM4	GUCY1B1	TACC3
EGR2	CRABP2	FNDC9	DEPDC1
PTPRZ1	SLPI	DMTN	ZWINT
IRF1	TMSB10	DNM3	RAD51AP1
EFEMP1	RPL34	ADCYAP1	CCNA2
CST3	CTSC	CELF5	SKA3
CRYAB	OSR2	RAB3C	NCAPG
SCD5	LGALS1	ASPHD1	CDCA5
EGR1	RPS23	ATCAY	GTSE1
HEPN1	TMSB4X	LINC00599	SHCBP1
IGFBP7	RPS3	RUNDC3B	CEP55
HLA-E	BGN	SFRP1	TYMS
ATP1B2	SDC2	SLC2A13	KIF2C
PFKFB3	RPL26	ARPP21	CDCA3
FEZ1	RPS6	GRIA2	FAM72C
FHL1	RPS4X	RIT2	PLK1
PSAT1	RPL31	CHGA	KIF15
RHOB	EPCAM	ANK3	APOBEC3B
DTNA	RPL10A	MYT1L	OIP5
TUBB2B	FKBP7	ANKS1B	CDCA8
TSC22D4	DPT	MAP7D2	CDC25C
DNER	IFI16	KRT222	KIF11
MPC1	RPL13	ACTL6B	EME1
HEPACAM	RPL3	CKMT1B	CDC20
DDR1	RPL35A	SYT13	FANCD2
GLUD1	RPL37	GABRA2	HMMR
MGST1	RPL12	GLRA2	PRC1
FOSB	RPL39	PTPRO	ZNF367
LRRC3B	RPS8	RGS7	ECT2
BNIP3	RPL32	VSTM2L	FANCI
ENO1	RPL10	CDK5R2	CDK1
SLCO1C1	SVIL	PRKCB	DTL
GJA1	RPS14	SCN3A	NUSAP1
ALDH2	RPL6	SLC7A14	PLK4
EDNRB	RPL11	MIR124-2HG	KIF14
SOX2	TSHZ2	CKMT1A	SPC24
CCNL1	RPS27	SLC17A6	PLN
FGF1	RPL8	STXBP5-AS1	POC1A
RGMA	LY96	L1CAM	FAM83D
BBOX1	CD63	CAMK2N2	SPAG5
ACSBG1	EEF1A1	NPM2	MXD3
PON2	RPS13	ZFR2	KIF23
SPARC	MYL6	DIRAS2	ASF1B
SRSF3	RPS29	MUM1L1	MND1
PAMR1	SRPX2	RTBDN	ARHGAP11A
NTRK2	RPS19	SLC8A1	PCLAF
GLUL	RPL36	AK5	SGO2
GAPDH	RPL27A	TUNAR	TRAIP
GABARAPL2	CPXM1	JPH4	CDKN2C
DDAH1	PDGFRA	STX1B	MAD2L1
CEBPD	SRP14	PPFIA2	CENPN
ARC	RPS15	KCNQ3	E2F7
ALDOC	RPL18A	RIMS2	PRR11
MT1M	TFF3	SEMA3E	RACGAP1
CXCL2	MMP2	EDIL3	CDKN3
SLC4A4	CAVIN3	SLC6A17	KIF4A
RTN3	PTMS	SMIM18	UBE2T
TMEM47	TNFRSF21	RAB27B	AURKA
SOX9	OSTC	NMNAT2	CCNB1
MARCKSL1	RPS15A	VSTM2B	C21orf58
SLC39A12	SCG5	TMEM196	CENPW
PLPP3	MYL9	PACSIN1	NDC80
GRM3	EMP2	PCLO	MASTL
YWHAE	RPS18	POU2F2	CENPH
KCNE5	RPS20	KCNC2	ZWILCH
TIPARP	RPS12	RBFOX3	KIF20B
CD99	ALDH1A2	NHLH2	APOLD1
PHGDH	PHLDA2	MIR7-3HG	CA14
RAMP1	PLD3	C22orf42	CDCA4
LINC01088	RACK1	ST8SIA3	CCDC150
ARL6IP1	RPL37A	RIMS1	SMC4
GATM	SERPIND1	TMEM179	BRCA2
SRI	SERPINA1	BCAT1	KNSTRN
ID1	RAMP2	FGF14	POLA2
EMC2	DNM3OS	KCNJ6	CENPE
IDI1	CPVL	GLRA3	GINS2
TMEM9B	RPL23	C2orf80	CKAP2
ATF3	CNN2	2001-03-01	PSRC1
NFIA	RPL19	DACH2	KIF18A
FABP7	ADGRD1	NRGN	DBF4
CNN3	RPL7	ATP8A2	RFC5
CKB	TPH1	GABRA1	DHFR
SPAG16	TMEM45A	GABRA5	TMPO-AS1
PPP1R15A	MFAP2	CPNE7	MCM2
PHYHIPL	FHL2	GPR158	MIS18BP1
TMBIM6	RPL36AL	CREG2	LDLRAP1
CXCL3	PDGFD	NGB	BORA
CSRNP1	PIGT	KCNK12	CENPO
SLC25A33	LUM	RNF128	LMNB2
CPXM2	PFDN5	IQSEC3	TCF19
FBXO2	COL6A2	PNMA5	CKS2
CRB2	LGALS3BP	2004-03-01	HYLS1
PSAP	RPS24	RESP18	NSUN7
GCSH	SELENOM	AJAP1	NUDT1
QKI	RPL24	ANK1	RFWD3
MT1X	PDIA3	RASGRF1	SPDL1
KCNJ16	CAVIN2	KHDRBS2	YPEL1
CLU	ACTG2	CENPVL3	LMNB1
NCAN	TMEM258	EEF1A2	SLC4A11
CYR61	RPL21	HS6ST3	PTTG1
DUSP1	TRPM3	TH	MCM4
NTM	CYBA	MIAT	NCAPH2
LINC00461	S100A4	LPCAT4	SMC2
NFKBIA	LRRC17	DNAJC6	CDK2
DDIT4	CHL1	CDK5R1	TMEM106C
CTNND2	PPIB	NEFL	MCM5
MAFF	SEC61B	SPTB	FEN1
LINC00844	F13A1	DNM1	GPSM2
MID1IP1	S100A6	RELN	CDT1
HSPA1A	FMOD	FBLL1	H2AFV
ATP1A2	ATRAID	DLK1	BARD1
BAMBI	RPL5	AMPH	ARHGAP22
CH25H	RPS11	GAP43	REEP4
RSPO2	FBN1	SYT5	HMGB2
METRN	MFAP4	GLS2	PAK4
LINC00623	TNFRSF11B	NSG1	PSMC3IP
NKAIN4	CAV2	GRIK2	TMEM97
FIBIN	RPS9	GRIK1	REXO5
AC018647,1	RPS2	NRG1	DTYMK
BAG3	RPL4	TAGLN3	UCP2
CXCL14	ITGB1	SHTN1	ORC6
DNAJB1	RPL35	PRKCZ	TRIP13
GLO1	RBMS3	JAKMIP1	LIG1
SPTSSA	RPL41	TMEM130	ZNF773
PLEKHB1	LY6E	GNG3	STMN1
RIDA	SERPINE1	ICA1	AGBL5
C5orf49	RPL14	ERC2	RNASEH2A
TRIL	ENPP1	PDYN	DNAAF3
SRSF7	IFI6	HTR2A	HMGN2
RCAN1	TMEM176B	ASIC3	CKS1B
SNHG9	RPL13A	MAST1	TMPO
RGS20	MRAP2	KCND3	LGALS1
HSPB8	RPS25	SLC6A15	SAMD13
RRAD	RPS3A	DGKG	GGH
GRAMD2B	OST4	CXorf57	ARMC9
GPR137B	RPLP2	CPLX2	FBL
HSPA1B	SPHK1	STAC2	HMGB3
MYC	RPL38	RAB15	SLC16A13
PRDX1	MYL12A	RELL2	COQ2
HMGCS1	RPL18	ASPDH	TUBA1B
PDLIM3	CALD1	ELMO1	STRN4
SOD3	COL1A2	PRSS3	MCM7
SLC1A2	FBLN2	ELMOD1	CENPL
DCLK2	HEXB	SNAP25	ATAD2
BMPR1B	AFAP1L2	NECAB2	C4orf46
LIMCH1	TNFRSF12A	WSCD1	RASSF1
NIPSNAP2	RPLP1	CNTNAP2	ATP2A1-AS1
FXYD1	NUCB2	NRN1	DNMT1
MSMO1	BST2	CACNA2D1	NNT
PLSCR4	VIM	BICDL1	CHAF1A
GABBR1	PAM	SCN3B	GMNN
PPP2R2B	RARRES2	MUC12	TMSB15A
LINC01896	RPLP0	KIF3C	TBC1D31
TUBB2A	LINC00926	CAMK2A	H2AFZ
ZFP36L2	EMID1	SMIM10L2A	C19orf48
HADHB	TNFSF10	NEFH	RUVBL2
MT1G	ALDH1A3	INPP5F	AAAS
GPRC5B	RPS16	HPRT1	NMU
APC	EFEMP2	SEZ6L2	RFC2
BTBD17	TUBA1C	UNC13A	SKP2
ID3	PDIA4	CCK	CDK16
JAM2	CLEC11A	OCIAD2	JPT1
TPI1	GSN	NAPB	SAE1
BDH2	PLBD1	SV2C	FBXO5
PIFO	CES1	SUSD4	LRR1
HACD3	MMP23B	FBXL16	RANGAP1
C3orf70	LEF1	RGS8	TUBB6
HSPE1	GLT8D2	DYNC1I1	ZMYND10
SFT2D1	APELA	PDZD7	FANCG
HIF1A	RPS27A	CALB1	FAM111A
COMT	FGL2	CLGN	RPL39L
POLE4	PTPRE	RTN2	MZT1
PKM	DRD5	SMIM10L2B	SLC37A4
BAALC	RPL15	HACD1	TMEM160
THUMPD3-AS1	IFITM3	SRRM3	KIF22
MATN2	RPL9	F12	HMGXB4
RBM7	C1S	PRKAR2B	POLR2D
HSPA2	EEF1D	FSD1	CHAC2
PPT1	TUSC3	DISP2	COMMD4
PEBP4	RPL23A	PNMA3	GPR75
FAM198B	CAV1	SYT4	TMSB15B
OGFRL1	C1R	SYT1	EXOG
RDX	SCGB3A1	NRIP3	CCDC34
GEM	TMEM233	NSF	RFC4
KLF10	SLC12A2	FAM57B	UHRF2
CALM1	XBP1	SYCE1L	KNTC1
ALDH6A1	OTOR	PLCB4	AL590617,2
SLIT2	SEC61G	SLC18A2	NOD1
SLC18B1	ECM1	EHD3	NLE1
MCL1	IBSP	RAB3A	RRM1
ENHO	KAZALD1	DGKB	PRIM1
ALDH7A1	TPM1	TMEM151A	COX8A
IFRD1	DDOST	MAL2	SLF1
NPAS3	TRMT112	RAB9B	AC006504,5
BTG2	LMAN2	DRP2	FHL1
GABBR2	UBA52	TRIM36	AQR
RFTN2	THSD4	KCNT1	TEX30
NUDT4	SAT1	SNAP91	HAUS4
ANXA1	RCN3	LONRF2	CARS2
RFXANK	ARPC1B	ACOT7	ZBTB45
CFAP126	C9orf3	CTXN2	TNPO2
CEBPB	NPM1	AC008703,1	MAGOHB
SH3GL2	VKORC1	LGI3	TUBG1
CNTN1	HSP90B1	CHST8	HIF1AN
PCDH9	RPS21	THY1	SF3A2
ENKUR	RPS5	CELF3	RAN
MYO10	TM4SF18	GZMB	NNAT
RAB18	SUB1	NUAK1	SAC3D1
SLC44A1	ALDH1A1	TMEM246	LINC01759
INTS6	MLLT3	STXBP5	CMC2
PTGES3	TSPAN13	GDAP1L1
NOVA1	ISLR	FGF12
NUPR1	ACTR3B	FGF13
NXT2	WIF1	SPTBN4
PAQR6	RPL7A	DNAJC12
C1orf194	TMEFF2	CORO1A
INSIG1	CHIC2	MEIS3
MTHFD2L	P2RY14	MYO5A
PTGDS	LAPTM4A	CALCB
CD44	HLA-A	RAB33A
SMIM30	SCGB1A1	LHX5-AS1
MEIS2	MYDGF	CRABP1
PDE4B	IFNGR2	CDKN2D
LDHB	RPL27	SYN1
PIGA	GLIPR1	STX1A
LPAR4	STC1	VWA5B2
CERS1	TRBC2	CPEB3
RASD1	ELF1	CALY
PYCR2	TPT1	DLL3
HSD17B12	CASC15	SYP
MSX1	LMNA	CORO6
ETNPPL	ARPC5	GRB10
PPP1R10	TGFB1I1	CAMTA2
MAPK4	INAFM1	ZCCHC12
SIPA1L2	KIAA0040	AUH
DCK	SERF2	SMAP2
GYG2	MYADM	NR2F6
HNRNPA2B1	PDLIM1	CCDC92
HSD17B14	SSR2	SYT12
CD83	KDELR3	BRSK2
ACAA1	SPINT2	AL359764,1
CSRP1	CHID1	HENMT1
PEA15	ACTB	TMEFF2
KIAA0930	CD248	POPDC3
IGSF1	AC022613,1	LIN7B
B3GAT2	PLA2G2A	GALNT8
NLRP1	LAMC1	MAGEL2
ZNF385A	RPN2	ACHE
NKAIN3	ITM2B	THSD7A
RNF13	SEZ6L2	ARHGDIG
SC5D	TCF12	WASF1
SLC44A3	PPIC	CEND1
DKK3	FTL	SGSM1
ETFRF1	CDC42EP3	CADM2
ABHD3	PRRG3	VAT1L
CAPZA2	TUBB6	EPB41L1
SRP9	GPX7	FAM219A
RAB4A	NENF	B4GALT6
AZIN1	MEG8	TP53I11
LGI4	AKR1C2	GABRE
NR4A1	NACA	MTSS1
SCG3	IGFBP3	MAPK9
RAB5A	FAM114A1	KIAA0513
EZR	PTGER2	ABLIM2
SNX3	TSPO	DUSP26
TRIM47	MYH9	ADD2
SERTAD3	IGFBP4	C1QL1
SERTAD1	PRDX4	SH3GL3
IFI27L2	PPDPF	UCHL1
CAMTA1	PTMA	PKIA
SCD	CXADR	RAB11FIP4
FAS	ERGIC3	B3GALT2
RSRC2	KRT18	STC1
GGCT	LEPR	SLC24A3
ADCY2	PYCARD	NAP1L5
RSPH1	COMMD6	GALNT9
S1PR1	HNRNPA1	DOCK3
C18orf32	RPL36A	REEP1
UGP2	RPL29	MAPT
ZFP36L1	NFE2L2	PARVB
TSPAN7	MDFIC	SLC9A7
FGFR3	CCDC80	SYNJ1
CHI3L2	OGFOD3	AP001453,2
IRF8	ANKH	RUNDC3A
TESC	AKAP12	BEX5
NAMPT	CPQ	ARHGAP44
LINC01094	SYCE1L	RPP25
SYT11	STEAP1	PKIB
MAP1LC3B	OCIAD2	DLG2
C2orf40	PPA1	GOLGA7B
TECR	SEC31A	KRT18
S100A1	P4HA2	KRT19
ITPKB	UBE2I	NGEF
SEPT7'	PITX2	B4GALNT1
SLC22A6	RPL28	AGAP1
ATP6V1H	SCPEP1	FNDC10
HTRA1	WEE1	GNG4
PTPRA	CHST11	GABRB3
ENOPH1	TRAM1	BTBD8
HNMT	SNRPD2	DUSP4
THBS2	TMED2	ADARB1
LAP3	ZYX	PRKAG2-AS1
C11orf71	RAB34	CARMIL2
CLDN5	HSPB1	LIMK1
PBXIP1	MCUB	SNCA
UBL3	PFN1	PNMA8A
GNB4	MAB21L1	AATK
UBE2E1	ARF1	LUZP2
PPP1R3C	COL6A1	SCGN
AKR1C3	BTF3	RANGAP1
SDC3	ANXA5	TBC1D9
KCTD1	TMEM98	CPEB1
ALDH4A1	TMEM176A	CNST
LPL	FBXO32	STXBP1
HMGB1	B2M	CYFIP2
TPST1	S1PR2	TPPP
GAS2L1	INHBA	ETS2
THRA	CXCL8	AC027031,2
RGS16	RNASET2	SH3KBP1
BCL2	CARD16	MICAL2
FUT9	CDH13	UNC80
ANGPTL4	VCL	COMTD1
NFIB	MTUS1	AP3B2
CLNS1A	AL133415,1	ARFGEF3
AIFM3	IFITM1	SH3BP5
PTX3	SCARB2	FAM216A
ASRGL1	KDELR2	FAM71E1
FAM181B	SDF4	FAXC
AC091271,1	CTSH	MADD
RSRP1	C5orf15	CAMK2B
MIDN	CLIC1	LINC00632
SLC25A18	TCTN1	GPX3
RFX4	PRELP	FAM174B
PTTG1	PROS1	MLLT11
RAB5C	NREP	CACNB3
NR2F1-AS1	PDIA6	AGAP3
CSPG5	TSLP	NFASC
DARS	MYL12B	YPEL4
S100A10	SCUBE2	NETO2
SON	CERCAM	ASS1
SH3BGR	NPC2	HPCAL1
TMEM170A	TMEM59	GRM7
LAMP1	FN1	PCSK2
GPT2	COX7A2L	TUBB4A
CELF2	GPX3	CASD1
HSDL2	CTNNAL1	PRKACB
BMP7	CD164	MCF2L
FNTA	SPSB1	RAB6B
DDT	TF	PLEKHA1
ARL4D	LRPAP1	RBFOX2
OLFM2	BMP4	GRIA4
ADIRF	RPL22	CCNA1
HAS2	AC010422,3	MAP1LC3A
APOC1	PPP1R14A	SYNDIG1
FAM181A	PSMB1	TMTC1
TMEM163	EGFL7	FAM69B
IGFBP7-AS1	CFH	BEX1
C3orf58	TMED4	SCAMP5
COPE	AHR	CLSTN3
CABCOCO1	RPS7	PRRG3
NHSL1	EMILIN1	FRRS1L
AC084033,3	PLPP5	PHLDA2
IDH2	ANTXR1	RGS6
EMX2	GUSB	SLC17A8
PFKL	GBP2	RPS6KA6
TMEM255A	LIMA1	GNAS
WBP2	CRTAP	MAPK8IP2
SLC25A48	BICC1	SYBU
ATP6AP2	TSKU	ATP6V1A
FOXJ1	LRRC59	C16orf45
HSPA8	RPL30	KCNK1
ANK2	CP	CALM3
SGCE	TMEM39A	KIFC2
PDLIM5	ACTN1	PCP4
ASF1A	CDH11	CDH13
PLOD2	CKAP4	RUSC2
CCDC184	ADA	VAMP2
PNRC1	FXYD6	RNF157
NDFIP1	ARHGAP29	PAK3
ZFYVE21	CD276	CES4A
PARP1	GNL3	ARHGAP24
LINC00880	SHC1	CADPS
PAX6	HLA-C	RAP1GAP
TAP1	SELENOF	RGS3
GRIA1	DAP	MPP2
HNRNPDL	DNAJC3	FAM133A
SNTA1	GLB1	TPRG1L
CD24	CLCF1	KIF5A
CASC10	TAGLN2	ENO2
ARHGAP5-AS1	TSC22D1	PODXL2
FAM84B	NOTUM	PAK1
TRIP6	CREB5	CFC1
FAM107A	PGRMC1	ARL4C
SIRT2	PCDHB2	VAMP1
LIX1	KRTCAP2	CEP170B
FAM118B	TNFAIP6	AC004540,1
SMOC1	NOP53	PWAR6
ESD	LAMA4	NDRG4
HLA-DRB1	TXNDC15	AP1S2
HEY2	B3GNT7	CPNE9
ZDHHC14	EIF3E	PIP5K1B
NDUFB5	COLEC12	PDE1A
DPYSL2	RAB32	PDIA2
FZD3	CXCL12	HID1
NPHP4	TMEM109	SNCG
NDUFA7	EEF2	BRSK1
MLC1	SPOCD1	PRKACA
PMP2	AL136454,1	PGAP1
SRSF2	EIF3L	NT5DC2
CDK17	TMEM70	YWHAH
TSPAN3	CD320	DIRAS3
DOK5	DKK1	FAAH
NNT-AS1	ECEL1	SLC4A3
IQCK	SERPINH1	TCEAL6
FAT3	PLTP	CDK5
HIST2H2BE	TCEA3	PPFIBP1
GNB2	CALU	SCG2
PRTFDC1	MXRA8	CNTNAP1
PFKP	CNBP	PNMA6A
ING1	FLNA	NPW
ARHGAP5	SOX4	GOT1
UPP1	UGDH	UNC79
ARL2	PCBP1	GRIP2
ACO2	IGFBP5	PIN1
AK1	HNRNPA1P48	PGP
SAR1B	C3	SV2A
IFIT3	PDLIM7	SLC25A12
GPR37L1	ARL4A	RCAN3
STRADB	ERP29	SPOCK1
SFXN5	EMP3	AAK1
SLC1A4	SIVA1	MBP
KBTBD7	RSL1D1	BEX3
C9orf116	PSMA4	ATP6V1F
RBM22	CORO1C	DTNB
LRIF1	RND3	CCDC136
KIF1BP	LURAP1L	EFNA3
RANBP3L	RPL17	NUDT14
STOM	TMED9	RGS17
MAFB	MIPOL1	GLS
EPHX1	WDR83OS	PATJ
SNAPC1	PROX1	CAMKV
ACYP2	U2AF1	ITGA3
FBXO8	SNRPE	SEMA6B
NAT8L	TCN2	CNIH2
MDM1	TMED3	MAP2K4
IDH1	SURF4	CCM2
SDHAF3	PLP2	PEG10
LRRIQ1	UFM1	PRKAR1B
SEMA6D	SH3BGRL3	BEX2
ZFR	ACTN4	GFOD2
RIMKLB	SIL1	SERP2
RARRES3	EIF5B	MAPRE3
GSTM3	TSPAN4	FAM241B
LRIG1	WWTR1	BLCAP
FAM89A	LHFPL6	NCDN
C9orf24	TWSG1	DLG4
FAM213A	LARP6	GPRASP1
LHPP	KLF4	SGIP1
FEZ2	CREB3	HERC1
CITED2	PLAUR	EVL
DZIP3	SLC2A1	MAP1B
CNDP2	APRT	NYAP1
MAOB	CNPY4	NUDT11
GAN	OAF	GOT2
NARS	ALG2	LINC01615
RTF2	ANKRD28	BIN1
AK4	ATP1A1	PARM1
CKS2	ARSA	R3HDM1
BORCS7	PLOD1	SYNGR1
ISCA2	SNRPB	EGFL7
HEXIM1	C1GALT1C1	SNX10
GRSF1	CASP4	CSRNP3
YAF2	IER3IP1	PEG3
TCF7L2	CTSB	PTGS2
NCAM1	GRN	C1orf216
BRD2	FILIP1L	RTN1
ZBTB2	MLEC	MCAM
ZNF428	REEP3	CHST2
LMCD1	SFRP4	DIRAS1
SULF1	CCNDBP1	APBB3
SNAPIN	CCND1	TFF1
2002-09-01	ACTA2	DNAJA4
TNC	SDF2L1	DGKZ
GLIS3	UXT	NNAT
ABHD5	RPS17	KIF21A
MXI1	NUCB1	OAZ1
ZMYND10	CNIH4	MAP2
HILPDA	PLEKHO1	NPTN
PLK2	LIPA	FAM84A
FRMD3	TCF4	ENTPD6
NSMF	SAR1A	QPCT
TALDO1	S100A16	FAM122B
DNAJB4	AKR1C1	GAL
AQP1	C12orf57	OGDHL
LYRM2	TMEM179B	COCH
NEU1	HM13	KCNIP1
EIF1B	HDAC2	KCNIP4
HES6	AC245595,1	UBE2E2
NR2F1	PER2	PRDX5
SPOCK2	LRRFIP1	SYNPR
WDFY2	FKBP11	CLASP2
PLP1	SRP19	AP2M1
SORBS1	PI16	CHST1
CETN2	SEC13	ACYP1
MBOAT2	GANAB	YWHAG
HLA-DRA	ISG15	PDE4A
METTL15	LGALS3	RPS6KL1
CX3CL1	BPGM	SEZ6
GTF2H5	IGFBP2	ATP6V1B2
PDCD10	CNPY2	CALM2
H2AFX	NINJ1	STOX2
MAPK8IP1	AXL	PPP1R12C
AIG1	CHI3L1	MAST2
SSPN	EMD	RASAL2
NAV1	SLC38A2	RGS4
BBS2	CHMP4B	CACNA1A
SLC25A25	CRIP2	KIAA1841
EIF4A1	CAST	YWHAB
CPEB4	PDCD4	AREG
CD74	LUC7L3	MEF2C
LAPTM4B	EFNA1	NRP1
CD36	TNFAIP2	UHMK1
ST8SIA1	HMGA1	MESP1
TCTEX1D1	PRSS23	NCS1
RDH11	TMEM158	COX7A2L
FJX1	PDLIM4	PEX11B
CYCS	TFPI2	RBP4
ABCA1	ALDOA	FAIM2
CDK2AP1	TOMM5	MMP10
ASCC1	THBS1	ZYG11B
HMGCR	MGP	ANKRD39
ADM	ESM1	GNAZ
GTF2B	SMIM4	COX7A2
AHCYL1	STK17A	CASKIN1
PSENEN		FKBP1B
TCEA1		2003-09-01
DEAF1		EPB41L3
FAM183A		TECPR1
CNP		GABRB1
ITGAV		ISCU
CRYL1		MOAP1
PGF		GNG2
LRRN3		SYTL2
NTN1		ATP6V0E2
HMGN3		FBXW7
SEPHS2		STMN1
TOB1		SMKR1
MAP3K13		PPP2R2C
SFTA1P		GDAP1
KMT2E-AS1		SCN1B
NFKBIZ		ATP1B1
FAM53C		ATP5IF1
ALAS1		KHDRBS3
LDLR		BEX4
PLCG2		CMAS
C6orf62		GLRB
CRLF1		GAD2
GNG11		ADCK2
KLF6		KIF3A
ARID5A		DENND5B
ADAMTS1		HARS
IL6		PCNX2
TRA2A		BORCS8
GBP1		HSPA6
MRNIP		MTURN
SLC2A3		PLEKHB2
AC020916,1		OMG
GOLIM4		NUDT15
TNRC6B		KATNB1
HSPA5		YPEL3
TCIM		ATP2B2
NTS		PIANP
		NPAS4
		PGM2L1
		RHOF
		AP1S1
		ATP5MD
		MAP4
		PI4KA
		DYNLL2
		MAPK8IP3
		PNMA8B
		CLTB
		NPB
		PPP2R5B
		PTS
		ARHGEF7
		SPINT2
		MEG3
		MEG8
		ATP5MPL
		QDPR
		C2CD5
		PREPL
		KAZN
		SLC4A8
		SMIM29
		CDIP1
		FAM155A
		GPRASP2
		UBE2O
		TMX4
		DDX10
		VKORC1L1
		PPFIA3
		NDUFAF5
		UQCRH
		UBE2T
		TTLL7
		MAP1A
		HABP4
		GRIPAP1
		SLF1
		TCEAL7
		TSPAN17
		SCG5
		ATP6V0B
		DAAM1
		MSANTD3
		NLGN1
		KBTBD6
		RAC3
		CD55
		HDAC5
		AFDN
		TUBA4A
		UBE2M
		TPD52
		ATP9A
		LRRC73
		CATSPER2
		RBFOX1
		CITED1
		ABRACL
		FXYD7
		CRMP1
		CDKN2AIPNL
		ATP13A2
		AHI1
		CRH
		CACNA2D2
		BASP1
		NEDD8
		SRCIN1
		TMEM91
		CCDC28A
		GOLGA8A
		EIF4G3
		SELENOW
		DYNLRB1
		RNF220
		TTBK2
		TSPYL4
		CAMK2N1
		MDH1
		MYCBP2
		KLC2
		GNB5
		RASGEF1B
		CTNNA2
		STOML1
		NAP1L2
		FAM234B
		DCLK1
		ATP5F1E
		ZCCHC17
		TULP4
		TBC1D7
		HINT1
		UBE2Q1
		MTX2
		PAFAH1B3
		HDGFL3
		PFDN2
		ZDHHC22
		RBPMS2
		TRO
		DNAJC5
		EML6
		RAP1GDS1
		RPS6KA3
		PGAM1
		LRRC4C
		SLC12A5
		BEND6
		CBWD5
		FAM136A
		CD200
		TM2D3
		TANC2
		PTPRM
		SLC22A23
		SERTAD4-AS1
		BTBD3
		RHBDL1
		ARNT2
		CISD1
		KLHL2
		ABCA5
		SLC2A11
		TRIM37
		PAM
		GSK3B
		NEGR1
		LXN
		BTBD10
		TRAPPC1
		SPRYD3
		TMEM233
		ATP6V1G2
		DEF8
		C3orf14
		CHCHD4
		GBA2
		SLC26A11
		LYNX1
		ARG2
		BSCL2
		INHBA
		CXADR
		PLD3
		TSPAN13
		SRD5A1
		TGFBR3L
		PCMT1
		SLC25A4
		NECAP1
		ATP6V1E1
		GABARAPL1
		FAM110B
		AMPD2
		TCEAL2
		PCSK1N
		NRXN2
		GUK1
		KLHL18
		PNMA2
		TAC1
		BAIAP3
		ATOX1
		ARHGAP36
		MEAF6
		CTBP1
		ZC2HC1A
		CTXN1
		AMY2B
		SMCO4
		ARHGAP35
		PTGES2
		COX4I1
		LINC00662
		RND2
		EFR3B
		OPA1
		WDR47
		RFK
		2006-09-01
		C4orf48
		LYSMD2
		TSR2
		ACTR1B
		GRID2
		PTPRU
		KLC1
		SH3GLB2
		RNF8
		HMOX2
		GNAO1
		YJEFN3
		KCNMA1
		G3BP2
		WDR5
		ZNF385D
		UBE2F
		RNF208
		LRRTM2
		FIBP
		SRPK2
		LY6H
		SCOC
		ARPC1A
		RPUSD3
		DYNLT3
		NAP1L3
		CMIP
		FBXO9
		NDRG3
		RABAC1
		RNF187
		NBEA
		PDE4DIP
		COX6B1
		SMS
		MORF4L2
		RUBCN
		CD99L2
		SATB1
		KIFC3
		PPP3CB
		GNB1
		PPM1F
		ANKRD36
		FAM49B
		NPTX2
		CREBL2
		CHGB
		AVL9
		TUSC1
		PITHD1
		PPP1R14C
		NDUFAB1
		TPM3
		COX6C
		TXNL4A
		ELOB
		TUSC2
		TOM1L2
		PJA1
		SLC5A3
		CDS2
		VAT1
		CAPRIN2
		VAPB
		PGRMC1
		SLC25A14
		INPP1
		F8A1
		AKT3
		FBXL2
		STARD10
		RYR3
		CYTOR
		NDUFS5
		HAGH
		LYPD1
		GSPT2
		ARF3
		PJA2
		NDUFB8
		CRELD1
		VPS53
		KIF1A
		ANKRD13D
		EIF4A2
		THOC7
		ADGRL1
		TMOD2
		TMEM59L
		MIR4435-2HG
		MICAL3
		HRAS
		UQCRQ
		SCRN1
		SGSM3
		GRB2
		PRPF19
		CERS6
		CHCHD6
		MYO9A
		C12orf10
		SCIMP
		VTI1B
		RHBDD2
		TRAPPC6B
		CLIP3
		NGRN
		IQSEC1
		NANOS3
		LYRM9
		STMN3
		NCBP2-AS2
		HYOU1
		TMEM183A
		SLIT1
		NRXN1
		TERF2IP
		SNRPN
		IDH3A
		SLC39A10
		YWHAZ
		ATL1
		MPHOSPH8
		MAP6
		ACAP3
		CDIPT
		C15orf61
		TCAF1
		APLP1
		GDI1
		CORO1C
		NDUFB2
		BOLA3
		NR4A2
		LCMT1
		HDAC8
		CYB561
		CCNDBP1
		ARPC1B
		SPP1
		FNDC3A
		MICAL1
		MAEA
		LARP1
		ASNS
		DNAJB14
		ATP5MC3
		GCHFR
		MTCH1
		TTYH3
		OLFM1
		MRPS25
		CFAP36
		MAST4
		DCTN1
		ADGRB1
		IFFO1
		TOLLIP
		FAM131A
		LSAMP
		PAIP2
		OSTM1
		MEG9
		FAM177A1
		NFE2L1
		RTL8C
		MIGA1
		RABEP1
		NUDT3
		SUMO3
		NPIPA1
		RAB3GAP2
		FXYD6
		YARS
		UBE2V2
		TRUB2
		ATP5PF
		GOLGA8B
		SERGEF
		APBB1
		SMIM12
		OCIAD1
		NBL1
		DTD1
		NISCH
		TMSB10
		LBH
		UBE3B
		DMXL1
		YTHDC2
		SARS
		ELOVL4
		COX5B
		ATXN7L3
		TMEM106C
		RAB6A
		UCN
		ATP5MC1
		RABIF
		AP2S1
		FBXO44
		RIIAD1
		GGT7
		PTBP2
		ZFAND1
		HSPA4L
		ANKRD36B
		NME1
		CAB39
		SLIRP
		RUFY2
		RICTOR
		EIF2B5
		CAPNS1
		UCHL5
		MBNL2
		TBPL1
		COX17
		NPDC1
		ATP5ME
		TEX30
		VEGFB
		TSTA3
		OPTN
		ENDOG
		FAM13C
		SNU13
		SEC61A2
		NIPSNAP1
		ST3GAL3
		CACYBP
		CITED4
		CISD2
		USP22
		PDK2
		B4GALT7
		IDS
		JPT1
		NBDY
		SRP14
		SMYD3
		MZT2A
		CCDC189
		USP11
		CHN1
		PSMG4
		TSPYL2
		RNF175
		MAPK6
		SERINC1
		COX8A
		KRAS
		RTN3
		PPME1
		PPA1
		FLOT2
		ATP6V0D1
		BEGAIN
		NCOA7
		NUDCD3
		NAPG
		RIC3
		OXR1
		HEBP2
		ENSA
		HSDL1
		TGOLN2
		ARHGEF10L
		ATXN7L3B
		NDUFB1
		RNPC3
		KDM1A
		UQCRB
		DOHH
		MZT2B
		PHYHIPL
		SNAPC5
		NCAM1
		TRIM33
		PPP2R5D
		PTHLH
		NT5C3B
		ATP5F1D
		C19orf53
		SH3PXD2A
		ARID4A
		TNK2
		TUBA1B
		ARPP19
		WSB2
		UCHL3
		TPGS2
		AP3D1
		SEC11C
		DCTN3
		ROGDI
		SMARCA2
		PTPN4
		KIF5C
		AKAP6
		PURA
		PDXK
		GLRX2
		EPCAM
		LDOC1
		CSDC2
		OLA1
		SMARCA4
		MIA3
		FKBP3
		FAM168B
		UROS
		COX7C
		CADM3
		ME3
		TTC3
		C1orf43
		PLPPR2
		TMEM160
		CASC15
		HGS
		GPX4
		CIAPIN1
		MKKS
		TMED3
		HSP90AA1
		ATP5MG
		MMD
		MBOAT7
		WASF3
		SOD1
		AKAP12
		MZT1
		ELL2
		FIS1
		STK25
		SORBS2
		HK1
		ANKH
		PDE1C
		ASPH
		SH3BGRL3
		SCAMP1
		INAFM1
		DPP6
		ARF5
		AC092683,1
		KIDINS220
		KLHL22
		PCDH11X
		UQCRFS1
		SLC38A1
		C9orf16
		AP3S1
		ALCAM
		COX6A1
		SGSM2
		ATP6V1D
		FARSA
		MRPL9
		CDC37L1
		TMSB4X
		BABAM1
		PMEPA1
		GALT
		DNAJC21
		B3GALNT1
		TMEM163
		NKIRAS1
		PINK1
		SIN3B
		AMN1
		PEBP1
		CAMK2G
		MAPRE2
		INO80C
		PFDN4
		NDUFAF4
		KLHDC3
		PRMT2
		FST
		TRMT112
		COX14
		COX5A
		NDUFA8
		ULK1
		TCEAL3
		MTRNR2L12
		KCTD17
		MRFAP1L1
		ITGB1BP1
		MKRN1
		P4HTM
		BLOC1S2
		PPM1A
		CMSS1
		ANKRD36C
		MKL1
		ST7
		NDUFA5
		VDAC3
		DNM1L
		USP33
		GPR162
		DGCR6
		AC140912,1
		MRPL34
		ATP6V0A1
		REEP5
		STUB1
		TRAPPC2L
		SELENOH
		MSL1
		SPIN1
		CS
		SLC36A4
		SRGAP3
		RNMT
		RAB2A
		MRPL55
		RGS2
		HERC2
		ZFHX3
		STAU2
		HOOK2
		NDEL1
		ERLEC1
		HIST1H4C
		REEP2
		CCDC91
		C20orf27
		GLRX5
		GSTO1
		USP5
		DGCR2
		NDUFA2
		TCEAL5
		NRSN2
		PTPRN2
		DPYSL2
		AP2A2
		MYL6B
		ARPC5L
		IMP4
		PKD1
		ACOT8
		STARD3NL
		CDC42BPA
		AKAP11
		PCBD1
		AL162231,1
		BMPR2
		GPI
		MINOS1
		MED29
		VEZT
		SAE1
		GALNT11
		ARHGEF4
		MED10
		DGUOK
		CYLD
		C12orf76
		ORAI2
		LSM4
		MAP2K2
		PPID
		SUMO1
		DYNC1LI2
		MMP24OS
		LPIN1
		TP53BP1
		SPRYD7
		NIPSNAP3B
		APC2
		RAB22A
		NENF
		CCDC124
		BRK1
		COL7A1
		ACTR1A
		SARAF
		FBXL15
		SENP5
		DDA1
		UBXN6
		TOMM20
		PDLIM7
		IGSF8
		MRPL17
		ANKRD17
		HCFC1R1
		ATP6AP1
		ZSWIM7
		SURF2
		MAP7
		NPRL2
		WRB
		OGA
		SSNA1
		ARL6IP4
		CITED2
		FDX2
		FRA10AC1
		CDC42
		ABAT
		AP1M1
		COPS7A
		GFRA1
		MCRIP1
		B3GAT3
		TSPYL1
		DNAJB6
		ABCC5
		PPP6R2
		NAPA
		TIMM17B
		RBM26
		NAGK
		TNRC6A
		NDUFA3
		AASDHPPT
		RETREG2
		MIF
		ITFG1
		SLC22A17
		POLR2J3-1
		MAZ
		TUSC3
		NDUFAF2
		MRPL46
		PHLDA3
		WDR59
		BRWD1
		PRRT2
		BSDC1
		GGA2
		ATP5PO
		TMEM54
		TSTD1
		POP7
		NSFL1C
		ZFAND2A
		NDUFV2
		TIMP2
		HDDC2
		MLF2
		CFDP1
		JTB
		SMIM37
		LSM10
		UQCR11
		TCEA2
		VPS4A
		SMIM8
		SUGP2
		GARS
		EEF1E1
		AES
		FKBP4
		CNRIP1
		ISCA1
		BIRC6
		DENR
		MRPS15
		BAG1
		DTNBP1
		PLEKHJ1
		GNG8
		UBL5
		NREP
		ZC3H13
		NDUFB7
		PTPA
		C19orf66
		COA1
		CARTPT
		CDK16
		B4GALNT4
		MAP2K1
		CLTC
		SSU72
		ZNF580
		CAPZA1
		TIMM50
		RNPS1
		TBC1D19
		CUTA
		CMTR1
		NHP2
		ATP2C1
		DYNC1H1
		TRIM9
		PSMD1
		OTUB1
		PIP4P1
		COMMD7
		HNRNPD
		FKBP8
		MYL12B
		MYEF2
		ARMC10
		NDUFS6
		NCKAP1
		CMC2
		SLC25A11
		PSMG1
		NCALD
		ELAVL3
		FAM173A
		COPS5
		POLR3H
		DYNLL1
		GLRX3
		NDUFB6
		LENG8
		HSP90AB1
		2004-09-01
		PDS5B
		FUNDC2
		RUVBL2
		ACTR10
		TXN
		ACTR2
		R3HDM2
		POLR2I
		NDUFS8
		CLTA
		NDN
		STX4
		MCFD2
		DSTN
		GPC1
		NDUFA4
		VDAC1
		ALKBH6
		RRAS2
		CADM1
		DHPS
		LY6E
		FADS3
		RCN2
		TOM1
		PTPRF
		VPS29
		NDUFV3
		PHF14
		TPI1
		NSD3
		MTRNR2L8
		EI24
		PRELID1
		NDUFA12
		H2AFY
		EXOSC6
		SMIM14
		FAM174A
		MDH2
		METTL26
		EMC4
		ARIH2
		PCBP4
		ATXN10
		RHEB
		YWHAQ
		ATP6V1G1
		CCDC85B
		HDAC6
		PNMA1
		CARHSP1
		ABHD12
		NDUFA13
		COPRS
		EEF1B2
		FAM171B
		PAFAH1B2
		BUB3
		MARS
		CMC1
		OGT
		AL157938,3
		NPEPPS
		TCEAL1
		CHCHD10
		USP34
		BCAP31
		ATP6V1C1
		RAD23A
		RERE
		CAMLG
		RPS19BP1
		WDR61
		HSD11B1L
		TAOK3
		ELOC
		TIMM10
		SERINC3
		ATXN2L
		ACP1
		COX16
		RHOT2
		SHOC2
		TOMM5
		MAP9
		GCC2
		SNRPD2
		HSPH1
		LARP6
		PSMD10
		FTX
		UBE2E3
		REX1BD
		CAMK2D
		CCDC88A
		UPP1
		TUBB
		UQCRC1
		NMB
		ALKBH5
		SNRNP25
		MRPL33
		NOP10
		PAFAH1B1
		GHITM
		KIAA0355
		MPRIP
		STRAP
		UQCC2
		POLR2K
		SHISA5
		EXOC1
		RANBP1
		AKR1B1
		MRPS35
		TTC1
		SRSF9
		LYPLA2
		PSMB7
		PPP1R11
		ERICH1
		B4GAT1
		TBCA
		ULK3
		PTMS
		LAGE3
		OAZ2
		MRFAP1
		PDZD11
		GRINA
		NDFIP1
		PSMC5
		POLR2E
		SMARCD3
		GABARAP
		CHMP3
		IDH3B
		USP14
		MANBAL
		TMEM14A
		SHISA4
		NKTR
		RNF7
		NLRP1
		SUCLA2
		UQCR10
		TSR3
		CHCHD1
		PSMA7
		MCTS1
		PFDN1
		MEA1
		NAP1L4
		DRAP1
		ACTR3
		RAB1A
		NEIL2
		FLYWCH2
		MRPS7
		CSTF3
		BCL7B
		CCT8
		BLOC1S6
		RPAIN
		PPP3CA
		UQCRHL
		PPIA
		ERP29
		ATP2B1
		TBCB
		TIMM17A
		RGS11
		SLC25A6
		NDUFV1
		PPM1K
		C1orf122
		ARPC2
		MORF4L1
		ZMAT2
		AURKAIP1
		ZNF692
		RNF11
		BCAS2
		SRM
		CCDC90B
		DPY30
		PET100
		MRPS23
		PSMC3
		RTN4
		UBE2N
		ATP1B3
		ATP5PD
		CISD3
		RUFY3
		CNPY2
		NDUFB3
		PSMB6
		SNF8
		WBP4
		PSMB5
		NDUFA10
		MRPS33
		FUNDC1
		ALDOA
		PRSS23
		MPHOSPH6
		MAP7D1
		CDC37
		PPP1R7
		ERI3
		GNAQ
		C19orf70
		NDUFS7
		VPS35
		SHARPIN
		MRPL41
		TCEAL4
		HIST1H2BJ
		EDF1
		CCNL2
		KIF1B
		PMCH
		MRPL4
		ATRX
		ZC3H15
		ARPC5
		MTRNR2L1
		NAA38
		NDUFC1
		MUM1
		MAPK10
		CNOT7
		SMCR5
		TLE4
		PRKAR1A
		AC010642,2
		SPTAN1
		PSMD8
		SCAND1
		PBX1
		PSMB4
		TMEM208
		ANAPC13
		MPC2
		ATP5F1A
		COX11
		ELP2
		CBX6
		AC058791,1
		ANK2
		ABHD14A
		OTUD6B-AS1
		PSMD7
		MRPS26
		ELOF1
		ANXA6
		MRPL20
		NORAD
		NDUFAF3
		FKBP1A
		RBM6
		BNIP3L
		PABPN1
		2006-03-01
		FKBP2
		PRDX2
		DNER
		PRAF2
		CBX3
		PTOV1
		MTRNR2L10
		CELF2
		SUGT1
		UTS2
		ZNF667-AS1
		NFU1
		PDCD5
		AKAP9
		TMEM9
		NDUFA1
		GADD45GIP1
		CLCN7
		WBP2
		COPS6
		NAA10
		RAB11A
		COX7B
		MATR3-1
		NDUFB9
		CHP1
		DMAC1
		NMT1
		TRAPPC4
